# Exploring roles for essential proteins in yeast filamentous growth identifies the WASP homolog Las17 as a regulator of the Cdc42-dependent fMAPK pathway

**DOI:** 10.64898/2026.09.21.751561

**Authors:** Atindra N. Pujari, Ankita Priyadarshini, Zhijian Li, Ankita S. Darekar, Deanna Williams, Dale Climie, Sondra Bahr, Helena Friesen, Michelle Li, Joshua M. Oken, Robert M. Romito, Brenda Andrews, Charles Boone, Paul J. Cullen

**Author notes:** Corresponding author: Paul J. Cullen, PhD Address: 532 Cooke Hall, Department of Biological Sciences, State University of New York at Buffalo Buffalo, NY 14260-1300.

## Abstract

Cell differentiation into distinct cell types generates functional specialization in eukaryotic organisms. Many fungal species undergo filamentous growth, where cells differentiate into elongated and adhesive filaments capable of expansion and invasion into new environments. The budding yeast *Saccharomyces cerevisiae* also undergoes filamentous growth, and the regulatory pathways that control the response have been well characterized; however, the roles essential proteins play in this response have not been systematically explored. To address this gap in understanding, we constructed a collection of 332 temperature-sensitive (ts) alleles in 290 essential genes in a strain background that undergoes filamentous growth (called Σ1278b or Sigma). The ts Sigma collection showed differences in temperature sensitivity compared to a ts laboratory strain collection, revealing unexpected phenotypic diversity in essential alleles across populations of individuals. Screening the ts Sigma collection for phenotypes related to filamentous growth uncovered new phenotypes for >35% of essential alleles. New regulators of the Mitogen-Activated Protein Kinase (MAPK) pathway that regulates filamentous growth (fMAPK) were identified, including Las17, a homolog of Wiskott-Aldrich Syndrome Protein (WASP) in humans. Las17 regulated the fMAPK pathway by promoting delivery of the sensor protein, Sho1, and Rho GTPase Cdc42 to the plasma membrane. Las17 also functioned as a hub coordinating separate parallel aspects of the filamentation response. The widespread roles for essential proteins in regulating a eukaryotic differentiation response suggest broader roles for essential proteins than is currently appreciated.

**HIGHLIGHTS:**

- **A collection of conditional alleles of essential genes was generated in a yeast strain that undergoes filamentous growth**
  - 332 temperature-sensitive alleles in 290 essential genes were constructed and verified in the Sigma strain background
  - Conditional essentiality was compared between strain backgrounds, revealing unexpected phenotypic diversity in essential alleles between populations of individuals
- **The ts Sigma collection was screened for phenotypes in filamentous growth**
  - More than thirty-five percent of essential alleles showed a phenotype by at least one test
  - New cellular processes and protein functions were connected to the filamentous growth response
  - Together with analysis of nonessential genes, a more comprehensive picture of the filamentous growth response was produced genome-wide
- **New essential regulators of the fMAPK pathway were identified**
  - Sixteen new regulators in ten functional categories were identified
- **The WASP homolog Las17 regulates the fMAPK pathway**
  - Las17 controlled the localization and levels of the tetraspan protein Sho1 and Rho GTPase Cdc42
  - Functioned as a new regulator of plasma membrane delivery of cortical regulators
  - Acted as a hub that coordinated separate parallel regulatory inputs into the filamentous growth response
