## Supplementary material for "Exploring roles for essential proteins in yeast filamentous growth identifies the WASP homolog Las17 as a regulator of the Cdc42-dependent fMAPK pathway": Table S5

### Sheet: Sheet1
	Table S5. Key for invaisve growth of the SigmaTS collection by the plate-washing assay.
	Original Designation a	96-plate Well b	Gene Name c	Systematic Name d	ts allele e	Isolate f	Tube No. g	Plate h
	P4_PWA	A1	GPI2	YPL076W	gpi2-1-7-b	gpi2-1-7-b #5	1	Plate A
	P4_PWA	A2	PKC1	YBL105C	pkc1-1	pkc1-1 #1	2	Plate A
	P4_PWA	A3	PKC1	YBL105C	pkc1-1	pkc1-1 #2	3	Plate A
	P4_PWA	A4	PKC1	YBL105C	pkc1-1	pkc1-1 #3	4	Plate A
	P4_PWA	A5	SMC4	YLR086W	smc4-1	smc4-1 #1	5	Plate A
	P4_PWA	A6	SMC4	YLR086W	smc4-1	smc4-1 #3	6	Plate A
	P4_PWA	A7	SMC4	YLR086W	smc4-1	smc4-1 #4	7	Plate A
	P4_PWA	A8	LAS17	YOR181W	las17-13	las17-13 #1	8	Plate A
	P4_PWA	A9	LAS17	YOR181W	las17-13	las17-13 #2	9	Plate A
	P4_PWA	A10	LAS17	YOR181W	las17-14	las17-14 #1	10	Plate A
	P4_PWA	A11	LAS17	YOR181W	las17-14	las17-14 #2	11	Plate A
	P4_PWA	A12	RIO2	YNL207W	rio2-1	rio2-1 #1	12	Plate A
	P4_PWA	B1	RIO2	YNL207W	rio2-1	rio2-1 #2	13	Plate A
	P4_PWA	B2	RIO2	YNL207W	rio2-1	rio2-1 #3	14	Plate A
	P4_PWA	B3	RDS3	YPR094W	rds3-1	rds3-1 #1	15	Plate A
	P4_PWA	B4	RDS3	YPR094W	rds3-1	rds3-1 #2	16	Plate A
	P4_PWA	B5	LAS17	YOR181W	las17-1	las17-1 #1	17	Plate A
	P4_PWA	B6	LAS17	YOR181W	las17-1	las17-1 #2	18	Plate A
	P4_PWA	B7	TAF13	YML098W	taf13-1	taf13-1 #1	19	Plate A
	P4_PWA	B8	TAF13	YML098W	taf13-1	taf13-1 #2	20	Plate A
	P4_PWA	B9	TAF13	YML098W	taf13-1	taf13-1 #3	21	Plate A
	P4_PWA	B10	GAB1	YLR459W	gab1-1	gab1-1 #1	22	Plate A
	P4_PWA	B11	GAB1	YLR459W	gab1-1	gab1-1 #2	23	Plate A
	P4_PWA	B12	GAB1	YLR459W	gab1-1	gab1-1 #3	24	Plate A
	P4_PWA	C1	SPC24	YMR117C	spc24-10	spc24-10 #1	25	Plate A
	P4_PWA	C2	SPC24	YMR117C	spc24-10	spc24-10 #2	26	Plate A
	P4_PWA	C3	SPC24	YMR117C	spc24-10	spc24-10 #3	27	Plate A
	P4_PWA	C4	CDC26	YFR036W	cdc26-1	cdc26-1 #1	28	Plate A
	P4_PWA	C5	CDC26	YFR036W	cdc26-1	cdc26-1 #2	29	Plate A
	P4_PWA	C6	CKS1	YBR135W	cks1-35	cks1-35 #1	30	Plate A
	P4_PWA	C7	CKS1	YBR135W	cks1-35	cks1-35 #2	31	Plate A
	P4_PWA	C8	IPL1	YPL209C	ipl1-1	ipl1-1 #1	32	Plate A
	P4_PWA	C9	IPL1	YPL209C	ipl1-1	ipl1-1 #3	33	Plate A
	P4_PWA	C10	IPL1	YPL209C	ipl1-1	ipl1-1 #4	34	Plate A
	P4_PWA	C11	RNA1	YMR235C	rna1-1	2	35	Plate A
	P4_PWA	C12	RNA1	YMR235C	rna1-1	3	36	Plate A
	P4_PWA	D1	SDS22	YKL193C	sds22-5	sds22-5 #1	37	Plate A
	P4_PWA	D2	SDS22	YKL193C	sds22-5	sds22-5 #2	38	Plate A
	P4_PWA	D3	SDS22	YKL193C	sds22-5	sds22-5 #3	39	Plate A
	P4_PWA	D4	NSL1	YPL233W	nsl1-6	nsl1-6 #1	40	Plate A
	P4_PWA	D5	NSL1	YPL233W	nsl1-6	nsl1-6 #2	41	Plate A
	P4_PWA	D6	NSL1	YPL233W	nsl1-6	nsl1-6 #3	42	Plate A
	P4_PWA	D7	KIN28	YDL108W	kin28-ts	kin28-ts #1	43	Plate A
	P4_PWA	D8	KIN28	YDL108W	kin28-ts	kin28-ts #2	44	Plate A
	P4_PWA	D9	KIN28	YDL108W	kin28-ts	kin28-ts #3	45	Plate A
	P4_PWA	D10	SEC13	YLR208W	sec13-1	sec13-1 #1	46	Plate A
	P4_PWA	D11	SEC13	YLR208W	sec13-1	sec13-1 #2	47	Plate A
	P4_PWA	D12	CDC28	YBR160W	cdc28-1	cdc28-1 #1	48	Plate A
	P4_PWA	E1	CDC28	YBR160W	cdc28-1	cdc28-1 #2	49	Plate A
	P4_PWA	E2	CDC28	YBR160W	cdc28-1	cdc28-1 #3	50	Plate A
	P4_PWA	E3	RPT1	YKL145W	rpt1-1	rpt1-1 #1	51	Plate A
	P4_PWA	E4	RPT1	YKL145W	rpt1-1	rpt1-1 #2	52	Plate A
	P4_PWA	E5	CDC28	YBR160W	cdc28-4	cdc28-4 #3	53	Plate A
	P4_PWA	E6	CDC28	YBR160W	cdc28-4	cdc28-4 #4	54	Plate A
	P4_PWA	E7	CDC28	YBR160W	cdc28-4	cdc28-4 #5	55	Plate A
	P4_PWA	E8	YPT1	YFL038C	ypt1-3	ypt1-3 #1	56	Plate A
	P4_PWA	E9	YPT1	YFL038C	ypt1-3	ypt1-3 #2	57	Plate A
	P4_PWA	E10	YPT1	YFL038C	ypt1-3	ypt1-3 #3	58	Plate A
	P4_PWA	E11	YPT1	YFL038C	ypt1-3	ypt1-3 #4	59	Plate A
	P4_PWA	E12	SRP102	YKL154W	srp102-510	srp102-510 #1	60	Plate A
	P4_PWA	F1	SRP102	YKL154W	srp102-510	srp102-510 #2	61	Plate A
	P4_PWA	F2	SRP102	YKL154W	srp102-510	srp102-510 #3	62	Plate A
	P4_PWA	F3	YHC1	YLR298C	yhc1-1	yhc1-1 #1	63	Plate A
	P4_PWA	F4	YHC1	YLR298C	yhc1-1	yhc1-1 #2	64	Plate A
	P4_PWA	F5	YHC1	YLR298C	yhc1-1	yhc1-1 #3	65	Plate A
	P4_PWA	F6	YHC1	YLR298C	yhc1-3	yhc1-3 #1	66	Plate A
	P4_PWA	F7	YHC1	YLR298C	yhc1-3	yhc1-3 #4	67	Plate A
	P4_PWA	F8	ACT1	YFL039C	act1-105	act1-105 #1	68	Plate A
	P4_PWA	F9	ACT1	YFL039C	act1-101	act1-101 #1	69	Plate A
	P4_PWA	F10	CMD1	YBR109C	cmd1-1	cmd1-1 #1	70	Plate A
	P4_PWA	F11	TAP42	YMR028W	tap42-11	tap42-11 #1	71	Plate A
	P4_PWA	F12	TAP42	YMR028W	tap42-11	tap42-11 #2	72	Plate A
	P4_PWA	G1	TAP42	YMR028W	tap42-11	tap42-11 #3	73	Plate A
	P4_PWA	G2	PFY1	YOR122C	pfy1-13	pfy1-13 #1	74	Plate A
	P4_PWA	G3	PFY1	YOR122C	pfy1-13	pfy1-13 #2	75	Plate A
	P4_PWA	G4	PFY1	YOR122C	pfy1-13	pfy1-13 #3	76	Plate A
	P4_PWA	G5	MOB2	YFL034C-B	mob2-20	mob2-20 #1	77	Plate A
	P4_PWA	G6	MOB2	YFL034C-B	mob2-20	mob2-20 #2	78	Plate A
	P4_PWA	G7	RHO3	YIL118W	rho3-1	rho3-1 #1	79	Plate A
	P4_PWA	G8	MMS21	YEL019C	mms21-1	mms21-1 #1	80	Plate A
	P4_PWA	G9	MMS21	YEL019C	mms21-1	mms21-1 #2	81	Plate A
	P4_PWA	G10	MMS21	YEL019C	mms21-1	mms21-1 #3	82	Plate A
	P4_PWA	G11	MOB2	YFL034C-B	mob2-19	mob2-19 #1	83	Plate A
	P4_PWA	G12	MOB2	YFL034C-B	mob2-19	mob2-19 #2	84	Plate A
	P4_PWA	H1	MOB2	YFL034C-B	mob2-14	mob2-14 #1	85	Plate A
	P4_PWA	H2	MOB2	YFL034C-B	mob2-14	mob2-14 #2	86	Plate A
	P4_PWA	H3	WT	N/A	WT	1	PC7711	Plate A
	P4_PWA	H4	WT	N/A	WT	2	PC7711	Plate A
	P4_PWA	H5	WT	N/A	WT	1	PC7650	Plate A
	P4_PWA	H6	WT	N/A	WT	2	PC7650	Plate A
	P4_PWA	H7	STE12	YHR084W	ste12Δ	1	PC5593	Plate A
	P4_PWA	H8	STE12	YHR084W	ste12Δ	2	PC5593	Plate A
	P4_PWA	H9	DIG1	YPL049C	dig1Δ	1	PC7676	Plate A
	P4_PWA	H10	DIG1	YPL049C	dig1Δ	2	PC7676	Plate A
	P4_PWA	H11	WT	N/A	WT	1	PC6708 (538)	Plate A
	P4_PWA	H12	WT	N/A	WT	2	PC6708 (538)	Plate A
	Original Designation a	96-plate Well b	Gene Name c	Systematic Name d	ts allele e	Isolate f	Tube No. g	Plate h
	P5_PWA	A1	MOB2	YFL034C-B	mob2-14	#3	87	Plate B
	P5_PWA	A2	MOB2	YFL034C-B	mob2-11	#1	88	Plate B
	P5_PWA	A3	MOB2	YFL034C-B	mob2-11	2	89	Plate B
	P5_PWA	A4	MOB2	YFL034C-B	mob2-11	3	90	Plate B
	P5_PWA	A5	RAM1	YDL090C	ram1-119	1	91	Plate B
	P5_PWA	A6	RAM1	YDL090C	ram1-119	2	92	Plate B
	P5_PWA	A7	RAM1	YDL090C	ram1-119	3	93	Plate B
	P5_PWA	A8	CCT4	YDL143W	cct4-1	1	94	Plate B
	P5_PWA	A9	CCT4	YDL143W	cct4-1	2	95	Plate B
	P5_PWA	A10	CCT4	YDL143W	cct4-1	3	96	Plate B
	P5_PWA	A11	MSS4	YDR208W	mss4-102	1	97	Plate B
	P5_PWA	A12	MSS4	YDR208W	mss4-102	2	98	Plate B
	P5_PWA	B1	ARP4	YJL081C	arp4-G161D	1	99	Plate B
	P5_PWA	B2	ARP4	YJL081C	arp4-G161D	2	100	Plate B
	P5_PWA	B3	EXO84	YBR102C	exo84-102	1	101	Plate B
	P5_PWA	B4	EXO84	YBR102C	exo84-102	2	102	Plate B
	P5_PWA	B5	EXO84	YBR102C	exo84-102	3	103	Plate B
	P5_PWA	B6	TCP1	YDR212W	tcp1-1	1	104	Plate B
	P5_PWA	B7	TCP1	YDR212W	tcp1-1	2	105	Plate B
	P5_PWA	B8	TCP1	YDR212W	tcp1-1	3	106	Plate B
	P5_PWA	B9	SEC1	YDR164C	sec1-1	2	107	Plate B
	P5_PWA	B10	EXO70	YJL085W	exo70-29/37	1	108	Plate B
	P5_PWA	B11	FCP1	YMR277W	fcp1-1 (F12)	1	109	Plate B
	P5_PWA	B12	FCP1	YMR277W	fcp1-1 (F12)	2	110	Plate B
	P5_PWA	C1	FCP1	YMR277W	fcp1-1 (F12)	3	111	Plate B
	P5_PWA	C2	CDC4	YFL009W	cdc4-1	2	112	Plate B
	P5_PWA	C3	CDC4	YFL009W	cdc4-1	3	113	Plate B
	P5_PWA	C4	CDC4	YFL009W	cdc4-1	1	114	Plate B
	P5_PWA	C5	SGV1	YPR161C	sgv1-23	1	115	Plate B
	P5_PWA	C6	SGV1	YPR161C	sgv1-23	2	116	Plate B
	P5_PWA	C7	SGV1	YPR161C	sgv1-23	3	117	Plate B
	P5_PWA	C8	GLC7	YER133W	glc7-12	1	118	Plate B
	P5_PWA	C9	GLC7	YER133W	glc7-12	2	119	Plate B
	P5_PWA	C10	GLC7	YER133W	glc7-12	3	120	Plate B
	P5_PWA	C11	GLC7	YER133W	glc7-12	4	121	Plate B
	P5_PWA	C12	SRP101	YDR292C	srp101-47	1	122	Plate B
	P5_PWA	D1	SRP101	YDR292C	srp101-47	2	123	Plate B
	P5_PWA	D2	SRP101	YDR292C	srp101-47	3	124	Plate B
	P5_PWA	D3	GDI1	YER136W	gdi1-1	1	125	Plate B
	P5_PWA	D4	GDI1	YER136W	gdi1-1	2	126	Plate B
	P5_PWA	D5	GDI1	YER136W	gdi1-1	3	127	Plate B
	P5_PWA	D6	SEC9	YGR009C	sec9-4	1	128	Plate B
	P5_PWA	D7	SEC9	YGR009C	sec9-4	2	129	Plate B
	P5_PWA	D8	SEC3	YER008C	sec3-2	3	130	Plate B
	P5_PWA	D9	HSF1	YGL073W	hsf1-848	1	131	Plate B
	P5_PWA	D10	SRM1	YGL097W	srm1-G282S	1	132	Plate B
	P5_PWA	D11	ARP9	YMR033W	arp9-1	1	133	Plate B
	P5_PWA	D12	ARP9	YMR033W	arp9-1	2	134	Plate B
	P5_PWA	E1	ARP9	YMR033W	arp9-1	3	135	Plate B
	P5_PWA	E2	KAP95	YLR347C	kap95-E126K	1	136	Plate B
	P5_PWA	E3	KAP95	YLR347C	kap95-E126K	2	137	Plate B
	P5_PWA	E4	SRM1	YGL097W	srm1-ts	1	138	Plate B
	P5_PWA	E5	SRM1	YGL097W	srm1-ts	2	139	Plate B
	P5_PWA	E6	SRM1	YGL097W	srm1-ts	3	140	Plate B
	P5_PWA	E7	CET1	YPL228W	cet1-1	1	141	Plate B
	P5_PWA	E8	CET1	YPL228W	cet1-1	2	142	Plate B
	P5_PWA	E9	CET1	YPL228W	cet1-1	3	143	Plate B
	P5_PWA	E10	FCP1	YMR277W	fcp1-1 (F12)	4	144	Plate B
	P5_PWA	E11	SEC1	YDR164C	sec1-1	1	145	Plate B
	P5_PWA	E12	IPL1	YPL209C	ipl1-1	3	146	Plate B
	P5_PWA	F1	IPL1	YPL209C	ipl1-1	4	147	Plate B
	P5_PWA	F2	IPL1	YPL209C	ipl1-1	5	148	Plate B
	P5_PWA	F3	IPL1	YPL209C	ipl1-1	7	149	Plate B
	P5_PWA	F4	IPL1	YPL209C	ipl1-1	8	150	Plate B
	P5_PWA	F5	IPL1	YPL209C	ipl1-1	9	151	Plate B
	P5_PWA	F6	LAS17	YOR181W	las17-13	2	152	Plate B
	P5_PWA	F7	TFA2	YKR062W	tfa2-45	1	153	Plate B
	P5_PWA	F8	TFA2	YKR062W	tfa2-45	2	154	Plate B
	P5_PWA	F9	TFA2	YKR062W	tfa2-45	3	155	Plate B
	P5_PWA	F10	TAF9	YMR236W	taf9-ts2	1	156	Plate B
	P5_PWA	F11	TAF9	YMR236W	taf9-ts2	2	157	Plate B
	P5_PWA	F12	TAF9	YMR236W	taf9-ts2	3	158	Plate B
	P5_PWA	G1	NTF2	YER009W	ntf2-H104Y	1	159	Plate B
	P5_PWA	G2	NTF2	YER009W	ntf2-H104Y	2	160	Plate B
	P5_PWA	G3	NTF2	YER009W	ntf2-H104Y	3	161	Plate B
	P5_PWA	G4	SKP1	YDR328C	skp1-3	1	162	Plate B
	P5_PWA	G5	SKP1	YDR328C	skp1-3	2	163	Plate B
	P5_PWA	G6	SKP1	YDR328C	skp1-3	3	164	Plate B
	P5_PWA	G7	IPL1	YPL209C	ipl1-2	1	165	Plate B
	P5_PWA	G8	IPL1	YPL209C	ipl1-2	2	166	Plate B
	P5_PWA	G9	IPL1	YPL209C	ipl1-2	3	167	Plate B
	P5_PWA	G10	UFD1	YGR048W	ufd1-2	1	168	Plate B
	P5_PWA	G11	UFD1	YGR048W	ufd1-2	2	169	Plate B
	P5_PWA	G12	SAM35	YHR083W	sam35-2	1	170	Plate B
	P5_PWA	H1	SAM35	YHR083W	sam35-2	2	171	Plate B
	P5_PWA	H2	PDS1	YDR113C	pds1-28	1	172	Plate B
	P5_PWA	H3	PDS1	YDR113C	pds1-28	2	173	Plate B
	P5_PWA	H4	WT	N/A	WT	1	PC7711	Plate B
	P5_PWA	H5	WT	N/A	WT	1	PC7650	Plate B
	P5_PWA	H6	WT	N/A	WT	2	PC7650	Plate B
	P5_PWA	H7	STE12	YHR084W	ste12Δ	1	PC5593	Plate B
	P5_PWA	H8	STE12	YHR084W	ste12Δ	2	PC5593	Plate B
	P5_PWA	H9	DIG1	YPL049C	dig1Δ	1	PC7676	Plate B
	P5_PWA	H10	DIG1	YPL049C	dig1Δ	2	PC7676	Plate B
	P5_PWA	H11	WT	N/A	WT	1	PC6708 (538)	Plate B
	P5_PWA	H12	WT	N/A	WT	2	PC6708 (538)	Plate B
	Original Designation a	96-plate Well b	Gene Name c	Systematic Name d	ts allele e	Isolate f	Tube No. g	Plate h
	P6_PWA	A1	SEC65	YML105C	sec65-1	1	174	Plate C
	P6_PWA	A2	SEC65	YML105C	sec65-1	2	175	Plate C
	P6_PWA	A3	SEC65	YML105C	sec65-1	3	176	Plate C
	P6_PWA	A4	CDC33	YOL139C	cdc33-E72G	1	177	Plate C
	P6_PWA	A5	CDC33	YOL139C	cdc33-E72G	2	178	Plate C
	P6_PWA	A6	CDC33	YOL139C	cdc33-E72G	3	179	Plate C
	P6_PWA	A7	NIP7	YPL211W	nip7-1	1	180	Plate C
	P6_PWA	A8	NIP7	YPL211W	nip7-1	2	181	Plate C
	P6_PWA	A9	NIP7	YPL211W	nip7-1	3	182	Plate C
	P6_PWA	A10	PAM16	YJL104W	pam16-3	1	183	Plate C
	P6_PWA	A11	PAM16	YJL104W	pam16-3	2	184	Plate C
	P6_PWA	A12	PAM16	YJL104W	pam16-3	3	185	Plate C
	P6_PWA	B1	CCL1	YPR025C	ccl1-ts4	2	186	Plate C
	P6_PWA	B2	CCL1	YPR025C	ccl1-ts4	3	187	Plate C
	P6_PWA	B3	CCL1	YPR025C	ccl1-ts4	1	188	Plate C
	P6_PWA	B4	CDC34	YDR054C	cdc34-1	2	189	Plate C
	P6_PWA	B5	CDC34	YDR054C	cdc34-1	3	190	Plate C
	P6_PWA	B6	CDC34	YDR054C	cdc34-1	1	191	Plate C
	P6_PWA	B7	BCP1	YDR361C	bcp1-ts	1	192	Plate C
	P6_PWA	B8	PSF1	YDR013W	psf1-1	1	193	Plate C
	P6_PWA	B9	PRE1	YER012W	pre1-1	1	194	Plate C
	P6_PWA	B10	LST8	YNL006W	lst8-15	1	195	Plate C
	P6_PWA	B11	LST8	YNL006W	lst8-15	2	196	Plate C
	P6_PWA	B12	HYP2	YEL034W	hyp2-2	1	197	Plate C
	P6_PWA	C1	HYP2	YEL034W	hyp2-2	2	198	Plate C
	P6_PWA	C2	FIP1	YJR093C	fip1-433	1	199	Plate C
	P6_PWA	C3	NOP1	YDL014W	nop1-3	1	200	Plate C
	P6_PWA	C4	NOP1	YDL014W	nop1-3	2	201	Plate C
	P6_PWA	C5	CMD1	YBR109C	cmd1-3	2	202	Plate C
	P6_PWA	C6	CMD1	YBR109C	cmd1-3	1	203	Plate C
	P6_PWA	C7	USE1	YGL098W	use1-ts	1	204	Plate C
	P6_PWA	C8	PAM18	YLR008C	pam18-1	2	205	Plate C
	P6_PWA	C9	PAM18	YLR008C	pam18-1	3	206	Plate C
	P6_PWA	C10	PAM18	YLR008C	pam18-1	1	207	Plate C
	P6_PWA	C11	RHO3	YIL118W	rho3-ser228	1	208	Plate C
	P6_PWA	C12	SEC13	YLR208W	sec13-1	2	209	Plate C
	P6_PWA	D1	SEC13	YLR208W	sec13-1	3	210	Plate C
	P6_PWA	D2	SEC13	YLR208W	sec13-1	1	211	Plate C
	P6_PWA	D3	SPT15	YER148W	spt15-I143N	2	212	Plate C
	P6_PWA	D4	SPT15	YER148W	spt15-I143N	1	213	Plate C
	P6_PWA	D5	IPL1	YPL209C	ipl1-1	2	214	Plate C
	P6_PWA	D6	IPL1	YPL209C	ipl1-1	3	215	Plate C
	P6_PWA	D7	IPL1	YPL209C	ipl1-1	4	216	Plate C
	P6_PWA	D8	IPL1	YPL209C	ipl1-1	5	217	Plate C
	P6_PWA	D9	CRM1	YGR218W	crm1-1	1	218	Plate C
	P6_PWA	D10	CRM1	YGR218W	crm1-1	2	219	Plate C
	P6_PWA	D11	CRM1	YGR218W	crm1-1	3	220	Plate C
	P6_PWA	D12	APC2	YLR127C	apc2-8	1	221	Plate C
	P6_PWA	E1	APC2	YLR127C	apc2-8	2	222	Plate C
	P6_PWA	E2	PTI1	YGR156W	pti1-ts	1	223	Plate C
	P6_PWA	E3	PTI1	YGR156W	pti1-ts	2	224	Plate C
	P6_PWA	E4	SLU7	YDR088C	slu7-ts2	1	225	Plate C
	P6_PWA	E5	SLU7	YDR088C	slu7-ts2	2	226	Plate C
	P6_PWA	E6	ESA1	YOR244W	esa1-1851	1	227	Plate C
	P6_PWA	E7	SRV2	YNL138W	srv2-ts	3	228	Plate C
	P6_PWA	E8	GAA1	YLR088W	gaa1-ts	1	229	Plate C
	P6_PWA	E9	GAA1	YLR088W	gaa1-ts	2	230	Plate C
	P6_PWA	E10	SRV2	YNL138W	srv2-ts	2	231	Plate C
	P6_PWA	E11	SRV2	YNL138W	srv2-ts	2	232	Plate C
	P6_PWA	E12	RPN5	YDL147W	rpn5-1	1	233	Plate C
	P6_PWA	F1	RPN5	YDL147W	rpn5-1	2	234	Plate C
	P6_PWA	F2	SEC10	YLR166C	sec10-2	1	235	Plate C
	P6_PWA	F3	SEC10	YLR166C	sec10-2	2	236	Plate C
	P6_PWA	F4	MPS1	YDL028C	mps1-1	2	237	Plate C
	P6_PWA	F5	MPS1	YDL028C	mps1-1	1	238	Plate C
	P6_PWA	F6	CDC48	YDL126C	cdc48-1	1	239	Plate C
	P6_PWA	F7	CDC48	YDL126C	cdc48-1	2	240	Plate C
	P6_PWA	F8	ESA1	YOR244W	esa1-1851	1	241	Plate C
	P6_PWA	F9	SRV2	YNL138W	srv2-ts	2	242	Plate C
	P6_PWA	F10	SEC61	YLR378C	sec61-2	1	243	Plate C
	P6_PWA	F11	ARP3	YJR065C	arp3-H161A	1	244	Plate C
	P6_PWA	F12	ARP3	YJR065C	arp3-H161A	2	245	Plate C
	P6_PWA	G1	ALG1	YBR110W	alg1-1	1	246	Plate C
	P6_PWA	G2	ALG1	YBR110W	alg1-1	2	247	Plate C
	P6_PWA	G3	ARP3	YJR065C	arp3-G15C	1	248	Plate C
	P6_PWA	G4	CDC19	YAL038W	cdc19-1	1	252	Plate C
	P6_PWA	G5	ARP2	YDL029W	arp2-14	1	266	Plate C
	P6_PWA	G6	ARP2	YDL029W	arp2-14	2	267	Plate C
	P6_PWA	G7	HEM13	YDR044W	hem13-5001-01	1	285	Plate C
	P6_PWA	G8	HEM13	YDR044W	hem13-5001-01	2	286	Plate C
	P6_PWA	G9	GRC3	YLL035W	grc3-5001-01	1	317	Plate C
	P6_PWA	G10	NUP145	YGL092W	nup145-R4	1	337	Plate C
	P6_PWA	G11	NUP145	YGL092W	nup145-R4	2	338	Plate C
	P6_PWA	G12	TAD2	YJL035C	tad2-5001-03	1	345	Plate C
	P6_PWA	H1	TAD2	YJL035C	tad2-5001-03	2	346	Plate C
	P6_PWA	H2	RKI1	YOR095C	rki1-5002-04	1	347	Plate C
	P6_PWA	H3	CAB1	YDR531W	cab1-5001-01	1	348	Plate C
	P6_PWA	H4	WT	N/A	WT	1	PC7711	Plate C
	P6_PWA	H5	WT	N/A	WT	1	PC7650	Plate C
	P6_PWA	H6	WT	N/A	WT	2	PC7650	Plate C
	P6_PWA	H7	STE12	YHR084W	ste12Δ	1	PC5593	Plate C
	P6_PWA	H8	STE12	YHR084W	ste12Δ	2	PC5593	Plate C
	P6_PWA	H9	DIG1	YPL049C	dig1Δ	1	PC7676	Plate C
	P6_PWA	H10	DIG1	YPL049C	dig1Δ	2	PC7676	Plate C
	P6_PWA	H11	WT	N/A	WT	1	PC6708 (538)	Plate C
	P6_PWA	H12	WT	N/A	WT	2	PC6708 (538)	Plate C
	Original Designation a	96-plate Well b	Gene Name c	Systematic Name d	ts allele e	Isolate f	Tube No. g	Plate h
	P7_PWA	A1	RSC4	YKR008W	rsc4-2-02	2	349	Plate D
	P7_PWA	A2	PCF11	YDR228C	pcf11-1	1	350	Plate D
	P7_PWA	A3	PCF11	YDR228C	pcf11-1	2	351	Plate D
	P7_PWA	A4	APC5	YOR249C	apc5-CA	1	352	Plate D
	P7_PWA	A5	YAE1	YJR067C	yae1-5002-01	2	353	Plate D
	P7_PWA	A6	TRM112	YNR046W	trm112-5008-03	1	354	Plate D
	P7_PWA	A7	TIF11	YMR260C	tif11-5002-01	1	355	Plate D
	P7_PWA	A8	TIF11	YMR260C	tif11-5002-01	2	356	Plate D
	P7_PWA	A9	RRP15	YPR143W	rrp15-5001-02	1	357	Plate D
	P7_PWA	A10	RRP15	YPR143W	rrp15-5001-02	2	358	Plate D
	P7_PWA	A11	RRP7	YCL031C	rrp7-5001-01	1	359	Plate D
	P7_PWA	A12	RPL28	YGL103W	rpl28-5004-01	1	360	Plate D
	P7_PWA	B1	VRG4	YGL225W	vrg4-5004-02	1	361	Plate D
	P7_PWA	B2	TRM112	YNR046W	trm112-5008-03	2	362	Plate D
	P7_PWA	B3	CDC42	YLR229C	cdc42-1	1	363	Plate D
	P7_PWA	B4	CDC36	YDL165W	cdc36-16	1	364	Plate D
	P7_PWA	B5	VTI1	YMR197C	vti1-2	1	365	Plate D
	P7_PWA	B6	PHS1	YJL097W	phs1-1	1	366	Plate D
	P7_PWA	B7	SPC29	YPL124W	spc29-20	1	367	Plate D
	P7_PWA	B8	SPC29	YPL124W	spc29-20	2	368	Plate D
	P7_PWA	B9	RPN12	YFR052W	rpn12-1	1	369	Plate D
	P7_PWA	B10	DAM1	YGR113W	dam1-11	1	370	Plate D
	P7_PWA	B11	HYM1	YKL189W	hym1-15	1	371	Plate D
	P7_PWA	B12	HYM1	YKL189W	hym1-15	2	372	Plate D
	P7_PWA	C1	MPS2	YGL075C	mps2-1	1	373	Plate D
	P7_PWA	C2	ARP7	YPR034W	arp7-E411K	1	374	Plate D
	P7_PWA	C3	ACT1	YFL039C	act1-136	1	375	Plate D
	P7_PWA	C4	CCA1	YER168C	cca1-1	1	376	Plate D
	P7_PWA	C5	TOR2	YKL203C	tor2-29	1	377	Plate D
	P7_PWA	C6	TOR2	YKL203C	tor2-29	2	378	Plate D
	P7_PWA	C7	CCA1	YER168C	cca1-1	2	379	Plate D
	P7_PWA	C8	COG2	YGR120C	cog2-1	1	380	Plate D
	P7_PWA	C9	COG2	YGR120C	cog2-1	2	381	Plate D
	P7_PWA	C10	RNT1	YMR239C	rnt1-47	1	382	Plate D
	P7_PWA	C11	RNT1	YMR239C	rnt1-47	2	383	Plate D
	P7_PWA	C12	CDC20	YGL116W	cdc20-1	1	384	Plate D
	P7_PWA	D1	CDC20	YGL116W	cdc20-1	2	385	Plate D
	P7_PWA	D2	DED1	YOR204W	ded1-199	1	386	Plate D
	P7_PWA	D3	DED1	YOR204W	ded1-199	2	387	Plate D
	P7_PWA	D4	NSE3	YDR288W	nse3-ts3	1	388	Plate D
	P7_PWA	D5	RPN12	YFR052W	rpn12-1	1	389	Plate D
	P7_PWA	D6	RPN12	YFR052W	rpn12-1	2	390	Plate D
	P7_PWA	D7	NUT2	YPR168W	nut2-ts	1	391	Plate D
	P7_PWA	D8	NUT2	YPR168W	nut2-ts	2	392	Plate D
	P7_PWA	D9	TPI1	YDR050C	tpi1-1670	1	393	Plate D
	P7_PWA	D10	RPF1	YHR088W	rpf1-1	1	394	Plate D
	P7_PWA	D11	SSU72	YNL222W	ssu72-2	1	395	Plate D
	P7_PWA	D12	PFY1	YOR122C	pfy1-14	1	396	Plate D
	P7_PWA	E1	PFY1	YOR122C	pfy1-14	2	397	Plate D
	P7_PWA	E2	MIF2	YKL089W	mif2-3	1	398	Plate D
	P7_PWA	E3	PRP19	YLL036C	prp19-1	2	399	Plate D
	P7_PWA	E4	PRP19	YLL036C	prp19-1	3	400	Plate D
	P7_PWA	E5	PRP19	YLL036C	prp19-1	3	401	Plate D
	P7_PWA	E6	COF1	YLL050C	cof1-5	1	402	Plate D
	P7_PWA	E7	STN1	YDR082W	stn1-13	1	403	Plate D
	P7_PWA	E8	STN1	YDR082W	stn1-13	2	404	Plate D
	P7_PWA	E9	RPN11	YFR004W	rpn11-4	1	405	Plate D
	P7_PWA	E10	SFT1	YKL006C-A	sft1-15	1	406	Plate D
	P7_PWA	E11	CTF13	YMR094W	ctf13-30	1	407	Plate D
	P7_PWA	E12	CDC23	YHR166C	cdc23-1	1	408	Plate D
	P7_PWA	F1	CDC23	YHR166C	cdc23-1	2	409	Plate D
	P7_PWA	F2	CDC20	YGL116W	cdc20-1	1	410	Plate D
	P7_PWA	F3	CDC20	YGL116W	cdc20-1	2	411	Plate D
	P7_PWA	F4	CEP3	YMR168C	cep3-1	1	412	Plate D
	P7_PWA	F5	CEP3	YMR168C	cep3-1	2	413	Plate D
	P7_PWA	F6	RPB5	YBR154C	rpb5-H147R	1	414	Plate D
	P7_PWA	F7	PCF11	YDR228C	pcf11-1	3	415	Plate D
	P7_PWA	F8	PCF11	YDR228C	pcf11-1	4	416	Plate D
	P7_PWA	F9	MED11	YMR112C	med11-ts	1	417	Plate D
	P7_PWA	F10	MED11	YMR112C	med11-ts	2	418	Plate D
	P7_PWA	F11	DAD2	YKR083C	dad2-9	1	419	Plate D
	P7_PWA	F12	DAD2	YKR083C	dad2-9	2	420	Plate D
	P7_PWA	G1	MGE1	YOR232W	mge1-100	1	421	Plate D
	P7_PWA	G2	CSE4	YKL049C	cse4-1	1	422	Plate D
	P7_PWA	G3	CSE4	YKL049C	cse4-1	2	423	Plate D
	P7_PWA	G4	IMP4	YNL075W	imp4-2	2	424	Plate D
	P7_PWA	G5	IMP4	YNL075W	imp4-2	3	425	Plate D
	P7_PWA	G6	RPT6	YGL048C	rpt6-1	1	426	Plate D
	P7_PWA	G7	RPT6	YGL048C	rpt6-1	2	427	Plate D
	P7_PWA	G8	ORC5	YNL261W	orc5-70	1	428	Plate D
	P7_PWA	G9	ORC5	YNL261W	orc5-70	2	429	Plate D
	P7_PWA	G10	ENP1	YBR247C	enp1-1	1	430	Plate D
	P7_PWA	G11	ENP1	YBR247C	enp1-1	2	431	Plate D
	P7_PWA	G12	TAF12	YDR145W	taf12-9	1	432	Plate D
	P7_PWA	H1	TAF12	YDR145W	taf12-9	2	433	Plate D
	P7_PWA	H2	TAF12	YDR145W	taf12-9	3	434	Plate D
	P7_PWA	H3	TAF12	YDR145W	taf12-9	3	434	Plate D
	P7_PWA	H4	WT	N/A	WT	1	PC7711	Plate D
	P7_PWA	H5	WT	N/A	WT	1	PC7650	Plate D
	P7_PWA	H6	WT	N/A	WT	2	PC7650	Plate D
	P7_PWA	H7	STE12	YHR084W	ste12Δ	1	PC5593	Plate D
	P7_PWA	H8	STE12	YHR084W	ste12Δ	2	PC5593	Plate D
	P7_PWA	H9	DIG1	YPL049C	dig1Δ	1	PC7676	Plate D
	P7_PWA	H10	DIG1	YPL049C	dig1Δ	2	PC7676	Plate D
	P7_PWA	H11	WT	N/A	WT	1	PC6708 (538)	Plate D
	P7_PWA	H12	WT	N/A	WT	2	PC6708 (538)	Plate D
	Original Designation a	96-plate Well b	Gene Name c	Systematic Name d	ts allele e	Isolate f	Tube No. g	Plate h
	P8_PWA	A1	CDC45	YLR103C	cdc45-27	1	436	Plate E
	P8_PWA	A2	CDC45	YLR103C	cdc45-27	2	437	Plate E
	P8_PWA	A3	CDC45	YLR103C	cdc45-27	3	438	Plate E
	P8_PWA	A4	SEC63	YOR254C	sec63-1	1	439	Plate E
	P8_PWA	A5	POL12	YBL035C	pol12-ts	1	440	Plate E
	P8_PWA	A6	TAF1	YGR274C	taf1-1	1	441	Plate E
	P8_PWA	A7	TAF1	YGR274C	taf1-1	2	442	Plate E
	P8_PWA	A8	MTR4	YJL050W	mtr4-1	1	443	Plate E
	P8_PWA	A9	RHO1	YPR165W	rho1-td	1	444	Plate E
	P8_PWA	A10	DUO1	YGL061C	duo1-2	1	445	Plate E
	P8_PWA	A11	DSL1	YNL258C	dsl1-DC30	1	446	Plate E
	P8_PWA	A12	CEG1	YGL130W	ceg1-3	1	447	Plate E
	P8_PWA	B1	ARP2	YDL029W	arp2-14	2	448	Plate E
	P8_PWA	B2	ARP2	YDL029W	arp2-14	2	449	Plate E
	P8_PWA	B3	ARP2	YDL029W	arp2-14	3	450	Plate E
	P8_PWA	B4	CDC37	YDR168W	cdc37-1	1	451	Plate E
	P8_PWA	B5	CDC37	YDR168W	cdc37-1	2	452	Plate E
	P8_PWA	B6	CDC37	YDR168W	cdc37-1	3	453	Plate E
	P8_PWA	B7	CDC37	YDR168W	cdc37-1	4	454	Plate E
	P8_PWA	B8	CDC37	YDR168W	cdc37-1	1	455	Plate E
	P8_PWA	B9	CDC37	YDR168W	cdc37-1	2	456	Plate E
	P8_PWA	B10	CDC37	YDR168W	cdc37-1	3	457	Plate E
	P8_PWA	B11	CDC37	YDR168W	cdc37-1	4	458	Plate E
	P8_PWA	B12	RPB2	YOR151C	rpb2-6	1	459	Plate E
	P8_PWA	C1	RPB2	YOR151C	rpb2-6	2	460	Plate E
	P8_PWA	C2	RPB2	YOR151C	rpb2-6	3	461	Plate E
	P8_PWA	C3	SMC1	YFL008W	smc1-2	1	462	Plate E
	P8_PWA	C4	PDS5	YMR076C	pds5-1	1	463	Plate E
	P8_PWA	C5	SRB7	YDR308C	srb7-5003-02	1	464	Plate E
	P8_PWA	C6	SRB7	YDR308C	srb7-5003-02	2	465	Plate E
	P8_PWA	C7	SRB7	YDR308C	srb7-5003-02	3	466	Plate E
	P8_PWA	C8	SNU23	YDL098C	snu23-5001-03	1	467	Plate E
	P8_PWA	C9	SNU23	YDL098C	snu23-5001-03	2	468	Plate E
	P8_PWA	C10	SNU23	YDL098C	snu23-5001-03	3	469	Plate E
	P8_PWA	C11	LTO1	YNL260C	lto1-5001-02	1	470	Plate E
	P8_PWA	C12	LTO1	YNL260C	lto1-5001-02	2	471	Plate E
	P8_PWA	D1	LTO1	YNL260C	lto1-5001-02	3	472	Plate E
	P8_PWA	D2	RIB7	YBR153W	rib7-5001-01	1	473	Plate E
	P8_PWA	D3	RIB7	YBR153W	rib7-5001-01	2	474	Plate E
	P8_PWA	D4	RIB7	YBR153W	rib7-5001-01	3	475	Plate E
	P8_PWA	D5	SKI6	YGR195W	ski6-5001-06	2	476	Plate E
	P8_PWA	D6	SKI6	YGR195W	ski6-5001-06	3	477	Plate E
	P8_PWA	D7	RPC31	YNL151C	rpc31-5005-03	1	478	Plate E
	P8_PWA	D8	RPC31	YNL151C	rpc31-5005-03	2	479	Plate E
	P8_PWA	D9	KEI1	YDR367W	kei1-5002-04	1	480	Plate E
	P8_PWA	D10	KEI1	YDR367W	kei1-5002-04	2	481	Plate E
	P8_PWA	D11	ROT1	YMR200W	rot1-5001-02	1	482	Plate E
	P8_PWA	D12	ROT1	YMR200W	rot1-5001-02	2	483	Plate E
	P8_PWA	E1	ROT1	YMR200W	rot1-5001-02	3	484	Plate E
	P8_PWA	E2	PLP2	YOR281C	plp2-5001-03	1	485	Plate E
	P8_PWA	E3	PLP2	YOR281C	plp2-5001-03	2	486	Plate E
	P8_PWA	E4	PLP2	YOR281C	plp2-5001-03	3	487	Plate E
	P8_PWA	E5	SLD5	YDR489W	sld5-5001-02	1	488	Plate E
	P8_PWA	E6	SLD5	YDR489W	sld5-5001-02	2	489	Plate E
	P8_PWA	E7	SLD5	YDR489W	sld5-5001-02	3	490	Plate E
	P8_PWA	E8	RFA2	YNL312W	rfa2-5001-07	1	491	Plate E
	P8_PWA	E9	RFA2	YNL312W	rfa2-5001-07	2	492	Plate E
	P8_PWA	E10	RFA2	YNL312W	rfa2-5001-07	3	493	Plate E
	P8_PWA	E11	RFA2	YNL312W	rfa2-5001-07	4	494	Plate E
	P8_PWA	E12	RLP7	YNL002C	rlp7-5001-01	1	495	Plate E
	P8_PWA	F1	RLP7	YNL002C	rlp7-5001-01	2	496	Plate E
	P8_PWA	F2	RLP7	YNL002C	rlp7-5001-01	3	497	Plate E
	P8_PWA	F3	IPI1	YHR085W	ipi1-5001-05	3	498	Plate E
	P8_PWA	F4	RPN8	YOR261C	rpn8-5001-01	1	499	Plate E
	P8_PWA	F5	RPN8	YOR261C	rpn8-5001-01	2	500	Plate E
	P8_PWA	F6	RPN8	YOR261C	rpn8-5001-01	3	501	Plate E
	P8_PWA	F7	MOB1	YIL106W	mob1-5001-06	1	502	Plate E
	P8_PWA	F8	MOB1	YIL106W	mob1-5001-06	2	503	Plate E
	P8_PWA	F9	GPN2	YOR262W	gpn2-5001-01	1	504	Plate E
	P8_PWA	F10	GPN2	YOR262W	gpn2-5001-01	2	505	Plate E
	P8_PWA	F11	GPN2	YOR262W	gpn2-5001-01	3	506	Plate E
	P8_PWA	F12	ERG20	YJL167W	erg20-5002-01	1	507	Plate E
	P8_PWA	G1	ERG20	YJL167W	erg20-5002-01	2	508	Plate E
	P8_PWA	G2	ERG20	YJL167W	erg20-5002-01	3	509	Plate E
	P8_PWA	G3	ERG20	YJL167W	erg20-5002-01	4	510	Plate E
	P8_PWA	G4	TAF3	YPL011C	taf3-5001-01	1	511	Plate E
	P8_PWA	G5	TAF3	YPL011C	taf3-5001-01	2	512	Plate E
	P8_PWA	G6	TAF3	YPL011C	taf3-5001-01	3	513	Plate E
	P8_PWA	G7	BET4	YJL031C	bet4-5001-01	1	514	Plate E
	P8_PWA	G8	CAB2	YIL083C	cab2-5001-02	1	515	Plate E
	P8_PWA	G9	CAB2	YIL083C	cab2-5001-02	2	516	Plate E
	P8_PWA	G10	CAB2	YIL083C	cab2-5001-02	3	517	Plate E
	P8_PWA	G11	CAB2	YIL083C	cab2-5001-02	4	518	Plate E
	P8_PWA	G12	RRP43	YCR035C	rrp43-5001-01	2	519	Plate E
	P8_PWA	H1	TIF5	YPR041W	tif5-5001-01	1	520	Plate E
	P8_PWA	H2	PGK1	YCR012W	pgk1-5010-12	1	521	Plate E
	P8_PWA	H3	PGK1	YCR012W	pgk1-5010-12	2	522	Plate E
	P8_PWA	H4	WT	N/A	WT	1	PC7711	Plate E
	P8_PWA	H5	WT	N/A	WT	1	PC7650	Plate E
	P8_PWA	H6	WT	N/A	WT	2	PC7650	Plate E
	P8_PWA	H7	STE12	YHR084W	ste12Δ	1	PC5593	Plate E
	P8_PWA	H8	STE12	YHR084W	ste12Δ	2	PC5593	Plate E
	P8_PWA	H9	DIG1	YPL049C	dig1Δ	1	PC7676	Plate E
	P8_PWA	H10	DIG1	YPL049C	dig1Δ	2	PC7676	Plate E
	P8_PWA	H11	WT	N/A	WT	1	PC6708 (538)	Plate E
	P8_PWA	H12	WT	N/A	WT	2	PC6708 (538)	Plate E
	Original Designation a	96-plate Well b	Gene Name c	Systematic Name d	ts allele e	Isolate f	Tube No. g	Plate h
	P9_PWA	A1	PGK1	YCR012W	pgk1-5010-12	3	523	Plate F
	P9_PWA	A2	ERG9	YHR190W	erg9-5001-09	1	524	Plate F
	P9_PWA	A3	ERG9	YHR190W	erg9-5001-09	2	525	Plate F
	P9_PWA	A4	ERG9	YHR190W	erg9-5001-09	3	526	Plate F
	P9_PWA	A5	NUF2	YOL069W	nuf2-5001-02	1	527	Plate F
	P9_PWA	A6	NUF2	YOL069W	nuf2-5001-02	2	528	Plate F
	P9_PWA	A7	NUF2	YOL069W	nuf2-5001-02	3	529	Plate F
	P9_PWA	A8	PRP46	YPL151C	prp46-5001-01	1	530	Plate F
	P9_PWA	A9	PRP46	YPL151C	prp46-5001-01	2	531	Plate F
	P9_PWA	A10	PRP46	YPL151C	prp46-5001-01	3	532	Plate F
	P9_PWA	A11	CDS1	YBR029C	cds1-5001-02	1	533	Plate F
	P9_PWA	A12	CDS1	YBR029C	cds1-5001-02	2	534	Plate F
	P9_PWA	B1	CDS1	YBR029C	cds1-5001-02	3	535	Plate F
	P9_PWA	B2	TIM50	YPL063W	tim50-5001-01	1	536	Plate F
	P9_PWA	B3	TIM50	YPL063W	tim50-5001-01	2	537	Plate F
	P9_PWA	B4	CBF5	YLR175W	cbf5-5001-01	1	538	Plate F
	P9_PWA	B5	CBF5	YLR175W	cbf5-5001-01	3	539	Plate F
	P9_PWA	B6	CTR86	YCR054C	ctr86-5001-04	1	540	Plate F
	P9_PWA	B7	PAB1	YER165W	pab1-5001-01	1	541	Plate F
	P9_PWA	B8	CWC22	YGR278W	cwc22-5001-01	1	542	Plate F
	P9_PWA	B9	CWC22	YGR278W	cwc22-5001-01	2	543	Plate F
	P9_PWA	B10	CWC22	YGR278W	cwc22-5001-01	3	544	Plate F
	P9_PWA	B11	PRP40	YKL012W	prp40-5003-10	1	545	Plate F
	P9_PWA	B12	PRP40	YKL012W	prp40-5003-10	2	546	Plate F
	P9_PWA	C1	PRP40	YKL012W	prp40-5003-10	3	547	Plate F
	P9_PWA	C2	RLI1	YDR091C	rli1-5001-02	1	548	Plate F
	P9_PWA	C3	RLI1	YDR091C	rli1-5001-02	2	549	Plate F
	P9_PWA	C4	GRS1	YBR121C	grs1-5001-22	1	550	Plate F
	P9_PWA	C5	RNA14	YMR061W	rna14-5001-02	1	551	Plate F
	P9_PWA	C6	BPL1	YDL141W	bpl1-5001-03	1	552	Plate F
	P9_PWA	C7	BPL1	YDL141W	bpl1-5001-03	2	553	Plate F
	P9_PWA	C8	GUS1	YGL245W	gus1-5001-01	1	554	Plate F
	P9_PWA	C9	GUS1	YGL245W	gus1-5001-01	2	555	Plate F
	P9_PWA	C10	NOC2	YOR206W	noc2-5001-01	1	556	Plate F
	P9_PWA	C11	NOC2	YOR206W	noc2-5001-01	2	557	Plate F
	P9_PWA	C12	NOC2	YOR206W	noc2-5001-01	3	558	Plate F
	P9_PWA	D1	NUP82	YJL061W	nup82-5001-03	1	559	Plate F
	P9_PWA	D2	NUP82	YJL061W	nup82-5001-03	2	560	Plate F
	P9_PWA	D3	NUP82	YJL061W	nup82-5001-03	3	561	Plate F
	P9_PWA	D4	NUP82	YJL061W	nup82-5001-03	4	562	Plate F
	P9_PWA	D5	TFG1	YGR186W	tfg1-5001-01	1	563	Plate F
	P9_PWA	D6	DPB11	YJL090C	dpb11-5003-01	1	564	Plate F
	P9_PWA	D7	GLN4	YOR168W	gln4-5001-04	1	565	Plate F
	P9_PWA	D8	GLN4	YOR168W	gln4-5001-04	2	566	Plate F
	P9_PWA	D9	GLN4	YOR168W	gln4-5001-04	3	567	Plate F
	P9_PWA	D10	CFT2	YLR115W	cft2-5001-02	2	568	Plate F
	P9_PWA	D11	CSE1	YGL238W	cse1-5002-01	1	569	Plate F
	P9_PWA	D12	CSE1	YGL238W	cse1-5002-01	2	570	Plate F
	P9_PWA	E1	CSE1	YGL238W	cse1-5002-01	3	571	Plate F
	P9_PWA	E2	MCM6	YGL201C	mcm6-5001-01	1	572	Plate F
	P9_PWA	E3	ULP2	YIL031W	ulp2-5010-06	1	573	Plate F
	P9_PWA	E4	ULP2	YIL031W	ulp2-5010-06	2	574	Plate F
	P9_PWA	E5	KRE33	YNL132W	kre33-5001-12	1	575	Plate F
	P9_PWA	E6	KRE33	YNL132W	kre33-5001-12	2	576	Plate F
	P9_PWA	E7	KRE33	YNL132W	kre33-5001-12	3	577	Plate F
	P9_PWA	E8	VAS1	YGR094W	vas1-5001-06	1	578	Plate F
	P9_PWA	E9	VAS1	YGR094W	vas1-5001-06	2	579	Plate F
	P9_PWA	E10	VAS1	YGR094W	vas1-5001-06	3	580	Plate F
	P9_PWA	E11	NUP116	YMR047C	nup116-5002-01	1	581	Plate F
	P9_PWA	E12	NUP116	YMR047C	nup116-5002-01	2	582	Plate F
	P9_PWA	F1	NUP116	YMR047C	nup116-5002-01	3	583	Plate F
	P9_PWA	F2	URB2	YJR041C	urb2-5001-03	1	584	Plate F
	P9_PWA	F3	URB2	YJR041C	urb2-5001-03	2	585	Plate F
	P9_PWA	F4	BRR2	YER172C	brr2-5003-07	1	586	Plate F
	P9_PWA	F5	KOG1	YHR186C	kog1-1	1	587	Plate F
	P9_PWA	F6	KOG1	YHR186C	kog1-1	2	588	Plate F
	P9_PWA	F7	KOG1	YHR186C	kog1-1	3	589	Plate F
	P9_PWA	F8	ESP1	YGR098C	esp1-1	1	590	Plate F
	P9_PWA	F9	ESP1	YGR098C	esp1-1	2	591	Plate F
	P9_PWA	F10	ESP1	YGR098C	esp1-1	3	592	Plate F
	P9_PWA	F11	DOP1	YDR141C	dop1-1	1	593	Plate F
	P9_PWA	F12	RPO21	YDL140C	rpo21-1	1	594	Plate F
	P9_PWA	G1	RPO21	YDL140C	rpo21-1	2	595	Plate F
	P9_PWA	G2	LIP1	YMR298W	lip1-5001-03	1	596	Plate F
	P9_PWA	G3	LIP1	YMR298W	lip1-5001-03	2	597	Plate F
	P9_PWA	G4	LIP1	YMR298W	lip1-5001-03	3	598	Plate F
	P9_PWA	G5	NCB2	YDR397C	ncb2-5008-01	1	599	Plate F
	P9_PWA	G6	NCB2	YDR397C	ncb2-5008-01	2	600	Plate F
	P9_PWA	G7	NCB2	YDR397C	ncb2-5008-01	3	601	Plate F
	P9_PWA	G8	CWC25	YNL245C	cwc25-5010-01	1	602	Plate F
	P9_PWA	G9	CWC25	YNL245C	cwc25-5010-01	2	603	Plate F
	P9_PWA	G10	CWC25	YNL245C	cwc25-5010-01	3	604	Plate F
	P9_PWA	G11	IMP3	YHR148W	imp3-5007-R1	1	605	Plate F
	P9_PWA	G12	IMP3	YHR148W	imp3-5007-R1	2	606	Plate F
	P9_PWA	H1	IMP3	YHR148W	imp3-5007-R1	3	607	Plate F
	P9_PWA	H2	SKI6	YGR195W	ski6-5001-06	1	608	Plate F
	P9_PWA	H3	TIF35	YDR429C	tif35-5001-04	2	609	Plate F
	P9_PWA	H4	WT	N/A	WT	1	PC7711	Plate F
	P9_PWA	H5	WT	N/A	WT	1	PC7650	Plate F
	P9_PWA	H6	WT	N/A	WT	2	PC7650	Plate F
	P9_PWA	H7	STE12	YHR084W	ste12Δ	1	PC5593	Plate F
	P9_PWA	H8	STE12	YHR084W	ste12Δ	2	PC5593	Plate F
	P9_PWA	H9	DIG1	YPL049C	dig1Δ	1	PC7676	Plate F
	P9_PWA	H10	DIG1	YPL049C	dig1Δ	2	PC7676	Plate F
	P9_PWA	H11	WT	N/A	WT	1	PC6708 (538)	Plate F
	P9_PWA	H12	WT	N/A	WT	2	PC6708 (538)	Plate F
	Original Designation a	96-plate Well b	Gene Name c	Systematic Name d	ts allele e	Isolate f	Tube No. g	Plate h
	P10_PWA	A1	TIF35	YDR429C	tif35-5001-04	3	610	Plate G
	P10_PWA	A2	MCM1	YMR043W	mcm1-5001-05	1	611	Plate G
	P10_PWA	A3	SPP381	YBR152W	spp381-5001-02	1	612	Plate G
	P10_PWA	A4	SPP381	YBR152W	spp381-5001-02	2	613	Plate G
	P10_PWA	A5	MAK16	YAL025C	mak16-5001-01	2	614	Plate G
	P10_PWA	A6	MAK16	YAL025C	mak16-5001-01	2	615	Plate G
	P10_PWA	A7	MAK16	YAL025C	mak16-5001-01	3	616	Plate G
	P10_PWA	A8	ERG25	YGR060W	erg25-5001-06	1	617	Plate G
	P10_PWA	A9	ERG25	YGR060W	erg25-5001-06	2	618	Plate G
	P10_PWA	A10	ERG25	YGR060W	erg25-5001-06	3	619	Plate G
	P10_PWA	A11	RFA2	YNL312W	rfa2-5001-07	5	620	Plate G
	P10_PWA	A12	RFA2	YNL312W	rfa2-5001-07	6	621	Plate G
	P10_PWA	B1	ESF2	YNR054C	esf2-5002-01	1	622	Plate G
	P10_PWA	B2	ESF2	YNR054C	esf2-5002-01	2	623	Plate G
	P10_PWA	B3	IPI1	YHR085W	ipi1-5001-05	2	624	Plate G
	P10_PWA	B4	IPI1	YHR085W	ipi1-5001-05	3	625	Plate G
	P10_PWA	B5	HEM12	YDR047W	hem12-5008-01	1	626	Plate G
	P10_PWA	B6	HEM12	YDR047W	hem12-5008-01	2	627	Plate G
	P10_PWA	B7	HEM12	YDR047W	hem12-5008-01	3	628	Plate G
	P10_PWA	B8	NSE4	YDL105W	nse4-5001-01	2	629	Plate G
	P10_PWA	B9	NSE4	YDL105W	nse4-5001-01	3	630	Plate G
	P10_PWA	B10	NSE4	YDL105W	nse4-5001-01	4	631	Plate G
	P10_PWA	B11	TUB2	YFL037W	tub2-01	1	632	Plate G
	P10_PWA	B12	TUB2	YFL037W	tub2-01	2	633	Plate G
	P10_PWA	C1	TUB2	YFL037W	tub2-01	3	634	Plate G
	P10_PWA	C2	CBF5	YLR175W	cbf5-5001-01	2	635	Plate G
	P10_PWA	C3	PDI1	YCL043C	pdi1-5001-16	1	636	Plate G
	P10_PWA	C4	PDI1	YCL043C	pdi1-5001-16	2	637	Plate G
	P10_PWA	C5	SRP1	YNL189W	srp1-5001-01	1	638	Plate G
	P10_PWA	C6	SRP68	YPL243W	srp68-5001-16	2	639	Plate G
	P10_PWA	C7	ESF1	YDR365C	esf1-5020-02	1	640	Plate G
	P10_PWA	C8	ESF1	YDR365C	esf1-5020-02	2	641	Plate G
	P10_PWA	C9	GRS1	YBR121C	grs1-5001-22	2	642	Plate G
	P10_PWA	C10	ERG7	YHR072W	erg7-5001-04	1	643	Plate G
	P10_PWA	C11	RFC1	YOR217W	rfc1-5003-01	1	644	Plate G
	P10_PWA	C12	RFC1	YOR217W	rfc1-5003-01	2	645	Plate G
	P10_PWA	D1	COG4	YPR105C	cog4-5006-07	1	646	Plate G
	P10_PWA	D2	MCM1	YMR043W	mcm1-5001-05	2	647	Plate G
	P10_PWA	D3	YKT6	YKL196C	ykt6-5001-01	1	648	Plate G
	P10_PWA	D4	MRS6	YOR370C	mrs6-2	1	PC7660	Plate G
	P10_PWA	D5	MRS6	YOR370C	mrs6-2	2	PC7661	Plate G
	P10_PWA	D6	LAS17	YOR181W	LAS17 VCAD	1	PC7853	Plate G
	P10_PWA	D7	LAS17	YOR181W	LAS17 VCAD	2	PC7854	Plate G
	P10_PWA	D8	EDE1	YBL047C	ede1D	1	PC7858	Plate G
	P10_PWA	D9	EDE1	YBL047C	ede1D	2	PC7859	Plate G
	P10_PWA	D10	EDE1	YBL047C	ede1D	3	PC7860	Plate G
	P10_PWA	D11	VRP1	YLR337C	vrp1D	1	PC7863	Plate G
	P10_PWA	D12	VRP1	YLR337C	vrp1D	2	PC7864	Plate G
	P10_PWA	E1	END3	YNL084C	end3D	1	PC7920	Plate G
	P10_PWA	E2	MYO3	YKL129C	myo3D	1	PC7921	Plate G
	P10_PWA	E3	SLA2	YNL243W	sla2D	1	PC7922	Plate G
	P10_PWA	E4	Blank	N/A	N/A	N/A	N/A	Plate G
	P10_PWA	E5	Blank	N/A	N/A	N/A	N/A	Plate G
	P10_PWA	E6	Blank	N/A	N/A	N/A	N/A	Plate G
	P10_PWA	E7	Blank	N/A	N/A	N/A	N/A	Plate G
	P10_PWA	E8	Blank	N/A	N/A	N/A	N/A	Plate G
	P10_PWA	E9	Blank	N/A	N/A	N/A	N/A	Plate G
	P10_PWA	E10	Blank	N/A	N/A	N/A	N/A	Plate G
	P10_PWA	E11	Blank	N/A	N/A	N/A	N/A	Plate G
	P10_PWA	E12	Blank	N/A	N/A	N/A	N/A	Plate G
	P10_PWA	F1	Blank	N/A	N/A	N/A	N/A	Plate G
	P10_PWA	F2	Blank	N/A	N/A	N/A	N/A	Plate G
	P10_PWA	F3	Blank	N/A	N/A	N/A	N/A	Plate G
	P10_PWA	F4	Blank	N/A	N/A	N/A	N/A	Plate G
	P10_PWA	F5	Blank	N/A	N/A	N/A	N/A	Plate G
	P10_PWA	F6	Blank	N/A	N/A	N/A	N/A	Plate G
	P10_PWA	F7	Blank	N/A	N/A	N/A	N/A	Plate G
	P10_PWA	F8	Blank	N/A	N/A	N/A	N/A	Plate G
	P10_PWA	F9	Blank	N/A	N/A	N/A	N/A	Plate G
	P10_PWA	F10	Blank	N/A	N/A	N/A	N/A	Plate G
	P10_PWA	F11	Blank	N/A	N/A	N/A	N/A	Plate G
	P10_PWA	F12	Blank	N/A	N/A	N/A	N/A	Plate G
	P10_PWA	G1	Blank	N/A	N/A	N/A	N/A	Plate G
	P10_PWA	G2	Blank	N/A	N/A	N/A	N/A	Plate G
	P10_PWA	G3	Blank	N/A	N/A	N/A	N/A	Plate G
	P10_PWA	G4	Blank	N/A	N/A	N/A	N/A	Plate G
	P10_PWA	G5	Blank	N/A	N/A	N/A	N/A	Plate G
	P10_PWA	G6	Blank	N/A	N/A	N/A	N/A	Plate G
	P10_PWA	G7	Blank	N/A	N/A	N/A	N/A	Plate G
	P10_PWA	G8	Blank	N/A	N/A	N/A	N/A	Plate G
	P10_PWA	G9	Blank	N/A	N/A	N/A	N/A	Plate G
	P10_PWA	G10	Blank	N/A	N/A	N/A	N/A	Plate G
	P10_PWA	G11	Blank	N/A	N/A	N/A	N/A	Plate G
	P10_PWA	G12	Blank	N/A	N/A	N/A	N/A	Plate G
	P10_PWA	H1	Blank	N/A	N/A	N/A	N/A	Plate G
	P10_PWA	H2	Blank	N/A	N/A	N/A	N/A	Plate G
	P10_PWA	H3	Blank	N/A	N/A	N/A	N/A	Plate G
	P10_PWA	H4	WT	N/A	WT	1	PC7711	Plate G
	P10_PWA	H5	WT	N/A	WT	1	PC7650	Plate G
	P10_PWA	H6	WT	N/A	WT	2	PC7650	Plate G
	P10_PWA	H7	STE12	YHR084W	ste12Δ	1	PC5593	Plate G
	P10_PWA	H8	STE12	YHR084W	ste12Δ	2	PC5593	Plate G
	P10_PWA	H9	DIG1	YPL049C	dig1Δ	1	PC7676	Plate G
	P10_PWA	H10	DIG1	YPL049C	dig1Δ	2	PC7676	Plate G
	P10_PWA	H11	WT	N/A	WT	1	PC6708 (538)	Plate G
	P10_PWA	H12	WT	N/A	WT	2	PC6708 (538)	Plate G
	Original Designation a	96-plate Well b	Gene Name c	Systematic Name d	ts allele e	Isolate f	Tube No. g	Plate h
	P1_PWA	A1	WT	WT	WT	N/A	N/A	Plate H
	P1_PWA	A2	STE12	YHR084W	ste12Δ	N/A	N/A	Plate H
	P1_PWA	A3	DIG1	YPL049C	dig1Δ	N/A	N/A	Plate H
	P1_PWA	A4	RSP5	YER125W	rsp5-1	N/A	N/A	Plate H
	P1_PWA	A5	GPI19	YDR437W	gpi19-5001-05	1	N/A	Plate H
	P1_PWA	A6	GPI19	YDR437W	gpi19-5001-05	2	N/A	Plate H
	P1_PWA	A7	HSH49	YOR319W	hsh49-5003-01	2	N/A	Plate H
	P1_PWA	A8	HSH49	YOR319W	hsh49-5003-01	2	N/A	Plate H
	P1_PWA	A9	RIB7	YBR153W	rib7-5001-01	3	N/A	Plate H
	P1_PWA	A10	RIB7	YBR153W	rib7-5001-01	4	N/A	Plate H
	P1_PWA	A11	CAB5	YDR196C	cab5-5001-06	1	N/A	Plate H
	P1_PWA	A12	CAB5	YDR196C	cab5-5001-06	2	N/A	Plate H
	P1_PWA	B1	SPC29	YPL124W	spc29-3-1	1	N/A	Plate H
	P1_PWA	B2	SPC29	YPL124W	spc29-3-1	2	N/A	Plate H
	P1_PWA	B3	PBR1	YNL181W	pbr1-5001-09	1	N/A	Plate H
	P1_PWA	B4	PBR1	YNL181W	pbr1-5001-09	1	N/A	Plate H
	P1_PWA	B5	PBR1	YNL181W	pbr1-5007-09	3	N/A	Plate H
	P1_PWA	B6	PBR1	YNL181W	pbr1-5007-09	4	N/A	Plate H
	P1_PWA	B7	PBR1	YNL181W	pbr1-5002-06	1	N/A	Plate H
	P1_PWA	B8	PBR1	YNL181W	pbr1-5002-06	2	N/A	Plate H
	P1_PWA	B9	PBR1	YNL181W	pbr1-5006-06	1	N/A	Plate H
	P1_PWA	B10	PBR1	YNL181W	pbr1-5006-06	2	N/A	Plate H
	P1_PWA	B11	PBR1	YNL181W	pbr1-5005-07	1	N/A	Plate H
	P1_PWA	B12	PBR1	YNL181W	pbr1-5005-07	2	N/A	Plate H
	P1_PWA	C1	PBR1	YNL181W	pbr1-5011-05	3	N/A	Plate H
	P1_PWA	C2	PBR1	YNL181W	pbr1-5011-05	4	N/A	Plate H
	P1_PWA	C3	PBR1	YNL181W	pbr1-5002-06	2	N/A	Plate H
	P1_PWA	C4	PBR1	YNL181W	pbr1-5002-06	3	N/A	Plate H
	P1_PWA	C5	WT	N/A	N/A	N/A	N/A	Plate H
	P1_PWA	C6	STE12	YHR084W	N/A	N/A	N/A	Plate H
	P1_PWA	C7	DIG1	YPL049C	N/A	N/A	N/A	Plate H
	P1_PWA	C8	RSP5	YER125W	rsp5-1	N/A	N/A	Plate H
	P1_PWA	C9	GPI19	YDR437W	gpi19-5001-05	1	N/A	Plate H
	P1_PWA	C10	GPI19	YDR437W	gpi19-5001-05	2	N/A	Plate H
	P1_PWA	C11	HSH49	YOR319W	hsh49-5003-01	2	N/A	Plate H
	P1_PWA	C12	HSH49	YOR319W	hsh49-5003-01	2	N/A	Plate H
	P1_PWA	D1	RIB7	YBR153W	rib7-5001-01	3	N/A	Plate H
	P1_PWA	D2	RIB7	YBR153W	rib7-5001-01	4	N/A	Plate H
	P1_PWA	D3	CAB5	YDR196C	cab5-5001-06	1	N/A	Plate H
	P1_PWA	D4	CAB5	YDR196C	cab5-5001-06	2	N/A	Plate H
	P1_PWA	D5	SPC29	YPL124W	spc29-3-1	1	N/A	Plate H
	P1_PWA	D6	SPC29	YPL124W	spc29-3-1	2	N/A	Plate H
	P1_PWA	D7	PBR1	YNL181W	pbr1-5001-09	1	N/A	Plate H
	P1_PWA	D8	PBR1	YNL181W	pbr1-5001-09	1	N/A	Plate H
	P1_PWA	D9	PBR1	YNL181W	pbr1-5007-09	3	N/A	Plate H
	P1_PWA	D10	PBR1	YNL181W	pbr1-5007-09	4	N/A	Plate H
	P1_PWA	D11	PBR1	YNL181W	pbr1-5002-06	1	N/A	Plate H
	P1_PWA	D12	PBR1	YNL181W	pbr1-5002-06	2	N/A	Plate H
	P1_PWA	E1	PBR1	YNL181W	pbr1-5006-06	1	N/A	Plate H
	P1_PWA	E2	PBR1	YNL181W	pbr1-5006-06	2	N/A	Plate H
	P1_PWA	E3	PBR1	YNL181W	pbr1-5005-07	1	N/A	Plate H
	P1_PWA	E4	PBR1	YNL181W	pbr1-5005-07	2	N/A	Plate H
	P1_PWA	E5	PBR1	YNL181W	pbr1-5011-05	3	N/A	Plate H
	P1_PWA	E6	PBR1	YNL181W	pbr1-5011-05	4	N/A	Plate H
	P1_PWA	E7	PBR1	YNL181W	pbr1-5002-06	2	N/A	Plate H
	P1_PWA	E8	PBR1	YNL181W	pbr1-5002-06	3	N/A	Plate H
	P1_PWA	E9	WT	WT	WT	N/A	N/A	Plate H
	P1_PWA	E10	STE12	YHR084W	N/A	N/A	N/A	Plate H
	P1_PWA	E11	DIG1	YPL049C	N/A	N/A	N/A	Plate H
	P1_PWA	E12	RSP5	YER125W	rsp5-1	N/A	N/A	Plate H
	P1_PWA	F1	GPI19	YDR437W	gpi19-5001-05	1	N/A	Plate H
	P1_PWA	F2	GPI19	YDR437W	gpi19-5001-05	2	N/A	Plate H
	P1_PWA	F3	HSH49	YOR319W	hsh49-5003-01	2	N/A	Plate H
	P1_PWA	F4	HSH49	YOR319W	ND	2	N/A	Plate H
	P1_PWA	F5	RIB7	YBR153W	rib7-5001-01	3	N/A	Plate H
	P1_PWA	F6	RIB7	YBR153W	rib7-5001-01	4	N/A	Plate H
	P1_PWA	F7	CAB5	YDR196C	cab5-5001-06	1	N/A	Plate H
	P1_PWA	F8	CAB5	YDR196C	cab5-5001-06	2	N/A	Plate H
	P1_PWA	F9	SPC29	YPL124W	spc29-3-1	1	N/A	Plate H
	P1_PWA	F10	SPC29	YPL124W	spc29-3-1	2	N/A	Plate H
	P1_PWA	F11	PBR1	YNL181W	pbr1-5001-09	1	N/A	Plate H
	P1_PWA	F12	PBR1	YNL181W	pbr1-5001-09	1	N/A	Plate H
	P1_PWA	G1	PBR1	YNL181W	pbr1-5007-09	3	N/A	Plate H
	P1_PWA	G2	PBR1	YNL181W	pbr1-5007-09	4	N/A	Plate H
	P1_PWA	G3	PBR1	YNL181W	pbr1-5002-06	1	N/A	Plate H
	P1_PWA	G4	PBR1	YNL181W	pbr1-5002-06	2	N/A	Plate H
	P1_PWA	G5	PBR1	YNL181W	pbr1-5006-06	1	N/A	Plate H
	P1_PWA	G6	PBR1	YNL181W	pbr1-5006-06	2	N/A	Plate H
	P1_PWA	G7	PBR1	YNL181W	pbr1-5005-07	1	N/A	Plate H
	P1_PWA	G8	PBR1	YNL181W	pbr1-5005-07	2	N/A	Plate H
	P1_PWA	G9	PBR1	YNL181W	pbr1-5011-05	3	N/A	Plate H
	P1_PWA	G10	PBR1	YNL181W	pbr1-5011-05	4	N/A	Plate H
	P1_PWA	G11	PBR1	YNL181W	pbr1-5002-06	2	N/A	Plate H
	P1_PWA	G12	PBR1	YNL181W	pbr1-5002-06	3	N/A	Plate H
	P1_PWA	H1	WT	WT	WT	N/A	N/A	Plate H
	P1_PWA	H2	STE12	YHR084W	N/A	N/A	N/A	Plate H
	P1_PWA	H3	DIG1	YPL049C	N/A	N/A	N/A	Plate H
	P1_PWA	H4	RSP5	YER125W	rsp5-1	N/A	N/A	Plate H
	P1_PWA	H5	Blank	N/A	N/A	N/A	N/A	Plate H
	P1_PWA	H6	Blank	N/A	N/A	N/A	N/A	Plate H
	P1_PWA	H7	Blank	N/A	N/A	N/A	N/A	Plate H
	P1_PWA	H8	Blank	N/A	N/A	N/A	N/A	Plate H
	P1_PWA	H9	Blank	N/A	N/A	N/A	N/A	Plate H
	P1_PWA	H10	Blank	N/A	N/A	N/A	N/A	Plate H
	P1_PWA	H11	Blank	N/A	N/A	N/A	N/A	Plate H
	P1_PWA	H12	Blank	N/A	N/A	N/A	N/A	Plate H
	Original Designation a	96-plate Well b	Gene Name c	Systematic Name d	ts allele e	Isolate f	Tube No. g	Plate h
	P2_PWA	A1	WT	N/A	WT	N/A	N/A	Plate I
	P2_PWA	A2	STE12	YHR084W	ste12Δ	N/A	N/A	Plate I
	P2_PWA	A3	RRN11	YML043C	rrn11-5001-02	5	N/A	Plate I
	P2_PWA	A4	RRN11	YML043C	rrn11-5001-02	25	N/A	Plate I
	P2_PWA	A5	RRN11	YML043C	rrn11-5002-02	2	N/A	Plate I
	P2_PWA	A6	RRN11	YML043C	rrn11-5002-02	3	N/A	Plate I
	P2_PWA	A7	LAS1	YKR063C	las1-5004-01	1	N/A	Plate I
	P2_PWA	A8	LAS1	YKR063C	las1-5004-01	2	N/A	Plate I
	P2_PWA	A9	LAS1	YKR063C	las1-5005-01	2	N/A	Plate I
	P2_PWA	A10	LAS1	YKR063C	las1-5005-02	3	N/A	Plate I
	P2_PWA	A11	LAS1	YKR063C	las1-5006-01i	1	N/A	Plate I
	P2_PWA	A12	LAS1	YKR063C	las1-5006-01i	2	N/A	Plate I
	P2_PWA	B1	LAS1	YKR063C	las1-5001-05i	21	N/A	Plate I
	P2_PWA	B2	LAS1	YKR063C	las1-5001-05i	23	N/A	Plate I
	P2_PWA	B3	TIF5	YPR041W	tif5-5002-02	28	N/A	Plate I
	P2_PWA	B4	TIF5	YPR041W	tif5-5002-02	29	N/A	Plate I
	P2_PWA	B5	CBF5	YLR175W	cbf5-5001-02	6	N/A	Plate I
	P2_PWA	B6	CBF5	YLR175W	cbf5-5001-02	7	N/A	Plate I
	P2_PWA	B7	SOF1	YLL011W	sof1-5001-01i	5	N/A	Plate I
	P2_PWA	B8	SOF1	YLL011W	sof1-5001-01i	6	N/A	Plate I
	P2_PWA	B9	SNU56	YDR240C	snu56-5001-06i	4	N/A	Plate I
	P2_PWA	B10	SNU56	YDR240C	snu56-5001-06i	5	N/A	Plate I
	P2_PWA	B11	dig1	YPL049C	N/A	N/A	N/A	Plate I
	P2_PWA	B12	Blank	N/A	N/A	N/A	N/A	Plate I
	P2_PWA	C1	WT	N/A	N/A	N/A	N/A	Plate I
	P2_PWA	C2	Ste12	YHR084W	N/A	N/A	N/A	Plate I
	P2_PWA	C3	RRN11	YML043C	rrn11-5001-02	N/A	N/A	Plate I
	P2_PWA	C4	RRN11	YML043C	rrn11-5001-02	N/A	N/A	Plate I
	P2_PWA	C5	RRN11	YML043C	rrn11-5002-02	N/A	N/A	Plate I
	P2_PWA	C6	RRN11	YML043C	rrn11-5002-02	N/A	N/A	Plate I
	P2_PWA	C7	LAS1	YKR063C	las1-5004-02	N/A	N/A	Plate I
	P2_PWA	C8	LAS1	YKR063C	las1-5004-02	N/A	N/A	Plate I
	P2_PWA	C9	LAS1	YKR063C	las1-5005-02	N/A	N/A	Plate I
	P2_PWA	C10	LAS1	YKR063C	las1-5005-02	N/A	N/A	Plate I
	P2_PWA	C11	LAS1	YKR063C	las1-5006-01i	N/A	N/A	Plate I
	P2_PWA	C12	LAS1	YKR063C	las1-5006-01i	N/A	N/A	Plate I
	P2_PWA	D1	LAS1	YKR063C	las1-5001-05i	N/A	N/A	Plate I
	P2_PWA	D2	LAS1	YKR063C	las1-5001-05i	N/A	N/A	Plate I
	P2_PWA	D3	TIF5	YPR041W	tif5-5002-02	N/A	N/A	Plate I
	P2_PWA	D4	TIF5	YPR041W	tif5-5002-02	N/A	N/A	Plate I
	P2_PWA	D5	CBF5	YLR175W	cbf5-5001-02	N/A	N/A	Plate I
	P2_PWA	D6	CBF5	YLR175W	cbf5-5001-02	N/A	N/A	Plate I
	P2_PWA	D7	SOF1	YLL011W	sof1-5001-01i	N/A	N/A	Plate I
	P2_PWA	D8	SOF1	YLL011W	sof1-5001-01i	N/A	N/A	Plate I
	P2_PWA	D9	SNU56	YDR240C	snu56-5001-06i	N/A	N/A	Plate I
	P2_PWA	D10	SNU56	YDR240C	snu56-5001-06i	N/A	N/A	Plate I
	P2_PWA	D11	dig1	YPL049C	dig1Δ	N/A	N/A	Plate I
	P2_PWA	D12	Blank	N/A	N/A	N/A	N/A	Plate I
	P2_PWA	E1	WT	N/A	WT	N/A	N/A	Plate I
	P2_PWA	E2	Ste12	YHR084W	ste12Δ	N/A	N/A	Plate I
	P2_PWA	E3	RRN11	YML043C	rrn11-5001-02	N/A	N/A	Plate I
	P2_PWA	E4	RRN11	YML043C	rrn11-5001-02	N/A	N/A	Plate I
	P2_PWA	E5	RRN11	YML043C	rrn11-5002-02	N/A	N/A	Plate I
	P2_PWA	E6	RRN11	YML043C	rrn11-5002-02	N/A	N/A	Plate I
	P2_PWA	E7	LAS1	YKR063C	las1-5004-02	N/A	N/A	Plate I
	P2_PWA	E8	LAS1	YKR063C	las1-5004-02	N/A	N/A	Plate I
	P2_PWA	E9	LAS1	YKR063C	las1-5005-02	N/A	N/A	Plate I
	P2_PWA	E10	LAS1	YKR063C	las1-5005-02	N/A	N/A	Plate I
	P2_PWA	E11	LAS1	YKR063C	las1-5006-01i	N/A	N/A	Plate I
	P2_PWA	E12	LAS1	YKR063C	las1-5006-01i	N/A	N/A	Plate I
	P2_PWA	F1	LAS1	YKR063C	las1-5001-05i	N/A	N/A	Plate I
	P2_PWA	F2	LAS1	YKR063C	las1-5001-05i	N/A	N/A	Plate I
	P2_PWA	F3	TIF5	YPR041W	tif5-5002-02	N/A	N/A	Plate I
	P2_PWA	F4	TIF5	YPR041W	tif5-5002-02	N/A	N/A	Plate I
	P2_PWA	F5	CBF5	YLR175W	cbf5-5001-02	N/A	N/A	Plate I
	P2_PWA	F6	CBF5	YLR175W	cbf5-5001-02	N/A	N/A	Plate I
	P2_PWA	F7	SOF1	YLL011W	sof1-5001-01i	N/A	N/A	Plate I
	P2_PWA	F8	SOF1	YLL011W	sof1-5001-01i	N/A	N/A	Plate I
	P2_PWA	F9	SNU56	YDR240C	snu56-5001-06i	N/A	N/A	Plate I
	P2_PWA	F10	SNU56	YDR240C	snu56-5001-06i	N/A	N/A	Plate I
	P2_PWA	F11	DIG1	YPL049C	N/A	N/A	N/A	Plate I
	P2_PWA	F12	Blank	N/A	N/A	N/A	N/A	Plate I
	P2_PWA	G1	Blank	N/A	N/A	N/A	N/A	Plate I
	P2_PWA	G2	Blank	N/A	N/A	N/A	N/A	Plate I
	P2_PWA	G3	Blank	N/A	N/A	N/A	N/A	Plate I
	P2_PWA	G4	Blank	N/A	N/A	N/A	N/A	Plate I
	P2_PWA	G5	Blank	N/A	N/A	N/A	N/A	Plate I
	P2_PWA	G6	Blank	N/A	N/A	N/A	N/A	Plate I
	P2_PWA	G7	Blank	N/A	N/A	N/A	N/A	Plate I
	P2_PWA	G8	Blank	N/A	N/A	N/A	N/A	Plate I
	P2_PWA	G9	Blank	N/A	N/A	N/A	N/A	Plate I
	P2_PWA	G10	Blank	N/A	N/A	N/A	N/A	Plate I
	P2_PWA	G11	Blank	N/A	N/A	N/A	N/A	Plate I
	P2_PWA	G12	Blank	N/A	N/A	N/A	N/A	Plate I
	P2_PWA	H1	CDC24	YAL041W	cdc24-4	N/A	N/A	Plate I
	P2_PWA	H2	CDC12	YHR107C	cdc12-6	N/A	N/A	Plate I
	P2_PWA	H3	RSP5	YER125W	rsp5-1	N/A	N/A	Plate I
	P2_PWA	H4	MRS6	YOR370C	mrs6-2	N/A	N/A	Plate I
	P2_PWA	H5	CDC24	YAL041W	cdc24-4	N/A	N/A	Plate I
	P2_PWA	H6	CDC12	YHR107C	cdc12-6	N/A	N/A	Plate I
	P2_PWA	H7	RSP5	YER125W	rsp5-1	N/A	N/A	Plate I
	P2_PWA	H8	MRS6	YOR370C	mrs6-2	N/A	N/A	Plate I
	P2_PWA	H9	CDC24	YAL041W	cdc24-4	N/A	N/A	Plate I
	P2_PWA	H10	CDC12	YHR107C	cdc12-6	N/A	N/A	Plate I
	P2_PWA	H11	RSP:5	YER125W	rsp5-1	N/A	N/A	Plate I
	P2_PWA	H12	MRS6	YOR370C	mrs6-2	N/A	N/A	Plate I
	Original Designation a	96-plate Well b	Gene Name c	Systematic Name d	ts allele e	Isolate f	Tube No. g	Plate h
	P3_PWA	A1	CDC7	YDL017W	cdc7-1	1	249	Plate J
	P3_PWA	A2	CDC7	YDL017W	cdc7-1	2	250	Plate J
	P3_PWA	A3	DSN1	YIR010W	dsn1-7	1	251	Plate J
	P3_PWA	A4	CDC37	YDR168W	cdc37-1	1	253	Plate J
	P3_PWA	A5	CDC1	YDR182W	cdc1-1	1	254	Plate J
	P3_PWA	A6	CDC1	YDR182W	cdc1-1	2	255	Plate J
	P3_PWA	A7	NMT1	YLR195C	nmt1-181	1	256	Plate J
	P3_PWA	A8	NMT1	YLR195C	nmt1-181	2	257	Plate J
	P3_PWA	A9	RPT4	YOR259C	rpt4-145	1	258	Plate J
	P3_PWA	A10	RPT4	YOR259C	rpt4-145	2	259	Plate J
	P3_PWA	A11	RPT3	YDR394W	rpt3-1	1	260	Plate J
	P3_PWA	A12	RPT3	YDR394W	rpt3-1	2	261	Plate J
	P3_PWA	B1	SFH1	YLR321C	sfh1-1	1	262	Plate J
	P3_PWA	B2	SFH1	YLR321C	sfh1-1	2	263	Plate J
	P3_PWA	B3	WBP1	YEL002C	wbp1-1	1	264	Plate J
	P3_PWA	B4	WBP1	YEL002C	wbp1-1	2	265	Plate J
	P3_PWA	B5	PRT1	YOR361C	prt1-1	1	268	Plate J
	P3_PWA	B6	PRT1	YOR361C	prt1-1	2	269	Plate J
	P3_PWA	B7	RAD3	YER171W	rad3-ts14	1	270	Plate J
	P3_PWA	B8	RAD3	YER171W	rad3-ts14	2	271	Plate J
	P3_PWA	B9	AFG2	YLR397C	afg2-18	1	272	Plate J
	P3_PWA	B10	AFG2	YLR397C	afg2-18	2	273	Plate J
	P3_PWA	B11	KRE9	YJL174W	kre9-5001-03	1	274	Plate J
	P3_PWA	B12	KRE9	YJL174W	kre9-5001-03	2	275	Plate J
	P3_PWA	C1	PRO3	YER023W	pro3-5001-01	1	276	Plate J
	P3_PWA	C2	CAB4	YGR277C	cab4-5001-01	1	277	Plate J
	P3_PWA	C3	CAB4	YGR277C	cab4-5001-01	2	278	Plate J
	P3_PWA	C4	TSC13	YDL015C	tsc13-5001-01	1	279	Plate J
	P3_PWA	C5	TSC13	YDL015C	tsc13-5001-01	2	280	Plate J
	P3_PWA	C6	RAM2	YKL019W	ram2-5001-05	1	281	Plate J
	P3_PWA	C7	RAM2	YKL019W	ram2-5001-05	2	282	Plate J
	P3_PWA	C8	STS1	YIR011C	sts1-5001-01	1	283	Plate J
	P3_PWA	C9	STS1	YIR011C	sts1-5001-01	2	284	Plate J
	P3_PWA	C10	HEM13	YDR044W	hem13-5001-01	2	287	Plate J
	P3_PWA	C11	FBA1	YKL060C	fba1-5005-01	1	288	Plate J
	P3_PWA	C12	TAD3	YLR316C	tad3-5001-01	1	289	Plate J
	P3_PWA	D1	BIG1	YHR101C	big1-5001-03	1	290	Plate J
	P3_PWA	D2	BIG1	YHR101C	big1-5001-03	2	291	Plate J
	P3_PWA	D3	RRN9	YMR270C	rrn9-5001-06	1	292	Plate J
	P3_PWA	D4	RRN9	YMR270C	rrn9-5001-06	2	293	Plate J
	P3_PWA	D5	ARC40	YBR234C	arc40-5001-01	1	294	Plate J
	P3_PWA	D6	ARC40	YBR234C	arc40-5001-01	2	295	Plate J
	P3_PWA	D7	KAE1	YKR038C	kae1-5001-01	1	296	Plate J
	P3_PWA	D8	KAE1	YKR038C	kae1-5001-01	2	297	Plate J
	P3_PWA	D9	DYS1	YHR068W	dys1-5005-02	1	298	Plate J
	P3_PWA	D10	TFG2	YGR005C	tfg2-5001-02	1	299	Plate J
	P3_PWA	D11	ASA1	YPR085C	asa1-5001-01	1	300	Plate J
	P3_PWA	D12	SEN54	YPL083C	sen54-5002-02	1	301	Plate J
	P3_PWA	E1	DML1	YMR211W	dml1-5001-01	1	302	Plate J
	P3_PWA	E2	ADE13	YLR359W	ade13-5001-02	1	303	Plate J
	P3_PWA	E3	ADE13	YLR359W	ade13-5001-02	2	304	Plate J
	P3_PWA	E4	RSC6	YCR052W	rsc6-5001-01	1	305	Plate J
	P3_PWA	E5	NAR1	YNL240C	nar1-5001-01	1	306	Plate J
	P3_PWA	E6	NFS1	YCL017C	nfs1-5003-01	1	307	Plate J
	P3_PWA	E7	NFS1	YCL017C	nfs1-5003-01	2	308	Plate J
	P3_PWA	E8	UGP1	YKL035W	ugp1-5001-01	1	309	Plate J
	P3_PWA	E9	SHQ1	YIL104C	shq1-5001-02	1	310	Plate J
	P3_PWA	E10	HSP60	YLR259C	hsp60-5003-03	1	311	Plate J
	P3_PWA	E11	HSP60	YLR259C	hsp60-5003-03	2	312	Plate J
	P3_PWA	E12	RSC9	YML127W	rsc9-5001-02	1	313	Plate J
	P3_PWA	F1	RSC9	YML127W	rsc9-5001-02	2	314	Plate J
	P3_PWA	F2	RIB2	YOL066C	rib2-5001-13	1	315	Plate J
	P3_PWA	F3	TAH18	YPR048W	tah18-5001-04	1	316	Plate J
	P3_PWA	F4	GRC3	YLL035W	grc3-5001-01	2	318	Plate J
	P3_PWA	F5	APC4	YDR118W	apc4-5001-01	1	319	Plate J
	P3_PWA	F6	ACS2	YLR153C	acs2-5002-01	1	320	Plate J
	P3_PWA	F7	ACS2	YLR153C	acs2-5002-01	2	321	Plate J
	P3_PWA	F8	ATM1	YMR301C	atm1-5001-34	1	322	Plate J
	P3_PWA	F9	ATM1	YMR301C	atm1-5001-34	2	323	Plate J
	P3_PWA	F10	YPP1	YGR198W	ypp1-5001-03	1	324	Plate J
	P3_PWA	F11	EMW1	YNL313C	emw1-5005-03	1	325	Plate J
	P3_PWA	F12	EMW1	YNL313C	emw1-5005-03	2	326	Plate J
	P3_PWA	G1	MTR10	YOR160W	mtr10-5003-02	1	327	Plate J
	P3_PWA	G2	CFT1	YDR301W	cft1-5001-07	1	328	Plate J
	P3_PWA	G3	MYO2	YOR326W	myo2-14	1	329	Plate J
	P3_PWA	G4	MYO2	YOR326W	myo2-14	2	330	Plate J
	P3_PWA	G5	MOT1	YPL082C	mot1-1033	1	331	Plate J
	P3_PWA	G6	TOR2	YKL203C	tor2-21	1	332	Plate J
	P3_PWA	G7	TOR2	YKL203C	tor2-21	2	333	Plate J
	P3_PWA	G8	DYS1	YHR068W	dys1-5005-02	1	334	Plate J
	P3_PWA	G9	CDC23	YHR166C	cdc23-1	1	335	Plate J
	P3_PWA	G10	ALA1	YOR335C	ala1-1	1	336	Plate J
	P3_PWA	G11	NHP2	YDL208W	nhp2-5001-04	1	339	Plate J
	P3_PWA	G12	NHP2	YDL208W	nhp2-5001-04	2	340	Plate J
	P3_PWA	H1	CIA2	YHR122W	cia2-5001-03	1	341	Plate J
	P3_PWA	H2	CIA2	YHR122W	cia2-5001-03	2	342	Plate J
	P3_PWA	H3	RIB5	YBR256C	rib5-5001-03	1	343	Plate J
	P3_PWA	H4	RIB5	YBR256C	rib5-5001-03	2	344	Plate J
	P3_PWA	H5	WT	N/A	WT	1	PC7650	Plate J
	P3_PWA	H6	WT	N/A	WT	2	PC7650	Plate J
	P3_PWA	H7	STE12	YHR084W	ste12Δ	1	PC5593	Plate J
	P3_PWA	H8	STE12	YHR084W	ste12Δ	2	PC5593	Plate J
	P3_PWA	H9	DIG1	YPL049C	dig1Δ	1	PC7676	Plate J
	P3_PWA	H10	DIG1	YPL049C	dig1Δ	2	PC7676	Plate J
	P3_PWA	H11	WT	N/A	WT	1	PC6708 (538)	Plate J
	P3_PWA	H12	WT	N/A	WT	1	PC6708 (538)	Plate J
	(a) Experimental plate number designation.
	(b) Position of the strain in the 96-well plate.
	(c) Common name of the gene.
	(d) ORF (open reading frame) designation.
	(e) Temperature-sensitive allele used in this study.
	(f) Isolate number of the ts allele.
	(g) Tube number corresponding to the strain used in this study.
	(h) Letter designation for the 96-well plate used in the plate-washing assay.
	(i) To correct a typing mistake las1-5006-02 was renamed to las1-5006-01, las1-5001-02 was renamed to las1-5001-05, sof1-5001-02 was renamed to sof1-5001-01, and snu56-5001-02 was renamed to snu56-5001-06 in this sheet.
