## Supplementary material for "Exploring roles for essential proteins in yeast filamentous growth identifies the WASP homolog Las17 as a regulator of the Cdc42-dependent fMAPK pathway": Table S6

### Sheet: Sheet1
	Table S6: Single cell assay key for WT
	The micrographs were taken at 20X magnification. The scale bar for the images is 370 microns for the X-axis for each image. For some images, an inset is shown. The magnification for insets is 150 microns, unless otherwise indicated.
	Original Designationa	96-Plate Wellb	Gene Namec	Systematic Named	ts allelee	Isolatef	Tube #g	WT Ref.h	Platei
	P04	E5	CDC28	YBR160W	cdc28-4	3	53	6. Batch 3	Plate A
	P04	E9	YPT1	YFL038C	ypt1-3	2	57	3. Feb28, 2022	Plate A		(a) Original Designation, experimental plate number designation.
	P04	E10	YPT1	YFL038C	ypt1-3	3	58	3. Feb28, 2022	Plate A		(b) 96-Plate Well, position of the strain in the 96-well plate.
	P04	E12	SRP102	YKL154W	srp102-510	1	60	2. Feb26, 2022	Plate A		(c) Gene Name, common name of the gene.
	P04	F3	YHC1	YLR298C	yhc1-1	1	63	6. Batch 3	Plate A		(d) Systematic Name, ORF (open reading frame) designation.
	P04	F6	YHC1	YLR298C	yhc1-3	1	66	072324	Plate A		(e) ts allele, temperature-sensitive allele used in this study.
	P04	F8	ACT1	YFL039C	act1-105	1	68	2. Feb26, 2022	Plate A		(f) Isolate, isolate number of the ts allele.
	P04	F9	ACT1	YFL039C	act1-101	1	69	1. Feb22, 2022	Plate A		(g) Tube #, tube number corresponding to the strain used in this study.
	P04	F11	TAP42	YMR028W	tap42-11	1	71	2. Feb26, 2022	Plate A		(h) WT Ref., wild-type reference image used for single-cell comparison.
	P04	G2	PFY1	YOR122C	pfy1-13	1	74	1. Feb22, 2022	Plate A		(i) Plate, letter designation for the 96-well plate used in the single-cell assay.
	P04	G5	MOB2	YFL034C-B	mob2-20	1	77		Plate A
	P04	G7	RHO3	YIL118W	rho3-1	1	79		Plate A
	P04	G8	MMS21	YEL019C	mms21-1	1	80	3. Feb28, 2022	Plate A
	P04	G11	MOB2	YFL034C-B	mob2-19	1	83	6. Batch 3	Plate A
	P04	H1	MOB2	YFL034C-B	mob2-14	1	85	6. Batch 3	Plate A
	Original Designationa	96-Plate Wellb	Gene Namec	Systematic Named	ts allelee	Isolatef	Tube #g	WT Ref.h	Platei
	P05	A2	MOB2	YFL034C-B	mob2-11	1	88	6. Batch 3	Plate B
	P05	A5	RAM1	YDL090C	ram1-119	1	91	2. Feb26, 2022	Plate B
	P05	A8	CCT4	YDL143W	cct4-1	1	94	6. Batch 3	Plate B
	P05	A11	MSS4	YDR208W	mss4-102	1	97	6. Batch 3	Plate B
	P05	B1	ARP4	YJL081C	arp4-G161D	1	99	6. Batch 3	Plate B
	P05	B3	EXO84	YBR102C	exo84-102	1	101	6. Batch 3	Plate B
	P05	B7	TCP1	YDR212W	tcp1-1	2	105	6. Batch 3	Plate B
	P05	B9	SEC1	YDR164C	sec1-1	2	107	6. Batch 3	Plate B
	P05	B10	EXO70	YJL085W	exo70-29/37	1	108	6. Batch 3	Plate B
	P05	B11	FCP1	YMR277W	fcp1-1 (F12)	1	109	6. Batch 3	Plate B
	P05	C2	CDC4	YFL009W	cdc4-1	2	112	6. Batch 3	Plate B
	P05	C5	SGV1	YPR161C	sgv1-23	1	115	6. Batch 3	Plate B
	P05	C9	GLC7	YER133W	glc7-12	2	119	6. Batch 3	Plate B
	P05	C12	SRP101	YDR292C	srp101-47	1	122	6. Batch 3	Plate B
	P05	D3	GDI1	YER136W	gdi1-1	1	125	6. Batch 3	Plate B
	P05	D6	SEC9	YGR009C	sec9-4	1	128	7. Batch 4	Plate B
	P05	D8	SEC3	YER008C	sec3-2	3	130	29. 072324	Plate B
	P05	D9	HSF1	YGL073W	hsf1-848	1	131	7. Batch 4	Plate B
	P05	D10	SRM1	YGL097W	srm1-G282S	1	132	7. Batch 4	Plate B
	P05	D11	ARP9	YMR033W	arp9-1	1	133	7. Batch 4	Plate B
	P05	E2	KAP95	YLR347C	kap95-E126K	1	136	7. Batch 4	Plate B
	P05	E4	SRM1	YGL097W	srm1-ts	1	138	7. Batch 4	Plate B
	P05	E7	CET1	YPL228W	cet1-1	1	141	7. Batch 4	Plate B
	P05	F6	LAS17	YOR181W	las17-13	2	152	19. 042723	Plate B
	P05	F7	TFA2	YKR062W	tfa2-45	1	153	7. Batch 4	Plate B
	P05	F10	TAF9	YMR236W	taf9-ts2	1	156	7. Batch 4	Plate B
	P05	G1	NTF2	YER009W	ntf2-H104Y	1	159	7. Batch 4	Plate B
	P05	G4	SKP1	YDR328C	skp1-3	1	162	7. Batch 4	Plate B
	P05	G5	SKP1	YDR328C	skp1-3	2	163	7. Batch 4	Plate B
	P05	G6	SKP1	YDR328C	skp1-3	3	164	7. Batch 4	Plate B
	P05	G7	IPL1	YPL209C	ipl1-2	1	165	7. Batch 4	Plate B
	P05	G10	UFD1	YGR048W	ufd1-2	1	168	7. Batch 4	Plate B
	P05	G12	SAM35	YHR083W	sam35-2	1	170	7. Batch 4	Plate B
	P05	H2	PDS1	YDR113C	pds1-28	1	172	7. Batch 4	Plate B
	Original Designationa	96-Plate Wellb	Gene Namec	Systematic Named	ts allelee	Isolatef	Tube #g	WT Ref.h	Platei
	P06	A1	SEC65	YML105C	sec65-1	1	174	7. Batch 4	Plate C
	P06	A4	CDC33	YOL139C	cdc33-E72G	1	177	7. Batch 4	Plate C
	P06	A7	NIP7	YPL211W	nip7-1	1	180	7. Batch 4	Plate C
	P06	A11	PAM16	YJL104W	pam16-3	2	184	7. Batch 4	Plate C
	P06	B1	CCL1	YPR025C	ccl1-ts4	2	186	7. Batch 4	Plate C
	P06	B4	CDC34	YDR054C	cdc34-1	2	189	7. Batch 4	Plate C
	P06	B7	BCP1	YDR361C	bcp1-ts	1	192	8. Batch 5	Plate C
	P06	B8	PSF1	YDR013W	psf1-1	1	193	8. Batch 5	Plate C
	P06	B9	PRE1	YER012W	pre1-1	1	194	8. Batch 5	Plate C
	P06	B10	LST8	YNL006W	lst8-15	1	195	8. Batch 5	Plate C
	P06	B12	HYP2	YEL034W	hyp2-2	1	197	8. Batch 5	Plate C
	P06	C2	FIP1	YJR093C	fip1-433	1	199	8. Batch 5	Plate C
	P06	C3	NOP1	YDL014W	nop1-3	1	200	8. Batch 5	Plate C
	P06	C5	CMD1	YBR109C	cmd1-3	2	202	8. Batch 5	Plate C
	P06	C7	USE1	YGL098W	use1-ts	1	204	8. Batch 5	Plate C
	P06	C8	PAM18	YLR008C	pam18-1	2	205	8. Batch 5	Plate C
	P06	C11	RHO3	YIL118W	rho3-ser228	1	208	8. Batch 5	Plate C
	P06	C12	SEC13	YLR208W	sec13-1	2	209	8. Batch 5	Plate C
	P06	D3	SPT15	YER148W	spt15-I143N	2	212	8. Batch 5	Plate C
	P06	D9	CRM1	YGR218W	crm1-1	1	218	26. 071223	Plate C
	P06	E1	APC2	YLR127C	apc2-8	2	222	26. 071223	Plate C
	P06	E2	PTI1	YGR156W	pti1-ts	1	223	26. 071223	Plate C
	P06	E4	SLU7	YDR088C	slu7-ts2	1	225	26. 071223	Plate C
	P06	E6	ESA1	YOR244W	esa1-1851	1	227	?	Plate C
	P06	E8	GAA1	YLR088W	gaa1-ts	1	229	26. 071223	Plate C
	P06	E10	SRV2	YNL138W	srv2-ts	2	231	26. 071223	Plate C
	P06	E12	RPN5	YDL147W	rpn5-1	1	233	26. 071223	Plate C
	P06	F2	SEC10	YLR166C	sec10-2	1	235	26. 071223	Plate C
	P06	F4	MPS1	YDL028C	mps1-1	2	237	26. 071223	Plate C
	P06	F6	CDC48	YDL126C	cdc48-1	1	239	26. 071223	Plate C
	P06	F8	ESA1	YOR244W	esa1-1851	1	241	26. 071223	Plate C
	P06	F9	SRV2	YNL138W	srv2-ts	2	242	26. 071223	Plate C
	P06	F10	SEC61	YLR378C	sec61-2	1	243	8. Batch 5	Plate C
	P06	F11	ARP3	YJR065C	arp3-H161A	1	244	8. Batch 5	Plate C
	P06	G1	ALG1	YBR110W	alg1-1	1	246	8. Batch 5	Plate C
	P06	G3	ARP3	YJR065C	arp3-G15C	1	248	8. Batch 5	Plate C
	P06	G4	CDC19	YAL038W	cdc19-1	1	252	8. Batch 5	Plate C
	P06	G5	ARP2	YDL029W	arp2-14	1	266	8. Batch 5	Plate C
	P06	G6	ARP2	YDL029W	arp2-14	2	267	8. Batch 5	Plate C
	P06	G8	HEM13	YDR044W	hem13-5001-01	2	286	11. 032923	Plate C
	P06	G9	GRC3	YLL035W	grc3-5001-01	1	317	ND	Plate C
	P06	G10	NUP145	YGL092W	nup145-R4	1	337	?	Plate C
	P06	G11	NUP145	YGL092W	nup145-R4	2	338	?	Plate C
	P06	G12	TAD2	YJL035C	tad2-5001-03	1	345	26. 071223	Plate C
	P06	H2	RKI1	YOR095C	rki1-5002-04	1	347	26. 071223	Plate C
	P06	H3	CAB1	YDR531W	cab1-5001-01	1	348	26. 071223	Plate C
	Original Designationa	96-Plate Wellb	Gene Namec	Systematic Named	ts allelee	Isolatef	Tube #g	WT Ref.h	Platei
	P07	A5	YAE1	YJR067C	yae1-5002-01	2	353	29. 072324	Plate D
	P07	A6	TRM112	YNR046W	trm112-5008-03	1	354	26. 071223	Plate D
	P07	A7	TIF11	YMR260C	tif11-5002-01	1	355	26. 071223	Plate D
	P07	A9	RRP15	YPR143W	rrp15-5001-02	1	357	26. 071223	Plate D
	P07	A11	RRP7	YCL031C	rrp7-5001-01	1	359	26. 071223	Plate D
	P07	B1	VRG4	YGL225W	vrg4-5004-02	1	361	26. 071223	Plate D
	P07	B3	CDC42	YLR229C	cdc42-1	1	363	29. 072324	Plate D
	P07	B4	CDC36	YDL165W	cdc36-16	1	364	29. 072324	Plate D
	P07	B5	VTI1	YMR197C	vti1-2	1	365	29. 072324	Plate D
	P07	B6	PHS1	YJL097W	phs1-1	1	366	29. 072324	Plate D
	P07	B8	SPC29	YPL124W	spc29-20	2	368	29. 072324	Plate D
	P07	B9	RPN12	YFR052W	rpn12-1	1	369	29. 072324	Plate D
	P07	B10	DAM1	YGR113W	dam1-11	1	370	30. 072424	Plate D
	P07	B11	HYM1	YKL189W	hym1-15	1	371	30. 072424	Plate D
	P07	C1	MPS2	YGL075C	mps2-1	1	373	30. 072424	Plate D
	P07	C2	ARP7	YPR034W	arp7-E411K	1	374	30. 072424	Plate D
	P07	C3	ACT1	YFL039C	act1-136	1	375	30. 072424	Plate D
	P07	C5	TOR2	YKL203C	tor2-29	1	377	30. 072424	Plate D
	P07	C7	CCA1	YER168C	cca1-1	2	379	30. 072424	Plate D
	P07	C8	COG2	YGR120C	cog2-1	1	380	30. 072424	Plate D
	P07	C10	RNT1	YMR239C	rnt1-47	1	382	30. 072424	Plate D
	P07	D1	CDC20	YGL116W	cdc20-1	2	385	30. 072424	Plate D
	P07	D2	DED1	YOR204W	ded1-199	1	386	30. 072424	Plate D
	P07	D4	NSE3	YDR288W	nse3-ts3	1	388	30. 072424	Plate D
	P07	D5	RPN12	YFR052W	rpn12-1	1	389	30. 072424	Plate D
	P07	D8	NUT2	YPR168W	nut2-ts	2	392	30. 072424	Plate D
	P07	D9	TPI1	YDR050C	tpi1-1670	1	393	30. 072424	Plate D
	P07	D10	RPF1	YHR088W	rpf1-1	1	394	31. 072524	Plate D
	P07	D11	SSU72	YNL222W	ssu72-2	1	395	31. 072524	Plate D
	P07	D12	PFY1	YOR122C	pfy1-14	1	396	31. 072524	Plate D
	P07	E2	MIF2	YKL089W	mif2-3	1	398	31. 072524	Plate D
	P07	E3	PRP19	YLL036C	prp19-1	2	399	31. 072524	Plate D
	P07	E6	COF1	YLL050C	cof1-5	1	402	31. 072524	Plate D
	P07	E7	STN1	YDR082W	stn1-13	1	403	31. 072524	Plate D
	P07	E9	RPN11	YFR004W	rpn11-4	1	405	31. 072524	Plate D
	P07	E10	SFT1	YKL006C-A	sft1-15	1	406	31. 072524	Plate D
	P07	E11	CTF13	YMR094W	ctf13-30	1	407	31. 072524	Plate D
	P07	E12	CDC23	YHR166C	cdc23-1	1	408	14	Plate D
	P07	F3	CDC20	YGL116W	cdc20-1	2	411	?	Plate D
	P07	F5	CEP3	YMR168C	cep3-1	2	413	31. 072524	Plate D
	P07	F6	RPB5	YBR154C	rpb5-H147R	1	414	31. 072524	Plate D
	P07	F7	PCF11	YDR228C	pcf11-1	3	415	31. 072524	Plate D
	P07	F10	MED11	YMR112C	med11-ts	2	418	31. 072524	Plate D
	P07	F12	DAD2	YKR083C	dad2-9	2	420	31. 072524	Plate D
	P07	G1	MGE1	YOR232W	mge1-100	1	421	32. 072624	Plate D
	P07	G2	CSE4	YKL049C	cse4-1	1	422	32. 072624	Plate D
	P07	G4	IMP4	YNL075W	imp4-2	2	424	32. 072624	Plate D
	P07	G6	RPT6	YGL048C	rpt6-1	1	426	32. 072624	Plate D
	P07	G8	ORC5	YNL261W	orc5-70	1	428	32. 072624	Plate D
	P07	G10	ENP1	YBR247C	enp1-1	1	430	32. 072624	Plate D
	P07	G12	TAF12	YDR145W	taf12-9	1	432	32. 072624	Plate D
	P07	H3	CDC45	YLR103C	cdc45-27	1	435	32. 072624	Plate D
	Original Designationa	96-Plate Wellb	Gene Namec	Systematic Named	ts allelee	Isolatef	Tube #g	WT Ref.h	Platei
	P08	A1	CDC45	YLR103C	cdc45-27	1	436	32. 072624	Plate E
	P08	A4	SEC63	YOR254C	sec63-1	1	439	32. 072624	Plate E
	P08	A5	POL12	YBL035C	pol12-ts	1	440	32. 072624	Plate E
	P08	A6	TAF1	YGR274C	taf1-1	1	441	32. 072624	Plate E
	P08	A8	MTR4	YJL050W	mtr4-1	1	443	32. 072624	Plate E
	P08	A9	RHO1	YPR165W	rho1-td	1	444	32. 072624	Plate E
	P08	A10	DUO1	YGL061C	duo1-2	1	445	32. 072624	Plate E
	P08	A11	DSL1	YNL258C	dsl1-DC30	1	446	32. 072624	Plate E
	P08	A12	CEG1	YGL130W	ceg1-3	1	447	33. 072724	Plate E
	P08	B4	CDC37	YDR168W	cdc37-1	1	451	8. Batch 5/ 9. 032423	Plate E
	P08	B8	CDC37	YDR168W	cdc37-1	1	455	8. Batch 5/ 9. 032423	Plate E
	P08	B12	RPB2	YOR151C	rpb2-6	1	459	15. 042023	Plate E
	P08	C1	RPB2	YOR151C	rpb2-6	2	460	15. 042023	Plate E
	P08	C2	RPB2	YOR151C	rpb2-6	3	461	15. 042023	Plate E
	P08	C3	SMC1	YFL008W	smc1-2	1	462	15. 042023	Plate E
	P08	C4	PDS5	YMR076C	pds5-1	1	463	15. 042023	Plate E
	P08	C5	SRB7	YDR308C	srb7-5003-02	1	464	15. 042023	Plate E
	P08	C6	SRB7	YDR308C	srb7-5003-02	2	465	15. 042023	Plate E
	P08	C7	SRB7	YDR308C	srb7-5003-02	3	466	15. 042023	Plate E
	P08	C8	SNU23	YDL098C	snu23-5001-03	1	467	15. 042023	Plate E
	P08	C9	SNU23	YDL098C	snu23-5001-03	2	468	15. 042023	Plate E
	P08	C10	SNU23	YDL098C	snu23-5001-03	3	469	15. 042023	Plate E
	P08	C11	LTO1	YNL260C	lto1-5001-02	1	470	15. 042023	Plate E
	P08	C12	LTO1	YNL260C	lto1-5001-02	2	471	15. 042023	Plate E
	P08	D1	LTO1	YNL260C	lto1-5001-02	3	472	15. 042023	Plate E
	P08	D2	RIB7	YBR153W	rib7-5001-01	1	473	15. 042023	Plate E
	P08	D3	RIB7	YBR153W	rib7-5001-01	2	474	16. 042123	Plate E
	P08	D4	RIB7	YBR153W	rib7-5001-01	3	475	16. 042123	Plate E
	P08	D5	SKI6	YGR195W	ski6-5001-06	2	476	16. 042123	Plate E
	P08	D6	SKI6	YGR195W	ski6-5001-06	3	477	16. 042123	Plate E
	P08	D7	RPC31	YNL151C	rpc31-5005-03	1	478	16. 042123	Plate E
	P08	D8	RPC31	YNL151C	rpc31-5005-03	2	479	16. 042123	Plate E
	P08	D9	KEI1	YDR367W	kei1-5002-04	1	480	16. 042123	Plate E
	P08	D10	KEI1	YDR367W	kei1-5002-04	2	481	16. 042123	Plate E
	P08	D11	ROT1	YMR200W	rot1-5001-02	1	482	16. 042123	Plate E
	P08	D12	ROT1	YMR200W	rot1-5001-02	2	483	16. 042123	Plate E
	P08	E1	ROT1	YMR200W	rot1-5001-02	3	484	16. 042123	Plate E
	P08	E2	PLP2	YOR281C	plp2-5001-03	1	485	16. 042123	Plate E
	P08	E3	PLP2	YOR281C	plp2-5001-03	2	486	16. 042123	Plate E
	P08	E4	PLP2	YOR281C	plp2-5001-03	3	487	16. 042123	Plate E
	P08	E5	SLD5	YDR489W	sld5-5001-02	1	488	16. 042123	Plate E
	P08	E6	SLD5	YDR489W	sld5-5001-02	2	489	17. 042223	Plate E
	P08	E7	SLD5	YDR489W	sld5-5001-02	3	490	17. 042223	Plate E
	P08	E8	RFA2		rfa2-5001-07	1	491	17. 042223	Plate E
	P08	E9	RFA2		rfa2-5001-07	2	492	17. 042223	Plate E
	P08	E10	RFA2		rfa2-5001-07	3	493	17. 042223	Plate E
	P08	E11	RFA2		rfa2-5001-07	4	494	17. 042223	Plate E
	P08	E12	RLP7	YNL002C	rlp7-5001-01	1	495	17. 042223	Plate E
	P08	F1	RLP7	YNL002C	rlp7-5001-01	2	496	17. 042223	Plate E
	P08	F2	RLP7	YNL002C	rlp7-5001-01	3	497	17. 042223	Plate E
	P08	F3	IPI1	YHR085W	ipi1-5001-05	3	498	17. 042223/ 33. 072724	Plate E
	P08	F4	RPN8	YOR261C	rpn8-5003-01	1	499	17. 042223	Plate E
	P08	F5	RPN8	YOR261C	rpn8-5003-01	2	500	17. 042223/ 33. 072724	Plate E
	P08	F6	RPN8	YOR261C	rpn8-5003-01	3	501	17. 042223	Plate E
	P08	F7	MOB1	YIL106W	mob1-5001-06	1	502	17. 042223	Plate E
	P08	F8	MOB1	YIL106W	mob1-5001-06	2	503	17. 042223	Plate E
	P08	F9	GPN2	YOR262W	gpn2-5001-01	1	504	18. 042623	Plate E
	P08	F10	GPN2	YOR262W	gpn2-5001-01	2	505	18. 042623	Plate E
	P08	F11	GPN2	YOR262W	gpn2-5001-01	3	506	18. 042623	Plate E
	P08	F12	ERG20	YJL167W	erg20-5002-01	1	507	18. 042623	Plate E
	P08	G1	ERG20	YJL167W	erg20-5002-01	2	508	18. 042623	Plate E
	P08	G2	ERG20	YJL167W	erg20-5002-01	3	509	18. 042623	Plate E
	P08	G3	ERG20	YJL167W	erg20-5002-01	4	510	18. 042623	Plate E
	P08	G4	TAF3	YPL011C	taf3-5001-01	1	511	18. 042623	Plate E
	P08	G5	TAF3	YPL011C	taf3-5001-01	2	512	18. 042623	Plate E
	P08	G6	TAF3	YPL011C	taf3-5001-01	3	513	18. 042623	Plate E
	P08	G7	BET4	YJL031C	bet4-5001-01	1	514	18. 042623	Plate E
	P08	G8	CAB2	YIL083C	cab2-5001-02	1	515	18. 042623	Plate E
	P08	G9	CAB2	YIL083C	cab2-5001-02	2	516	18. 042623	Plate E
	P08	G10	CAB2	YIL083C	cab2-5001-02	3	517	18. 042623	Plate E
	P08	G11	CAB2	YIL083C	cab2-5001-02	4	518	18. 042623	Plate E
	P08	G12	RRP43	YCR035C	rrp43-5001-01	2	519	19. 042723/ 33. 072724	Plate E
	P08	H1	TIF5	YPR041W	tif5-5001-01	1	520	19. 042723	Plate E
	P08	H2	PGK1	YCR012W	pgk1-5010-12	1	521	19. 042723	Plate E
	P08	H3	PGK1	YCR012W	pgk1-5010-12	2	522	19. 042723	Plate E
	Original Designationa	96-Plate Wellb	Gene Namec	Systematic Named	ts allelee	Isolatef	Tube #g	WT Ref.h	Platei
	P09	A1	PGK1	YCR012W	pgk1-5010-12	3	523	19. 042723	Plate F
	P09	A2	ERG9	YHR190W	erg9-5001-09	1	524	19. 042723	Plate F
	P09	A3	ERG9	YHR190W	erg9-5001-09	2	525	19. 042723	Plate F
	P09	A4	ERG9	YHR190W	erg9-5001-09	3	526	19. 042723	Plate F
	P09	A5	NUF2	YOL069W	nuf2-5001-02	1	527	19. 042723	Plate F
	P09	A6	NUF2	YOL069W	nuf2-5001-02	2	528	19. 042723	Plate F
	P09	A7	NUF2	YOL069W	nuf2-5001-02	3	529	19. 042723	Plate F
	P09	A8	PRP46	YPL151C	prp46-5001-01	1	530	19. 042723	Plate F
	P09	A9	PRP46	YPL151C	prp46-5001-01	2	531	19. 042723	Plate F
	P09	A10	PRP46	YPL151C	prp46-5001-01	3	532	19. 042723	Plate F
	P09	A11	CDS1	YBR029C	cds1-5001-02	1	533	19. 042723	Plate F
	P09	A12	CDS1	YBR029C	cds1-5001-02	2	534	20. 050323	Plate F
	P09	B1	CDS1	YBR029C	cds1-5001-02	3	535	20. 050323	Plate F
	P09	B2	TIM50	YPL063W	tim50-5001-01	1	536	20. 050323	Plate F
	P09	B3	TIM50	YPL063W	tim50-5001-01	2	537	20. 050323	Plate F
	P09	B4	CBF5	YLR175W	cbf5-5001-01	1	538	20. 050323	Plate F
	P09	B5	CBF5	YLR175W	cbf5-5001-01	3	539	20. 050323	Plate F
	P09	B6	CTR86	YCR054C	ctr86-5001-04	1	540	20. 050323	Plate F
	P09	B7	PAB1	YER165W	pab1-5001-01	1	541	20. 050323/ 33. 072724	Plate F
	P09	B8	CWC22	YGR278W	cwc22-5001-01	1	542	20. 050323	Plate F
	P09	B9	CWC22	YGR278W	cwc22-5001-01	2	543	20. 050323	Plate F
	P09	B10	CWC22	YGR278W	cwc22-5001-01	3	544	20. 050323	Plate F
	P09	B11	PRP40	YKL012W	prp40-5003-10	1	545	20. 050323	Plate F
	P09	B12	PRP40	YKL012W	prp40-5003-10	2	546	20. 050323	Plate F
	P09	C1	PRP40	YKL012W	prp40-5003-10	3	547	20. 050323	Plate F
	P09	C2	RLI1	YDR091C	rli1-5001-02	1	548	20. 050323	Plate F
	P09	C3	RLI1	YDR091C	rli1-5001-02	2	549	20. 050323	Plate F
	P09	C4	GRS1	YBR121C	grs1-5001-22	1	550	20. 050323	Plate F
	P09	C5	RNA14	YMR061W	rna14-5001-02	1	551	20. 050323	Plate F
	P09	C6	BPL1	YDL141W	bpl1-5001-03	1	552	20. 050323	Plate F
	P09	C7	BPL1	YDL141W	bpl1-5001-03	2	553	20. 050323	Plate F
	P09	C8	GUS1	YGL245W	gus1-5001-01	1	554	20. 050323	Plate F
	P09	C9	GUS1	YGL245W	gus1-5001-01	2	555	21. 050523	Plate F
	P09	C10	NOC2	YOR206W	noc2-5001-01	1	556	21. 050523	Plate F
	P09	C11	NOC2	YOR206W	noc2-5001-01	2	557	21. 050523	Plate F
	P09	C12	NOC2	YOR206W	noc2-5001-01	3	558	21. 050523	Plate F
	P09	D1	NUP82	YJL061W	nup82-5001-03	1	559	21. 050523	Plate F
	P09	D2	NUP82	YJL061W	nup82-5001-03	2	560	21. 050523	Plate F
	P09	D3	NUP82	YJL061W	nup82-5001-03	3	561	21. 050523	Plate F
	P09	D4	NUP82	YJL061W	nup82-5001-03	4	562	21. 050523	Plate F
	P09	D5	TFG1	YGR186W	tfg1-5001-01	1	563	21. 050523	Plate F
	P09	D6	DPB11	YJL090C	dpb11-5003-01	1	564	21. 050523	Plate F
	P09	D7	GLN4	YOR168W	gln4-5001-04	1	565	21. 050523	Plate F
	P09	D8	GLN4	YOR168W	gln4-5001-04	2	566	21. 050523	Plate F
	P09	D9	GLN4	YOR168W	gln4-5001-04	3	567	21. 050523	Plate F
	P09	D10	CFT2	YLR115W	cft2-5001-02	2	568	21. 050523	Plate F
	P09	D11	CSE1	YGL238W	cse1-5002-01	1	569	21. 050523	Plate F
	P09	D12	CSE1	YGL238W	cse1-5002-01	2	570	21. 050523/ 33. 072724	Plate F
	P09	E1	CSE1	YGL238W	cse1-5002-01	3	571	21. 050523	Plate F
	P09	E2	MCM6	YGL201C	mcm6-5001-01	1	572	21. 050523	Plate F
	P09	E3	ULP2	YIL031W	ulp2-5010-06	1	573	21. 050523	Plate F
	P09	E4	ULP2	YIL031W	ulp2-5010-06	2	574	21. 050523	Plate F
	P09	E5	KRE33	YNL132W	kre33-5001-12	1	575	22. 051223	Plate F
	P09	E6	KRE33	YNL132W	kre33-5001-12	2	576	22. 051223	Plate F
	P09	E7	KRE33	YNL132W	kre33-5001-12	3	577	22. 051223	Plate F
	P09	E8	VAS1	YGR094W	vas1-5001-06	1	578	22. 051223	Plate F
	P09	E9	VAS1	YGR094W	vas1-5001-06	2	579	22. 051223	Plate F
	P09	E10	VAS1	YGR094W	vas1-5001-06	3	580	22. 051223	Plate F
	P09	E11	NUP116	YMR047C	nup116-5002-01	1	581	22. 051223	Plate F
	P09	E12	NUP116	YMR047C	nup116-5002-01	2	582	22. 051223	Plate F
	P09	F1	NUP116	YMR047C	nup116-5002-01	3	583	22. 051223	Plate F
	P09	F2	URB2	YJR041C	urb2-5001-03	1	584	22. 051223	Plate F
	P09	F3	URB2	YJR041C	urb2-5001-03	2	585	22. 051223	Plate F
	P09	F4	BRR2	YER172C	brr2-5003-07	1	586	22. 051223	Plate F
	P09	F5	KOG1	YHR186C	kog1-1	1	587	22. 051223	Plate F
	P09	F6	KOG1	YHR186C	kog1-1	2	588	22. 051223	Plate F
	P09	F7	KOG1	YHR186C	kog1-1	3	589	22. 051223	Plate F
	P09	F8	ESP1	YGR098C	esp1-1	1	590	22. 051223	Plate F
	P09	F9	ESP1	YGR098C	esp1-1	2	591	22. 051223	Plate F
	P09	F10	ESP1	YGR098C	esp1-1	3	592	22. 051223	Plate F
	P09	F11	DOP1	YDR141C	dop1-1	1	593	22. 051223	Plate F
	P09	F12	RPO21	YDL140C	rpo21-1	1	594	22. 051223	Plate F
	P09	G1	RPO21	YDL140C	rpo21-1	2	595	22. 051223	Plate F
	P09	G2	LIP1	YMR298W	lip1-5001-03	1	596	23. 051623	Plate F
	P09	G3	LIP1	YMR298W	lip1-5001-03	2	597	23. 051623	Plate F
	P09	G4	LIP1	YMR298W	lip1-5001-03	3	598	23. 051623	Plate F
	P09	G5	NCB2	YDR397C	ncb2-5008-01	1	599	23. 051623	Plate F
	P09	G6	NCB2	YDR397C	ncb2-5008-01	2	600	23. 051623	Plate F
	P09	G7	NCB2	YDR397C	ncb2-5008-01	3	601	23. 051623	Plate F
	P09	G8	CWC25	YNL245C	cwc25-5010-01	1	602	23. 051623	Plate F
	P09	G9	CWC25	YNL245C	cwc25-5010-01	2	603	23. 051623	Plate F
	P09	G10	CWC25	YNL245C	cwc25-5010-01	3	604	23. 051623	Plate F
	P09	G11	IMP3	YHR148W	imp3-5007-R1	1	605	23. 051623	Plate F
	P09	G12	IMP3	YHR148W	imp3-5007-R1	2	606	23. 051623	Plate F
	P09	H1	IMP3	YHR148W	imp3-5007-R1	3	607	23. 051623	Plate F
	P09	H2	SKI6	YGR195W	ski6-5001-06	1	608	23. 051623	Plate F
	P09	H3	TIF35	YDR429C	tif35-5001-04	2	609	23. 051623	Plate F
	Original Designationa	96-Plate Wellb	Gene Namec	Systematic Named	ts allelee	Isolatef	Tube #g	WT Ref.h	Platei
	P10	A1	TIF35	YDR429C	tif35-5001-04	3	610	23. 051623	Plate G
	P10	A2	MCM1	YMR043W	mcm1-5001-05	1	611	23. 051623	Plate G
	P10	A3	SPP381	YBR152W	spp381-5001-02	1	612	23. 051623	Plate G
	P10	A4	SPP381	YBR152W	spp381-5001-02	2	613	23. 051623	Plate G
	P10	A5	MAK16	YAL025C	mak16-5001-01	2	614	23. 051623	Plate G
	P10	A6	MAK16	YAL025C	mak16-5001-01	2	615	23. 051623	Plate G
	P10	A7	MAK16	YAL025C	mak16-5001-01	3	616	24. 051923	Plate G
	P10	A8	ERG25	YGR060W	erg25-5001-06	1	617	24. 051923	Plate G
	P10	A9	ERG25	YGR060W	erg25-5001-06	2	618	24. 051923	Plate G
	P10	A10	ERG25	YGR060W	erg25-5001-06	3	619	24. 051923	Plate G
	P10	A11	RFA2	YNL312W	rfa2-5001-07	5	620	24. 051923	Plate G
	P10	A12	RFA2	YNL312W	rfa2-5001-07	6	621	24. 051923	Plate G
	P10	B1	ESF2	YNR054C	esf2-5002-01	1	622	24. 051923	Plate G
	P10	B2	ESF2	YNR054C	esf2-5002-01	2	623	24. 051923	Plate G
	P10	B3	IPI1	YHR085W	ipi1-5001-05	2	624	24. 051923	Plate G
	P10	B4	IPI1	YHR085W	ipi1-5001-05	3	625	24. 051923/ 33. 072724	Plate G
	P10	B5	HEM12	YDR047W	hem12-5008-01	1	626	24. 051923	Plate G
	P10	B6	HEM12	YDR047W	hem12-5008-01	2	627	24. 051923	Plate G
	P10	B7	HEM12	YDR047W	hem12-5008-01	3	628	24. 051923	Plate G
	P10	B8	NSE4	YDL105W	nse4-5001-01	2	629	24. 051923	Plate G
	P10	B9	NSE4	YDL105W	nse4-5001-01	3	630	24. 051923	Plate G
	P10	B10	NSE4	YDL105W	nse4-5001-01	4	631	25. 061723	Plate G
	P10	B11	TUB2	YFL037W	tub2-01	1	632	25. 061723	Plate G
	P10	B12	TUB2	YFL037W	tub2-01	2	633	25. 061723	Plate G
	P10	C1	TUB2	YFL037W	tub2-01	3	634	25. 061723	Plate G
	P10	C2	CBF5	YLR175W	cbf5-5001-01	2	635	25. 061723	Plate G
	P10	C3	PDI1	YCL043C	pdi1-5001-16	1	636	25. 061723	Plate G
	P10	C4	PDI1	YCL043C	pdi1-5001-16	2	637	25. 061723	Plate G
	P10	C5	SRP1	YNL189W	srp1-5001-01	1	638	25. 061723	Plate G
	P10	C6	SRP68	YPL243W	srp68-5001-16	2	639	25. 061723	Plate G
	P10	C7	ESF1	YDR365C	esf1-5020-02	1	640	25. 061723	Plate G
	P10	C8	ESF1	YDR365C	esf1-5020-02	2	641	25. 061723	Plate G
	P10	C9	GRS1	YBR121C	grs1-5001-22	2	642	25. 061723	Plate G
	P10	C10	ERG7	YHR072W	erg7-5001-04	1	643	25. 061723	Plate G
	P10	C11	RFC1	YOR217W	rfc1-5003-01	1	644	25. 061723	Plate G
	P10	C12	RFC1	YOR217W	rfc1-5003-01	2	645	25. 061723	Plate G
	P10	D1	COG4	YPR105C	cog4-5006-07	1	646	25. 061723	Plate G
	P10	D2	MCM1	YMR043W	mcm1-5001-05	2	647	25. 061723	Plate G
	P10	D3	YKT6	YKL196C	ykt6-5001-01	1	648	25. 061723	Plate G
	P10	D4	MRS6	YOR370C	mrs6-2	1	PC7660	33. 072724	Plate G
	P10	D6	LAS17	YOR181W	LAS17 WCAD	1	PC7853	33. 072724	Plate G
	P10	D7	LAS17	YOR181W	LAS17 WCAD	2	PC7854	33. 072724	Plate G
	P10	D8	EDE1	YBL047C	ede1D	1	PC7858	33. 072724	Plate G
	P10	D11	VRP1	YLR337C	vrp1D	1	PC7863	33. 072724	Plate G
	P10	E1	END3	YNL084C	end3D	1	PC7920	33. 072724	Plate G
	P10	E2	MYO3	YKL129C	myo3D	1	PC7921	33. 072724	Plate G
	P10	E3	SLA2	YNL243W	sla2D	1	PC7922	33. 072724	Plate G
	Original Designationa	96-Plate Wellb	Gene Namec	Systematic Named	ts allelee	Isolatef	Tube #g	WT Ref.h	Platei
	P01	A1	GPI19	YDR437W	gpi19-5001-05	1	N/A	27. 080423	Plate H
	P01	A5	HSH49	YOR319W	hsh49-5003-01	1	N/A	27. 080423	Plate H
	P01	A9	RIB7	YBR153W	rib7-5001-01	1	N/A	27. 080423	Plate H
	P01	A10	RIB7	YBR153W	rib7-5001-01	2	N/A	?	Plate H
	P01	A11	RIB7	YBR153W	rib7-5001-01	3	N/A	?	Plate H
	P01	B1	CAB5	YDR196C	cab5-5001-06	1	N/A	27. 080423	Plate H
	P01	B3	SPC29	YPL124W	spc29-3-1	1	N/A	27. 080423	Plate H
	P01	B7	PBR1	YNL181W	pbr1-5002-06	1	N/A	27. 080423	Plate H
	P01	B9	PBR1	YNL181W	pbr1-5001-09	1	N/A	27. 080423	Plate H
	P01	B10	PBR1	YNL181W	pbr1-5011-05	1	N/A	27. 080423	Plate H
	P01	C1	PBR1	YNL181W	pbr1-5010-04	1	N/A	27. 080423	Plate H
	P01	C4	PBR1	YNL181W	pbr1-5007-09	2	N/A	27. 080423	Plate H
	P01	C7	PBR1	YNL181W	pbr1-5002-06	1	N/A	27. 080423	Plate H
	P01	C11	PBR1	YNL181W	pbr1-5006-06	1	N/A	27. 080423	Plate H
	P01	D1	PBR1	YNL181W	pbr1-5005-07	1	N/A	27. 080423	Plate H
	P01	D7	PBR1	YNL181W	pbr1-5001-09	1	N/A	27. 080423	Plate H
	P01	D11	PBR1	YNL181W	pbr1-5010-04	2	N/A	27. 080423	Plate H
	P01	E3	PBR1	YNL181W	pbr1-5007-09	2	N/A	27. 080423	Plate H
	P01	E8	PBR1	YNL181W	pbr1-5001-09	1	N/A	27. 080423	Plate H
	P01	E11	PBR1	YNL181W	pbr1-5011-05	1	N/A	27. 080423	Plate H
	Original Designationa	96-Plate Wellb	Gene Namec	Systematic Named	ts allelee	Isolatef	Tube #g	WT Ref.h	Platei
	P02	A1	CBF5	YLR175W	cbf5-5001-01	2	N/A	27. 080423	Plate I
	P02	A2	CBF5	YLR175W	cbf5-5001-01	3	N/A	?	Plate I
	P02	A3	SNU56	YDR240C	snu56-5001-06	1	N/A	27. 080423/ 29. 072324	Plate I
	P02	A4	SOF1	YLL011W	sof1-5001-01	1	N/A	27. 080423	Plate I
	P02	A7	NFS1	YCL017C	nfs1-5005-04	1	N/A	27. 080423	Plate I
	P02	A9	TIF5	YPR041W	tif5-5002-02	1	N/A	27. 080423	Plate I
	P02	A12	RRN11	YML043C	rrn11-5001-02	1	N/A	27. 080423	Plate I
	P02	B3	RRN11	YML043C	rrn11-5002-02	2	N/A	27. 080423	Plate I
	P02	B7	LAS1	YKR063C	las1-5001-05	1	N/A	27. 080423	Plate I
	P02	B11	LAS1	YKR063C	las1-5004-01	1	N/A	27. 080423	Plate I
	P02	C3	LAS1	YKR063C	las1-5005-01	1	N/A	27. 080423	Plate I
	P02	C6	LAS1	YKR063C	las1-5006-01	1	N/A	27. 080423	Plate I
	P02	C10	Blank	N/A	N/A	N/A	N/A	N/A	Plate I
	P02	C11	Blank	N/A	N/A	N/A	N/A	N/A	Plate I
	P02	C12	Blank	N/A	N/A	N/A	N/A	N/A	Plate I
	P02	D1	SOF1	YLL011W	sof1-5001-01	23	N/A	N/A	Plate I
	Original Designationa	96-Plate Wellb	Gene Namec	Systematic Named	ts allelee	Isolatef	Tube #g	WT Ref.h	Platei
	P03	A1	CDC7	YDL017W	cdc7-1	1	249	8. Batch 5/ 9. 032423	Plate J
	P03	A2	CDC7	YDL017W	cdc7-1	2	250	9. 032423	Plate J
	P03	A3	DSN1	YIR010W	dsn1-7	1	251	8. Batch 5/ 9. 032423	Plate J
	P03	A4	CDC37	YDR168W	cdc37-1	1	253	8. Batch 5/ 9. 032423	Plate J
	P03	A5	CDC1	YDR182W	cdc1-1	1	254	8. Batch 5/ 9. 032423	Plate J
	P03	A6	CDC1	YDR182W	cdc1-1	2	255	9. 032423	Plate J
	P03	A7	NMT1	YLR195C	nmt1-181	1	256	8. Batch 5/ 9. 032423	Plate J
	P03	A8	NMT1	YLR195C	nmt1-181	2	257	9. 032423	Plate J
	P03	A9	RPT4	YOR259C	rpt4-145	1	258	8. Batch 5/ 9. 032423	Plate J
	P03	A10	RPT4	YOR259C	rpt4-145	2	259	9. 032423	Plate J
	P03	A11	RPT3	YDR394W	rpt3-1	1	260	8. Batch 5/ 10. 032823	Plate J
	P03	A12	RPT3	YDR394W	rpt3-1	2	261	10. 032823	Plate J
	P03	B1	SFH1	YLR321C	sfh1-1	1	262	8. Batch 5/ 10. 032823	Plate J
	P03	B2	SFH1	YLR321C	sfh1-1	2	263	10. 032823	Plate J
	P03	B3	WBP1	YEL002C	wbp1-1	1	264	8. Batch 5/ 10. 032823	Plate J
	P03	B4	WBP1	YEL002C	wbp1-1	2	265	10. 032823	Plate J
	P03	B5	PRT1	YOR361C	prt1-1	1	268	10. 032823	Plate J
	P03	B6	PRT1	YOR361C	prt1-1	2	269	10. 032823	Plate J
	P03	B7	RAD3	YER171W	rad3-ts14	1	270	10. 032823	Plate J
	P03	B8	RAD3	YER171W	rad3-ts14	2	271	10. 032823	Plate J
	P03	B9	AFG2	YLR397C	afg2-18	1	272	10. 032823	Plate J
	P03	B10	AFG2	YLR397C	afg2-18	2	273	10. 032823	Plate J
	P03	B11	KRE9	YJL174W	kre9-5001-03	1	274	10. 032823	Plate J
	P03	B12	KRE9	YJL174W	kre9-5001-03	2	275	10. 032823	Plate J
	P03	C1	PRO3	YER023W	pro3-5001-01	1	276	10. 032823	Plate J
	P03	C2	CAB4	YGR277C	cab4-5001-01	1	277	11. 032923	Plate J
	P03	C3	CAB4	YGR277C	cab4-5001-01	2	278	11. 032923	Plate J
	P03	C4	TSC13	YDL015C	tsc13-5001-01	1	279	11. 032923	Plate J
	P03	C5	TSC13	YDL015C	tsc13-5001-01	2	280	11. 032923	Plate J
	P03	C6	RAM2	YKL019W	ram2-5001-05	1	281	11. 032923	Plate J
	P03	C7	RAM2	YKL019W	ram2-5001-05	2	282	11. 032923	Plate J
	P03	C8	STS1	YIR011C	sts1-5001-01	1	283	11. 032923	Plate J
	P03	C9	STS1	YIR011C	sts1-5001-01	2	284	11. 032923	Plate J
	P03	C10	HEM13	YDR044W	hem13-5001-01	2	287	11. 032923	Plate J
	P03	C11	FBA1	YKL060C	fba1-5005-01	1	288	11. 032923	Plate J
	P03	C12	TAD3	YLR316C	tad3-5001-01	1	289	11. 032923	Plate J
	P03	D1	BIG1	YHR101C	big1-5001-03	1	290	11. 032923	Plate J
	P03	D2	BIG1	YHR101C	big1-5001-03	2	291	11. 032923	Plate J
	P03	D3	RRN9	YMR270C	rrn9-5001-06	1	292	11. 032923	Plate J
	P03	D4	RRN9	YMR270C	rrn9-5001-06	2	293	11. 032923	Plate J
	P03	D5	ARC40	YBR234C	arc40-5001-01	1	294	12. 033023	Plate J
	P03	D6	ARC40	YBR234C	arc40-5001-01	2	295	12. 033023	Plate J
	P03	D7	KAE1	YKR038C	kae1-5001-01	1	296	12. 033023	Plate J
	P03	D8	KAE1	YKR038C	kae1-5001-01	2	297	12. 033023	Plate J
	P03	D9	DYS1	YHR068W	dys1-5005-02	1	298	12. 033023	Plate J
	P03	D10	TFG2	YGR005C	tfg2-5001-02	1	299	12. 033023	Plate J
	P03	D11	ASA1	YPR085C	asa1-5001-01	1	300	12. 033023	Plate J
	P03	D12	SEN54	YPL083C	sen54-5002-02	1	301	12. 033023	Plate J
	P03	E1	DML1	YMR211W	dml1-5001-01	1	302	12. 033023	Plate J
	P03	E2	ADE13	YLR359W	ade13-5001-02	1	303	12. 033023	Plate J
	P03	E3	ADE13	YLR359W	ade13-5001-02	2	304	12. 033023	Plate J
	P03	E4	RSC6	YCR052W	rsc6-5001-01	1	305	12. 033023	Plate J
	P03	E5	NAR1	YNL240C	nar1-5001-01	1	306	12. 033023	Plate J
	P03	E6	NFS1	YCL017C	nfs1-5003-01	1	307	12. 033023	Plate J
	P03	E7	NFS1	YCL017C	nfs1-5003-01	2	308	12. 033023	Plate J
	P03	E8	UGP1	YKL035W	ugp1-5001-01	1	309	13. 033123	Plate J
	P03	E9	SHQ1	YIL104C	shq1-5001-02	1	310	13. 033123	Plate J
	P03	E10	HSP60	YLR259C	hsp60-5003-03	1	311	13. 033123	Plate J
	P03	E11	HSP60	YLR259C	hsp60-5003-03	2	312	13. 033123	Plate J
	P03	E12	RSC9	YML127W	rsc9-5001-02	1	313	13. 033123	Plate J
	P03	F1	RSC9	YML127W	rsc9-5001-02	2	314	13. 033123	Plate J
	P03	F2	RIB2	YOL066C	rib2-5001-13	1	315	13. 033123	Plate J
	P03	F3	TAH18	YPR048W	tah18-5001-04	1	316	13. 033123	Plate J
	P03	F4	GRC3	YLL035W	grc3-5001-01	2	318	13. 033123	Plate J
	P03	F5	APC4	YDR118W	apc4-5001-01	1	319	13. 033123	Plate J
	P03	F6	ACS2	YLR153C	acs2-5002-01	1	320	13. 033123	Plate J
	P03	F7	ACS2	YLR153C	acs2-5002-01	2	321	13. 033123	Plate J
	P03	F8	ATM1	YMR301C	atm1-5001-34	1	322	13. 033123	Plate J
	P03	F9	ATM1	YMR301C	atm1-5001-34	2	323	13. 033123	Plate J
	P03	F10	YPP1	YGR198W	ypp1-5001-03	1	324	13. 033123	Plate J
	P03	F11	EMW1	YNL313C	emw1-5005-03	1	325	14. 040723	Plate J
	P03	F12	EMW1	YNL313C	emw1-5005-03	2	326	14. 040723	Plate J
	P03	G1	MTR10	YOR160W	mtr10-5003-02	1	327	14. 040723	Plate J
	P03	G2	CFT1	YDR301W	cft1-5001-07	1	328	14. 040723	Plate J
	P03	G3	MYO2	YOR326W	myo2-14	1	329	14. 040723	Plate J
	P03	G4	MYO2	YOR326W	myo2-14	2	330	14. 040723	Plate J
	P03	G5	MOT1	YPL082C	mot1-1033	1	331	14. 040723	Plate J
	P03	G6	TOR2	YKL203C	tor2-21	1	332	14. 040723	Plate J
	P03	G7	TOR2	YKL203C	tor2-21	2	333	14. 040723	Plate J
	P03	G8	DYS1	YHR068W	dys1-5005-02	1	334	14. 040723	Plate J
	P03	G9	CDC23	YHR166C	cdc23-1	1	335	14. 040723	Plate J
	P03	G10	ALA1	YOR335C	ala1-1	1	336	14. 040723	Plate J
	P03	G11	NHP2	YDL208W	nhp2-5001-04	1	339	14. 040723	Plate J
	P03	G12	NHP2	YDL208W	nhp2-5001-04	2	340	14. 040723	Plate J
	P03	H1	CIA2	YHR122W	cia2-5001-03	1	341	14. 040723	Plate J
	P03	H2	CIA2	YHR122W	cia2-5001-03	2	342	14. 040723	Plate J
	P03	H3	RIB5	YBR256C	rib5-5001-03	1	343	14. 040723	Plate J
	P03	H4	RIB5	YBR256C	rib5-5001-03	2	344	14. 040723	Plate J
