## Supplementary material for "Exploring roles for essential proteins in yeast filamentous growth identifies the WASP homolog Las17 as a regulator of the Cdc42-dependent fMAPK pathway": Table S9

### Sheet: Sheet1
	Table S9. Overlap of allele phenotypes across the three filamentation assays (Venn Diagram).
				Summary	Venn Diagram Key	Phenotype Analysis Key
				10	All three	Strongly Defective	Strongly Defective	Strongly Defective
				6	Plate wash & single cell	Weakly Defective	Weakly Defective	Weakly Defective
				25	Single cell & Biofilm	Like WT	Like WT	Like WT
				5	Plate wash & Biofilm	Weakly Hyper	Weakly Hyper	Weakly Hyper
				20	Plate wash only	Strongly Hyper	Strongly Hyper	Strongly Hyper
				40	Single cell only
				29	Biofilm only
				135	Totala
	Gene Name	Systematic Name	ts allele	Isolateb	Venn Diagramc	Plate-Washing Assayd	Single-Cell Assaye	Biofilm/matf	Function
	RIB7	YBR153W	rib7-5001-01	3	All three	Strongly Defective	Strongly Defective	Strongly Defective	5-amino-6-(5-phosphoribosylamino)uracil reductase involved in riboflavin biosynthesis
	IPL1	YPL209C	ipl1-2	#1	All three	Strongly Defective	Strongly Defective	Strongly Defective	Protein kinase of the chromosome passenger complex; involved in attachment of spindle microtubules to kinetochore, chromosome segregation, mitotic spindle disassembly and assembly and mitotic DNA integrity checkpoint; localizes to the kinetochore microtubule, nucleus and cytoplasm
	CDC33	YOL139C	cdc33-E72G	1	All three	Strongly Defective	Strongly Defective	Strongly Defective	Translation initiation factor eIF4E; mRNA cap binding protein involved in translation initiation; stimulates 48S translation preinitiation complex (PIC) assembly; subunit of the mRNA cap-binding protein complex (eIF4F); localizes to the cytoplasm and nucleus
	MGE1	YOR232W	mge1-100	1	All three	Strongly Defective	Strongly Defective	Strongly Defective	Adenyl-nucleotide exchange factor involved in mitochondrial matrix protein import and protein refolding; localizes to mitochondrial matrix, subunit of the PAM complex
	CDC1	YDR182W	cdc1-1	1	All three	Strongly Defective	Strongly Defective	Strongly Defective	Protein involved in GPI anchor biosynthesis
	MYO2	YOR326W	myo2-14	1	All three	Strongly Defective	Strongly Defective	Strongly Defective	Microfilament motor protein that binds actin and calmodulin; involved in vesicle transport along actin filaments, vesicle docking involved in exocytosis, and membrane addition at the site of cytokinesis; also involved in organelle inheritance, apical bud growth, polarized cell growth, and establishment of mitotic spindle orientation; subunit of the <a href="/locus/S000005853">Myo2p</a>-<a href="/…
	TAF9	YMR236W	taf9-ts2	#1	All three	Strongly Hyper	Strongly Defective	Strongly Defective	Chromatin binding protein involved in chromatin organization, histone acetylation and transcription by RNA polymerase II; subunit of SAGA and transcription factor TFIID complex
	DSL1	YNL258C	dsl1-DC30	1	All three	Strongly Hyper	Strongly Defective	Strongly Hyper	Protein involved in retrograde COP1 vesicle-mediated transport between Golgi and ER; localizes to the ER and nucleus
	CKS1	YBR135W	cks1-35	#1	All three	Strongly Hyper	Strongly Hyper	Strongly Hyper	Regulatory subunit of cyclin-dependent protein kinase holoenzyme complex; acts as activator kinase activity in regulation of mitotic cell cycle; positively regulates transcription by RNA Polymerase II; localized to nucleus and cytoplasm in high throughput studies
	CDC37	YDR168W	cdc37-1	1	All three	Strongly Hyper	Strongly Hyper	Strongly Hyper	Chaperone that binds unfolded proteins; involved in regulation of the cell cycle and MAPK signaling
	SMC4	YLR086W	smc4-1	#1	Biofilm only	Like WT	Like WT	Strongly Defective	Subunit of the nuclear condensin complex that binds chromatin and has ATPase activity; involved in chromosome condensation and meiotic chromosome separation, synaptonemal complex assembly; unwinds DNA during DNA replication
	PBR1	YNL181W	pbr1-5011-05	N/A	Biofilm only	Like WT	Like WT	Strongly Defective	Putative oxidoreductase that localizes to nuclear envelope and endoplasmic reticulum
	PBR1	YNL181W	pbr1-5001-09	1	Biofilm only	Like WT	Like WT	Strongly Defective	Putative oxidoreductase that localizes to nuclear envelope and endoplasmic reticulum
	CDS1	YBR029C	cds1-5001-02	1	Biofilm only	Like WT	Like WT	Strongly Defective	Phosphatidate cytidylyltransferase (CDP-diacylglycerol synthetase), converts phosphatidic acid to CDP-diacylglycerol that serves as a substrate for synthesis of phospholipids (phosphatidylinositol, phosphatidylserine, phosphatidylcholine, cardiolipin); localized to endoplasmic reticulum
	GRS1	YBR121C	grs1-5001-22	1	Biofilm only	Like WT	Like WT	Strongly Defective	Glycine-transfer RNA (tRNA) ligase involved in termination of DNA-templated transcription; contributes to mitochondrial glycyl-tRNA aminoacylation; localizes to cytoplasm and mitochondrion
	EXO70	YJL085W	exo70-29/37	#1	Biofilm only	Weakly Defective	Like WT	Strongly Defective	Subunit of the exocyst complex which mediates the targeting and tethering of post-Golgi secretory vesicles containing exocytic cargo to sites of exocytosis at the plasma membrane; interacts directly with the active, GTP-bound form of several Rho GTPases and is involved in Rho protein signal transduction; binds PtdIns[4,5]P2; involved in exocyst assembly; localizes to sites of polarized growth
	CDC42	YLR229C	cdc42-1	1	Biofilm only	Weakly Defective	Like WT	Strongly Defective	GTPase involved in establishment of cell polarity, bud growth, septin ring organization, and mating; involved in regulating mitotic exit, pseudohyphal growth, non-autophagic vacuole fusion, and exocytosis; localizes to the nuclear, vacuolar, and plasma membranes and also to incipient bud sites, sites of polarized growth, and the septin ring
	MTR4	YJL050W	mtr4-1	1	Biofilm only	Weakly Defective	Like WT	Strongly Defective	ATP-dependent 3'-5' RNA helicase involved in exonucleolytic trimming of tricistronic pre-ribosomal RNA (rRNA) (SSU-rRNA, 5.8S rRNA, LSU-rRNA) to generate mature 3'-ends of 5.8S transcripts; role in non-coding RNA (ncRNA) polyadenylation, nuclear poly(A)-dependent RNA degradation; contributes to poly(A)-dependent small nucleolar RNA (snoRNA), U4 small nuclear RNA (snRNA), U5 snRNA 3'-end processin…
	RSC6	YCR052W	rsc6-5001-01	1	Biofilm only	Weakly Defective	Like WT	Strongly Defective	Subunit of RSC chromatin remodeling complex, slides along DNA affecting nucleosome positioning and transcription regulation
	CDC28	YBR160W	cdc28-1	#1	Biofilm only	Like WT	Weakly Defective	Strongly Defective	Protein serine/threonine kinase subunit of multiple cyclin-dependent kinase (CDK) complexes, which regulate the mitotic and meiotic cell cycles as well as many other cellular processes; CDK complexes function at various locations throughout the cell
	VRG4	YGL225W	vrg4-5004-02	1	Biofilm only	Like WT	Weakly Defective	Strongly Defective	GDP-mannose transmembrane transporter that localizes to Golgi and mitochondria
	PBR1	YNL181W	pbr1-5005-07	N/A	Biofilm only	Like WT	Weakly Defective	Strongly Defective	Putative oxidoreductase that localizes to nuclear envelope and endoplasmic reticulum
	PFY1	YOR122C	pfy1-13	#1	Biofilm only	Like WT	Weakly Defective	Strongly Defective	Peripheral plasma membrane protein capable of binding actin monomers, PIP2, and proline-rich regions of proteins; involved in sequestering of actin monomers and positive regulation of formin-nucleated actin cable assembly; also localizes to cytosol
	RPT6	YGL048C	rpt6-1	1	Biofilm only	Like WT	Weakly Defective	Strongly Defective	Putative ATPase involved in proteasome regulatory particle assembly; contributes to proteasome-mediated ubiquitin-dependent protein degradation, nonfunctional ribosomal RNA (rRNA) decay; role in nucleotide-excision repair, chromatin repair; also involved in positive regulation of transcription elongation from RNA polymerase II promoter and negative regulation of DNA binding transcription factor a…
	SRB7	YDR308C	srb7-5003-02	1	Biofilm only	Like WT	Weakly Defective	Strongly Defective	RNA polymerase II transcription cofactor component of the mediator complex involved in the initiation of basal RNA polymerase II transcription
	KEI1	YDR367W	kei1-5002-04	1	Biofilm only	Like WT	Weakly Defective	Strongly Defective	Subunit of the inositol phosphoceramide synthase complex; localizes to the Golgi and plays a role in metabolism of inositol phosphoceramides
	BET4	YJL031C	bet4-5001-01	1	Biofilm only	Like WT	Weakly Defective	Strongly Defective	Rab geranylgeranyltransferase involved in ER to Golgi vesicle mediated transport; localizes to peoxisome and cytosol
	GPI2	YPL076W	gpi2-1-7-b	#5	Biofilm only	Weakly Defective	Weakly Defective	Strongly Defective	Membrane phosphatidylinositol N-acetylglucosaminyltransferase involved in GPI anchor biosynthesis; subunit of GPI-GlcNAc transferase complex; localizes to ER
	ACT1	YFL039C	act1-105	#1	Biofilm only	Weakly Defective	Weakly Defective	Strongly Defective	Structural constituent of the cytoskeleton; involved in cell polarity and actomyosin contractile ring assembly during cell division
	CWC22	YGR278W	cwc22-5001-01	1	Biofilm only	Weakly Defective	Weakly Defective	Strongly Defective	Protein involved in mRNA splicing; localized to the activated U2-type spliceosomal complex
	GRS1	YBR121C	grs1-5001-22	2	Biofilm only	Weakly Defective	Weakly Defective	Strongly Defective	Glycine-transfer RNA (tRNA) ligase involved in termination of DNA-templated transcription; contributes to mitochondrial glycyl-tRNA aminoacylation; localizes to cytoplasm and mitochondrion
	MED11	YMR112C	med11-ts	2	Biofilm only	Weakly Hyper	Weakly Defective	Strongly Defective	Subunit of the core mediator complex, which acts as a bridge between transcription factors and RNA Pol II; binds TFIIH-class transcription factors and has transcription coactivator activity; involved in assembly of the RNA Pol II preinitiation complex and regulation of Pol II transcription
	SKI6	YGR195W	ski6-5001-06	1	Biofilm only	Like WT	Weakly Hyper	Strongly Defective	Subunit of both nuclear and cytoplasmic exosome (RNase complex); involved in exonucleolytic trimming of tricistronic pre-ribosomal RNA (SSU-rRNA, 5.8S rRNA, LSU-rRNA) to generate mature 3'-ends of 5.8S transcripts; contributes to nonsense, non-stop, and nonsense-mediated decay and U1, U4, and U5 small nuclear RNA (snRNA) 3'-end processing
	PKC1	YBL105C	pkc1-1	#1	Biofilm only	Like WT	Weakly Hyper	Strongly Defective	Protein kinase C; involved in cell wall organization, actin filament organization, assembly of cytoplasmic P body assembly, pexophagy, regulation of nuclear-transcribed mRNA poly(A) tail shortening; localizes to cytoplasm, cytoskeleton, nucleus, site of polarized growth in classical studies and to plasma membrane and prospore septin filament array in large scale studies
	SMC1	YFL008W	smc1-2	1	Biofilm only	Like WT	Weakly Hyper	Strongly Defective	Subunit of the nuclear mitotic cohesin complex that binds double-stranded DNA and has ATPase activity; involved in mitotic sister chromatid cohesion and segregation as well as double-strand break repair
	CCT4	YDL143W	cct4-1	#1	Biofilm only	Weakly Defective	Weakly Hyper	Strongly Defective	Subunit of the chaperonin-containing T-complex (TriC) that mediates protein folding
	YHC1	YLR298C	yhc1-3	#1	Biofilm only	Like WT	Like WT	Strongly Hyper	mRNA-binding subunit of U1 snRNP and spliceosome
	SNU56	YDR240C	snu56-5001-06	N/A	Biofilm only	Like WT	Like WT	Strongly Hyper	mRNA-binding subunit of the U1 small nuclear ribonucleoprotein complex, the U2-type prespliceosome, and the spliceosomal commitment complex; acts in mRNA splicing via the spliceosome
	TAP42	YMR028W	tap42-11	#1	Biofilm only	Weakly Hyper	Like WT	Strongly Hyper	Peripheral membrane protein involved in positive regulation of transcription by RNA polymerase I; localizes to cytosol
	RPN8	YOR261C	rpn8-5003-01	2	Plate wash & Biofilm	Strongly Defective	Like WT	Strongly Defective	Peripheral lid subunit of proteasome regulatory particle involved in ubiquitin-dependent protein degradation
	LAS17	YOR181W	las17-13	#2	Plate wash & Biofilm	Strongly Defective	Weakly Defective	Strongly Defective	Actin-binding protein involved in actin filament organization and polymerization, actin nucleation, and actin cortical patch localization; also involved in positive regulation of actin filament bundle assembly and Arp2/3 complex-mediated actin nucleation; localized to actin cortical patches
	POL12	YBL035C	pol12-ts	1	Plate wash & Biofilm	Strongly Defective	Weakly Defective	Strongly Defective	Subunit of DNA polymerase alpha:primase complex involved in DNA replication initiation, lagging strand elongation, and telomere capping; localizes to nuclear envelope
	MTR10	YOR160W	mtr10-5003-02	1	Plate wash & Biofilm	Strongly Defective	Weakly Defective	Strongly Defective	Nuclear localization sequence-binding protein involved in protein and RNA import to the nucleus; also involved in tRNA transport; localizes to nucleus and cytoplasm
	SKI6	YGR195W	ski6-5001-06	2	Plate wash & Biofilm	Strongly Defective	Weakly Hyper	Strongly Defective	Subunit of both nuclear and cytoplasmic exosome (RNase complex); involved in exonucleolytic trimming of tricistronic pre-ribosomal RNA (SSU-rRNA, 5.8S rRNA, LSU-rRNA) to generate mature 3'-ends of 5.8S transcripts; contributes to nonsense, non-stop, and nonsense-mediated decay and U1, U4, and U5 small nuclear RNA (snRNA) 3'-end processing
	IPL1	YPL209C	ipl1-1	#3	Plate wash & single cell	Strongly Defective	Strongly Defective	Weakly Defective	Protein kinase of the chromosome passenger complex; involved in attachment of spindle microtubules to kinetochore, chromosome segregation, mitotic spindle disassembly and assembly and mitotic DNA integrity checkpoint; localizes to the kinetochore microtubule, nucleus and cytoplasm
	RIO2	YNL207W	rio2-1	#1	Plate wash & single cell	Strongly Defective	Strongly Defective	Weakly Defective	Protein kinase involved in rRNA processing and activation of RNA import into the nucleus; localizes to nucleus, cytosol, and cytoplasmic stress granule
	LAS17	YOR181W	las17-1	#1	Plate wash & single cell	Strongly Defective	Strongly Defective	Weakly Defective	Actin-binding protein involved in actin filament organization and polymerization, actin nucleation, and actin cortical patch localization; also involved in positive regulation of actin filament bundle assembly and Arp2/3 complex-mediated actin nucleation; localized to actin cortical patches
	RLP7	YNL002C	rlp7-5001-01	1	Plate wash & single cell	Strongly Defective	Strongly Defective	Weakly Defective	Protein that binds mRNA and rRNA primary transcripts; involved in ribosomal large subunit biogenesis; localized to large subunit precursors in nucleolus
	CTR86	YCR054C	ctr86-5001-04	1	Plate wash & single cell	Strongly Defective	Strongly Defective	Weakly Defective	Protein whose biological role is unknown; localizes to the nucleus and cytoplasm in large-scale studies
	NOC2	YOR206W	noc2-5001-01	1	Plate wash & single cell	Strongly Defective	Strongly Hyper	Weakly Defective	Subunit of the NOC1-NOC2 pre-ribosome maturation complex; involved in ribosomal large subunit biogenesis; localizes to the nucleus, nucleoplasm, and preribosome
	ROT1	YMR200W	rot1-5001-02	1	Plate wash only	Strongly Hyper	Like WT	Like WT	Unfolded protein binding protein involved in protein folding, N-linked glycosylation of proteins, apical bud growth, and cell wall biogenesis; localized to the endoplasmic reticulum membrane
	TAF12	YDR145W	taf12-9	1	Plate wash only	Strongly Hyper	Like WT	Like WT	Chromatin binding protein involved in chromatin organization, histone acetylation and transcription by RNA polymerase II; subunit of SAGA complex; localizes to peroxisome
	ASA1	YPR085C	asa1-5001-01	1	Plate wash only	Strongly Hyper	Like WT	Like WT	Protein whose biological role is unknown; localizes to the ASTRA complex in a large-scale study
	RIB2	YOL066C	rib2-5001-13	1	Plate wash only	Strongly Hyper	Like WT	Like WT	Bifunctional DRAP deaminase and pseudouridine synthase involved in riboflavin biosynthesis; localizes to cytoplasm
	GPN2	YOR262W	gpn2-5001-01	1	Plate wash only	Strongly Hyper	Weakly Defective	Like WT	GTP binding protein involved in localization of the RNA polymerase II complex to the nucleus and establishment of mitotic sister chromatid cohesion
	AFG2	YLR397C	afg2-18	1	Plate wash only	Strongly Defective	Weakly Hyper	Like WT	ATPase component of the 66S preribosome involved in ribosomal large subunit biogenesis and assembly
	TIF5	YPR041W	tif5-5001-01	1	Plate wash only	Strongly Hyper	Weakly Hyper	Like WT	Translation initiation factor; functionas a GTPase-activator and GDP-dissociation inhibitor; involved in negative regulation of translational initiation, mature ribosome assembly, and formation of cytoplasmic translation initiation complex; subunit of the multi-eIF complex; localizes to the cytosolic small ribosomal subunit and the 48S preinitiation complex
	TIF11	YMR260C	tif11-5002-01	1	Plate wash only	Strongly Defective	Like WT	Weakly Defective	Double-stranded RNA binding protein involved in formation of cytoplasmic translation initiation, translation pre-initiation and translation initiation ternary complex; localizes to cytoplasmic stress granule; subunit of eukaryotic 43S and 48S pre-initiation complex
	CBF5	YLR175W	cbf5-5001-01	1	Plate wash only	Strongly Defective	Like WT	Weakly Defective	Subunit of the Box H/ACA ribonucleoprotein complex with pseudouridine synthase activity on rRNAs, snRNAs, and mRNAs
	DAD2	YKR083C	dad2-9	2	Plate wash only	Strongly Defective	Like WT	Weakly Defective	A protein that contributes to microtubule plus-end binding involved in the positive regulation of attachment of spindle microtubules to kinetochore and of microtubule polymerization; localized to DASH complex
	HSP60	YLR259C	hsp60-5003-03	1	Plate wash only	Strongly Defective	Like WT	Weakly Defective	ATPase that binds unfolded proteins; involved in protein folding and refolding, and in protein mitochondrial targeting; localizes to cytosol and mitochondria
	DED1	YOR204W	ded1-199	1	Plate wash only	Strongly Hyper	Like WT	Weakly Defective	Bifunctional enzyme with both RNA strand-annealing and ATP-dependent RNA helicase activities; translation initiation factor involved in assembly of the translational preinitiation complex and disassembly of the spliceosomal complex; localizes to the nucleus, cytoplasm, and cytoplasmic stress granule
	ARP7	YPR034W	arp7-E411K	1	Plate wash only	Strongly Defective	Weakly Defective	Weakly Defective	Subunit of both the RSC and SWI/SNF chromatin remodeling complexes, slides along DNA affecting nucleosome positioning and transcription regulation
	ERG20	YJL167W	erg20-5002-01	1	Plate wash only	Strongly Defective	Weakly Defective	Weakly Defective	Dimethylallyltranstransferase and geranyltranstransferase involved in ergosterol, farnesyl and isoprenoid biosynthesis; localizes to cytoplasm and ER
	RPT4	YOR259C	rpt4-145	1	Plate wash only	Strongly Defective	Weakly Defective	Weakly Defective	Putative ATPase involved in proteasome regulatory particle assembly; role in ubiquitin-dependent ERAD pathway, nucleotide-excision repair, positive regulation of RNA polymerase II elongation and transcriptional preinitiation complex assembly; subunit of proteasome regulatory particle, base subcomplex; localizes to nucleus
	LAS1	YKR063C	las1-5004-01	1	Plate wash only	Strongly Defective	Weakly Hyper	Weakly Defective	Protein with endonuclease activity that localizes to the nucleus, nucleolus, cytoplasm, and LSU ribosomal precursor; involved in maturation of ribosomal RNA
	SHQ1	YIL104C	shq1-5001-02	1	Plate wash only	Strongly Defective	Weakly Hyper	Weakly Defective	Protein that binds unfolded proteins and is involved in box H/ACA small nucleolar RNP (snoRNP) assembly; localizes to nucleus, nucleoplasm, cytoplasm
	CDC34	YDR054C	cdc34-1	2	Plate wash only	Strongly Hyper	Weakly Hyper	Weakly Defective	Ubiquitin-conjugating enzyme (E2); subunit of Skp1/Cul1/F-box (SCF) complexes involved in proteasomal-dependent protein catabolism; capable of autoubiquitination; required for both the G1/S and G2/M phase transitions of the mitotic cell cycle
	TAF13	YML098W	taf13-1	#1	Plate wash only	Strongly Hyper	Like WT	Weakly Hyper	RNA polymerase II general transcription initiation factor involved in RNA polymerase II pre-initiation complex assembly and transcription by RNA polymerase II; subunit of transcription factor TFIID complex; localizes to nucleus
	RLI1	YDR091C	rli1-5001-02	1	Plate wash only	Strongly Defective	Weakly Hyper	Weakly Hyper	Iron-binding protein; involved in positive regulation of translation, ribosomal large subunit biogenesis and export from nucleus; also involved in translational initiation and translational termination; localized to cytoplasm and nucleus
	PTI1	YGR156W	pti1-ts	1	Single cell & Biofilm	Like WT	Strongly Defective	Strongly Defective	RNA binding subunit of Cleavage and polyadenylation specificity factor (CPF) complex; involved in sno(s)RNA 3'-end processing, pre mRNA cleavage required for poyladenylation and exosome-dependent termination of RNA polymerase II transcription; localized to nucleus; localized to cytosol in response to hypoxia
	SEC61	YLR378C	sec61-2	1	Single cell & Biofilm	Like WT	Strongly Defective	Strongly Defective	Subunit of the Sec61 translocon complex involved in the co-translational import of proteins into the endoplasmic reticulum (ER); also involved in retrograde protein transport and ER-associated protein degradation
	DUO1	YGL061C	duo1-2	1	Single cell & Biofilm	Like WT	Strongly Defective	Strongly Defective	Microtubule-binding subunit of the DASH complex that is necessary for attachment of spindle microtubules to kinetochore and essential for chromosome segregation
	ULP2	YIL031W	ulp2-5010-06	2	Single cell & Biofilm	Like WT	Strongly Defective	Strongly Defective	SUMO protease involved in compaction of dispersed interphase chromatin into chromosomes, mitotic cell cycle spindle assembly checkpoint that delays the metaphase/anaphase transition until the spindle is correctly assembled with chromosomes attached, and maintenance of the integrity of extrachromosomal plasmid DNA
	NFS1	YCL017C	nfs1-5003-01	1	Single cell & Biofilm	Weakly Defective	Strongly Defective	Strongly Defective	Mitochondrial cysteine desulfurase involved in iron-sulfur cluster assembly, tRNA thio-modification and tRNA wobble uridine modification; subunit of L-cysteine desulfurase complex, also localizes to nucleus
	ACT1	YFL039C	act1-101	#1	Single cell & Biofilm	Weakly Defective	Strongly Defective	Strongly Defective	Structural constituent of the cytoskeleton; involved in cell polarity and actomyosin contractile ring assembly during cell division
	RHO3	YIL118W	rho3-ser228	1	Single cell & Biofilm	Weakly Defective	Strongly Defective	Strongly Defective	Cytosolic GTPase involved in activation of exocytosis, upregulation of actin cable assembly, and actin cytoskeleton polarity; localizes to plasma membrane and bud
	CAB1	YDR531W	cab1-5001-01	1	Single cell & Biofilm	Weakly Defective	Strongly Defective	Strongly Defective	Pantothenate kinase involved in coenzyme A biosynthetic process; localizes to the cytoplasm
	NMT1	YLR195C	nmt1-181	1	Single cell & Biofilm	Weakly Defective	Strongly Defective	Strongly Defective	Glycylpeptide N-tetradecanoyltransferase involved in N-terminal peptidyl-glycine N-myristoylation; found in the cytosol
	RSC9	YML127W	rsc9-5001-02	1	Single cell & Biofilm	Weakly Defective	Strongly Defective	Strongly Defective	DNA-binding subunit of the RSC-type chromatin remodeling complex, which is involved in transcription by RNA Pol II and RNA Pol III; also involved in nucleosome disassembly, rRNA transcription, tRNA gene-mediated silencing, and cellular response to hydrogen peroxide
	MOT1	YPL082C	mot1-1033	1	Single cell & Biofilm	Weakly Defective	Strongly Defective	Strongly Defective	DNA binding ATPase involved in regulation of transcription by RNA polymerase II, rRNA processing and nucleolar large rRNA transcription by RNA polymerase I; localizes to nucleus and mitochondria
	ALA1	YOR335C	ala1-1	1	Single cell & Biofilm	Weakly Defective	Strongly Defective	Strongly Defective	Alanyl-tRNA synthetase that performs alanyl-tRNA aminoacylation by coupling alanine to alanyl-tRNA; localizes to the both the cytoplasm and mitochondria
	RIB5	YBR256C	rib5-5001-03	1	Single cell & Biofilm	Weakly Defective	Strongly Defective	Strongly Defective	Riboflavin synthase involved in biosynthesis of riboflavin; cellular localization not yet determined
	HEM12	YDR047W	hem12-5008-01	3	Single cell & Biofilm	Weakly Defective	Strongly Defective	Strongly Defective	Uroporphyrinogen decarboxylase involved in heme biosynthesis; localizes to cytoplasm and nucleus
	PGK1	YCR012W	pgk1-5010-12	1	Single cell & Biofilm	Weakly Hyper	Strongly Defective	Strongly Defective	Phosphoglycerate kinase involved in glycolysis and gluconeogenesis; localizes to the plasma membrane, mitochondria, and cytoplasm
	SRP102	YKL154W	srp102-510	#1	Single cell & Biofilm	Like WT	Strongly Hyper	Strongly Defective	Signal recognition particle-binding protein and putative GTPase involved in protein targeting to endoplasmic reticulum (ER); subunit of signal recognition particle receptor complex, integral to ER membrane
	HSH49	YOR319W	hsh49-5003-01	1	Single cell & Biofilm	Like WT	Strongly Defective	Strongly Hyper	RNA-binding protein involved in mRNA splicing via spliceosome; subunit of U2 snRNP and U2-type prespliceosome
	CAB5	YDR196C	cab5-5001-06	1	Single cell & Biofilm	Like WT	Strongly Defective	Strongly Hyper	Predicted dephospho-CoA kinase involved in coenzyme A biosynthetic process; component of the CoA-synthesizing complex
	YHC1	YLR298C	yhc1-1	#1	Single cell & Biofilm	Like WT	Strongly Defective	Strongly Hyper	mRNA-binding subunit of U1 snRNP and spliceosome
	PRO3	YER023W	pro3-5001-01	1	Single cell & Biofilm	Like WT	Strongly Defective	Strongly Hyper	Pyrroline-5-carboxylate reductase involved in proline biosynthesis; localizes to cytoplasm
	CAB4	YGR277C	cab4-5001-01	1	Single cell & Biofilm	Like WT	Strongly Defective	Strongly Hyper	Pantetheine-phosphate adenylyltransferase subunit of the CoA-synthesizing complex that is involved in coenzyme A biosynthetic process
	SEN54	YPL083C	sen54-5002-02	1	Single cell & Biofilm	Like WT	Strongly Defective	Strongly Hyper	Subunit of the tRNA-intron endonuclease complex that cleaves intron-containing pre-tRNAs; localizes to the mitochondrial outer membrane
	SPP381	YBR152W	spp381-5001-02	1	Single cell & Biofilm	Like WT	Strongly Defective	Strongly Hyper	Subunit of U4/U6 x U5 tri-snRNP complex involved in mRNA splicing; localizes to both nucleus and cytosol
	IMP4	YNL075W	imp4-2	2	Single cell & Biofilm	Weakly Defective	Strongly Defective	Strongly Hyper	Subunit of the the MPP10 complex and the small subunit (SSU) processome; involved in rRNA processing and ribosomal small subunit biogenesis; binds snoRNA, rRNA primary transcripts, and single-stranded telomeric DNA
	MAK16	YAL025C	mak16-5001-01	2	Single cell & Biofilm	Weakly Defective	Strongly Defective	Strongly Hyper	Nucleolar protein involved in rRNA maturation and large ribosomal subunit biogenesis; localizes to large subunit precursor of preribosome
	HEM13	YDR044W	hem13-5001-01	2	Single cell only	Like WT	Strongly Defective	Like WT	Coproporphyrinogen oxidase involved in the biosynthesis of heme; catalyzes oxidation of coproporphyrinogen III to protoporphyrinogen IX; localizes to the cytosol
	ERG7	YHR072W	erg7-5001-04	1	Single cell only	Like WT	Strongly Defective	Like WT	Lanosterol synthase involved in ergosterol biosynthesis; localizes to lipid bodies
	SEC13	YLR208W	sec13-1	#1	Single cell only	Like WT	Strongly Defective	Like WT	Subunit of COPII vesicle coat, nuclear pore outer ring, and Seh-1 associated complex; involved in COPII-coated vesicle budding, nuclear pore distribution, and ubiquitin-dependent ERAD pathway; contributes to regulation of GTPase activity, TORC1 signaling, and DNA-templated transcription
	MOB2	YFL034C-B	mob2-11	#2	Single cell only	Like WT	Strongly Defective	Like WT	Protein kinase activator involved in cell polarity, apical bud growth, and cell separation following cytokinesis; localizes to nucleus, bud neck, bud tip, and shmoo tip
	SGV1	YPR161C	sgv1-23	#1	Single cell only	Like WT	Strongly Defective	Like WT	Subunit of cyclin-dependent protein serine/threonine kinase (BUR1-BUR2 kinase) complex; involved in phosphorylation of C-terminal domain (CTD) heptapeptide repeats of RNA polymerase II; involved in regulation of transcription elongation from RNA polymerase II promoters; localized to the nucleus
	TFA2	YKR062W	tfa2-45	#2	Single cell only	Like WT	Strongly Defective	Like WT	RNA polymerase II complex binding protein involved in transcription by RNA polymerase II; subunit of transcription factor TFIIE complex
	CMD1	YBR109C	cmd1-3	2	Single cell only	Like WT	Strongly Defective	Like WT	Calcium-binding and calcium-dependent-protein-binding protein; involved in numerous cellular processes, including karyogamy, phosphatidylinositol biosynthesis, receptor-mediated endocytosis, cytoskeletal and spindle pole body organization, and microautophagy
	SFH1	YLR321C	sfh1-1	1	Single cell only	Like WT	Strongly Defective	Like WT	Subunit of RSC chromatin remodeling complex, slides along DNA affecting nucleosome positioning and transcription regulation; also involved in double-strand break repair and ploidy maintenance
	DYS1	YHR068W	dys1-5005-02	1	Single cell only	Like WT	Strongly Defective	Like WT	Deoxyhypusine synthase involved in modification of peptidyl-lysine to peptidyl-hypusine; localizes to cytoplasm in high-throughput studies
	ERG25	YGR060W	erg25-5001-06	1	Single cell only	Like WT	Strongly Defective	Like WT	C-4 methylsterol oxidase involved in ergosterol biosynthesis; localizes to plasma membrane and endoplasmic reticulum membrane
	KIN28	YDL108W	kin28-ts	#1	Single cell only	Weakly Defective	Strongly Defective	Like WT	RNA polymerase II CTD heptapeptide repeat kinase involved in regulation of transcription and mRNA capping; part of transcription factor complexes TFIIH and TFIIK; shuttles between nucleus and cytoplasm
	USE1	YGL098W	use1-ts	1	Single cell only	Weakly Defective	Strongly Defective	Like WT	SNAP receptor subunit of SNARE complex involved in Golgi-to-ER retrograde vesicle-mediated transport; localizes to endoplasmic reticulum
	RAM1	YDL090C	ram1-119	#1	Single cell only	Like WT	Strongly Hyper	Like WT	Farnesyltransferase protein; beta subunit of the protein farnesyltransferase complex
	NTF2	YER009W	ntf2-H104Y	#1	Single cell only	Like WT	Strongly Hyper	Like WT	Ran GTPase binding protein involved in protein import into nucleus; localizes to nuclear envelope and putatively integral to membrane in high-throughput studies
	UFD1	YGR048W	ufd1-2	2	Single cell only	Like WT	Strongly Hyper	Like WT	Nuclear ubiquitin-binding subunit of the Hrd1p and Doa10p ubiquitin ligase complexes, both of which recognize and ubiquitinate proteins with misfolded domains during ER-associated protein degradation (ERAD); also a subunit of the RQC complex which forms a stable complex with 60S ribosomal subunits containing stalled polypeptides and triggers their degradation (ribosomal quality control), and the …
	PBR1	YNL181W	pbr1-5002-06	1	Single cell only	Like WT	Strongly Defective	Weakly Defective	Putative oxidoreductase that localizes to nuclear envelope and endoplasmic reticulum
	SNU23	YDL098C	snu23-5001-03	2	Single cell only	Like WT	Strongly Defective	Weakly Defective	Subunit of U4/U6 x U5 tri-snRNP complex involved in mRNA splicing
	RAD3	YER171W	rad3-ts14	1	Single cell only	Like WT	Strongly Defective	Weakly Defective	ATP-dependent 5'-3' DNA helicase involved in transcription by polymerase II and positive regulation of mitotic recombination; contributes to DNA incision involved in nucleotide-excision repair, phosphorylation of RNA polymerase II C-terminal domain, regulation of RNA-mediated transposition; subunit of core TFIIH complex
	BIG1	YHR101C	big1-5001-03	1	Single cell only	Like WT	Strongly Defective	Weakly Defective	Protein involved in cell wall biogenesis; integral component of endoplasmic reticulum membrane
	MOB2	YFL034C-B	mob2-19	#1	Single cell only	Weakly Defective	Strongly Defective	Weakly Defective	Protein kinase activator involved in cell polarity, apical bud growth, and cell separation following cytokinesis; localizes to nucleus, bud neck, bud tip, and shmoo tip
	MOB2	YFL034C-B	mob2-14	#1	Single cell only	Weakly Defective	Strongly Defective	Weakly Defective	Protein kinase activator involved in cell polarity, apical bud growth, and cell separation following cytokinesis; localizes to nucleus, bud neck, bud tip, and shmoo tip
	SEC1	YDR164C	sec1-1	#1	Single cell only	Weakly Defective	Strongly Defective	Weakly Defective	SNARE-binding protein involved in positive regulation of vesicle fusion and vesicle docking involved in exocytosis; localizes to plasma membrane, bud tip, and bud neck
	HSF1	YGL073W	hsf1-848	#1	Single cell only	Weakly Defective	Strongly Defective	Weakly Defective	Sequence-specific DNA binding transcription factor that induces expression of the Hsp90-family protein chaperones Hsc82p and Hsp82p during the cellular response to heat; also negatively regulates TOR signaling
	ENP1	YBR247C	enp1-1	1	Single cell only	Weakly Defective	Strongly Defective	Weakly Defective	Small nucleolar RNA (snoRNA) binding protein that contributes ribosomal RNA (rRNA) processing and endonucleolytic cleavage at A2; involved with poly(A)+ messenger RNA (mRNA) export from nucleus; localizes with small subunit precursor of the preribosome
	TIF35	YDR429C	tif35-5001-04	2	Single cell only	Like WT	Strongly Defective	Weakly Hyper	Translation initiation factor involved in translational initiation, reinitiation, termination; subunit of multi-eIF and translation initiation factor 3 complexes; localizes to cytoplasmic stress granules
	FIP1	YJR093C	fip1-433	1	Single cell only	Like WT	Strongly Defective	Weakly Hyper	Protein-macromolecule adaptor involved in mRNA polyadenylation and pre-mRNA cleavage factor activity; subunit of CFII complex
	COG2	YGR120C	cog2-1	1	Single cell only	Like WT	Strongly Defective	Weakly Hyper	Protein involved in vesicle transport within the Golgi and between Golgi and ER; also involved in CVT pathway, macroautophagy and pexophagy; part of the Golgi transport complex and localizes to membranes
	CDC20	YGL116W	cdc20-1	2	Single cell only	Like WT	Strongly Defective	Weakly Hyper	Ubiquitin-protein transferase activator; binds and activates the anaphase-promoting complex (APC); involved in APC-dependent catabolism, regulation of mitotic metaphase/anaphase transition, and regulation of meiotic nuclear division; involved in the mitotic spindle assembly checkpoint and is also a subunit of the mitotic checkpoint complex
	SSU72	YNL222W	ssu72-2	1	Single cell only	Like WT	Strongly Defective	Weakly Hyper	Phosphoprotein phosphatase involved in mRNA 3'-end processing, transcription anti-termination and transcription initiation at RNA polymerase II promoter; localizes to nucleus
	CEG1	YGL130W	ceg1-3	1	Single cell only	Like WT	Strongly Defective	Weakly Hyper	Subunit of mRNA cap methyltransferase complex responsible for mRNA 5' capping; localized to the nucleus
	RRN9	YMR270C	rrn9-5001-06	1	Single cell only	Like WT	Strongly Defective	Weakly Hyper	Sequence-specific DNA-binding RNA polymerase I transcription factor involved in transcription of the nuclear large rRNA transcript; binds TATA-binding protein TBP; subunit of the RNA polymerase I upstream activating factor complex
	LIP1	YMR298W	lip1-5001-03	1	Single cell only	Like WT	Strongly Defective	Weakly Hyper	Subunit of the acyl-CoA ceramide synthase complex; localizes to the endoplasmic reticulum membrane and has sphingosine-N-acyltransferase activity
	KAE1	YKR038C	kae1-5001-01	1	Single cell only	Weakly Defective	Strongly Defective	Weakly Hyper	Subunit of EKC/KEOPS complex capable of chromatin binding; contributes to telomere maintenance via recombination, transfer RNA (tRNA) modification, and chromosome organization; involved in tRNA threonylcarbamoyladenosine metabolism and positive regulation of transcription by RNA polymerase II
	ORC5	YNL261W	orc5-70	1	Single cell only	Weakly Defective	Strongly Defective	Weakly Hyper	ATP binding protein involved in DNA replication initiation and silent mating-type cassette heterochromatin formation; subunit of nuclear pre-replicative complex
	CDC45	YLR103C	cdc45-27	1	Single cell only	Weakly Defective	Strongly Defective	Weakly Hyper	Subunit of the CMG DNA helicase complex; involved in DNA replication initiation and double-strand break repair via break-induced replication
	RHO1	YPR165W	rho1-td	1	Single cell only	Weakly Defective	Strongly Defective	Weakly Hyper	GTPase involved in actin cytoskeleton remodeling, cell wall organization, bud growth, and septin ring organization; positively regulates endocytosis and protein kinase C signaling; involved in regulating cell size, secondary cell septum biogenesis, exocyst localization, and non-autophagic vacuole fusion; regulatory subunit of the 1,3-beta-D-glucan synthase complex; localizes to incipient bud site…
	IPI1	YHR085W	ipi1-5001-05	3	Single cell only	Weakly Defective	Strongly Defective	Weakly Hyper	Subunit of the RIX1 complex; involved in ribosomal large subunit (LSU) maturation and assembly; also plays a role in DNA replication initiation
	HEM13	YDR044W	hem13-5001-01	2	Single cell only	Weakly Defective	Strongly Defective	Weakly Hyper	Coproporphyrinogen oxidase involved in the biosynthesis of heme; catalyzes oxidation of coproporphyrinogen III to protoporphyrinogen IX; localizes to the cytosol
	PDI1	YCL043C	pdi1-5001-16	1	Single cell only	Weakly Defective	Strongly Defective	Weakly Hyper	Multifunctional protein disulfide isomerase and protein disulfide oxidoreductase; involved in protein folding and the removal of alpha 1,2-linked mannose residues from mannosylated proteins in the glycoprotein ERAD pathway; localizes to the lumen of the endoplasmic reticulum
	BPL1	YDL141W	bpl1-5001-03	1	Single cell only	Weakly Hyper	Strongly Defective	Weakly Hyper	Biotin ligase involved in protein biotinylation, covalent attachment of biotin moiety to target proteins; localized to cytoplasm and nucleus
	(a) From 332 alleles tested, 63 yielded no data and 58 showed a wild-type phenotype; these, together with 76 alleles with weak phenotypes, were excluded, leaving 135 alleles with scorable phenotypes for the overlap analysis.
	(b) Several ts isolates were obtained. The isolate used for analysis is marked.
	(c) Categorization of phenotypes of allele in the venn diagram.
	(d) Phenotypic designation that comes from data analysis of plate washing assay. For data see File Set S1.
	(e) Phenotypic designation that comes from data analysis of single cell assay. For data see File Set S2.
	(f) Phenotypic designation that comes from data analysis of biofilm/mat formation. For data see File Set S3.
