## Supplementary material for "Exploring roles for essential proteins in yeast filamentous growth identifies the WASP homolog Las17 as a regulator of the Cdc42-dependent fMAPK pathway": Table S10

### Sheet: Sheet1
	Table S10: Pairwise comparison of phenotypes between different tests.
	The analysis describes how strongly defective or hyper phenotypes from Table S4 are distributed/compared between different tests.
	Key
	Strongly Defective
	Strongly Hyper
	Like WT
	Distribution of Phenotypes			Pairwise Analysis
	Invasion (Plate Washing Assay)	No. of Alleles		Invasion	Filament formation	No. of Alleles
	Strongly Defective	28		Strongly Defective	Strongly Defective	11
	Like WT	55		Strongly Defective	Strongly Hyper	1
	Strongly Hyper	13		Strongly Hyper	Strongly Defective	2
				Strongly Hyper	Strongly Hyper	2
	Filament formation (Single Cell Assay)	No. of Alleles		Filament formation	Biofilm/Mat	No. of Alleles
	Strongly Defective	74		Strongly Defective	Strongly Defective	22
	Like WT	23		Strongly Defective	Strongly Hyper	10
	Strongly Hyper	7		Strongly Hyper	Strongly Defective	1
				Strongly Hyper	Strongly Hyper	2
	Biofilm/Mat	No. of Alleles		Biofilm/Mat	Invasion	No. of Alleles
	Strongly Defective	54		Strongly Defective	Strongly Defective	11
	Like WT	22		Strongly Defective	Strongly Hyper	0
	Strongly Hyper	15		Strongly Hyper	Strongly Defective	1
				Strongly Hyper	Strongly Hyper	3
