## Supplementary material for "Exploring roles for essential proteins in yeast filamentous growth identifies the WASP homolog Las17 as a regulator of the Cdc42-dependent fMAPK pathway": Table S12

### Sheet: Gene Annotations
	Table S12. Functional categories of essential genes with filamentous growth phenotypes.
Yeast Gene Functional Clustering — Saccharomyces cerevisiae
#	Gene	Functional Group	Biological Process	Molecular Function	Complex / Pathway	Key Notes / Mechanistic Details
1	ARP7	Chromatin Remodeling	Chromatin organization / gene regulation	Actin-related protein; actin binding	RSC complex / SWI-SNF complex	Subunit of both RSC and SWI/SNF; required for RSC complex integrity; involved in MAPK signaling output
2	RSC6	Chromatin Remodeling	Chromatin organization / gene regulation	DNA binding; RSC complex structural subunit	RSC complex	Non-catalytic structural subunit of RSC; required for RSC integrity and chromatin remodeling
3	SFH1	Chromatin Remodeling	Chromatin organization / gene regulation	DNA binding; protein binding	RSC complex	Essential RSC subunit (Rsc3/Sth1 partner); required for RSC-mediated nucleosome remodeling
4	CTR86	Chromatin Remodeling	Chromatin organization / gene regulation	Protein binding	RSC complex	RSC subunit (also RSC8/SWH3); bromodomain-containing; links acetyl-histone marks to remodeling
5	MED11	Transcription – Mediator	Transcription regulation by RNA Pol II	Transcription coactivator	Mediator complex (Middle module)	Core Mediator subunit; essential for activated and basal Pol II transcription
6	SRB7	Transcription – Mediator	Transcription regulation by RNA Pol II	Transcription coactivator	Mediator complex (Middle module)	Essential Mediator/SRB subunit (Med21); bridges head and tail modules
7	TAF9	Transcription – TFIID	Transcription initiation by RNA Pol II	Histone acetyltransferase; TFIID subunit	TFIID complex / SAGA complex	Shared TAF in both TFIID and SAGA; histone fold domain; promoter recognition
8	TAF12	Transcription – TFIID	Transcription initiation by RNA Pol II	Histone fold domain; TFIID structural subunit	TFIID complex / SAGA complex	Histone fold pair with Taf4; shared between TFIID and SAGA
9	TAF13	Transcription – TFIID	Transcription initiation by RNA Pol II	Histone fold domain; TFIID structural subunit	TFIID complex	Pairs with Taf11 via histone fold; core TFIID assembly
10	TFA2	Transcription – General Factors	Transcription initiation	Transcription factor; TFIIE subunit	TFIIE complex	Small subunit of TFIIE; facilitates TFIIH recruitment to PIC
11	RAD3	Transcription – General Factors	Transcription-coupled nucleotide excision repair / PIC assembly	ATP-dependent DNA helicase; TFIIH subunit	TFIIH complex	Essential 5'→3' DNA helicase of TFIIH; required for NER and promoter melting
12	GPN2	Transcription – General Factors	RNA Pol II assembly / nuclear import	GTPase; GPN-loop GTPase	GPN1–GPN2–GPN3 chaperone module	GPN-loop GTPase required for nuclear import and assembly of RNA Pol II
13	RRN9	Transcription – General Factors	rDNA transcription by RNA Pol I	Transcription factor; upstream activating factor subunit	UAF complex (RNA Pol I)	Component of Upstream Activation Factor; required for efficient rDNA transcription
14	CEG1	mRNA Capping	mRNA 5'-end processing / capping	mRNA guanylyltransferase	mRNA capping complex	mRNA guanylyltransferase; adds GTP cap co-transcriptionally; interacts with Pol II CTD
15	FIP1	mRNA 3′ Processing & Polyadenylation	mRNA polyadenylation	RNA binding; poly(A) polymerase regulator	CPF (cleavage & polyadenylation factor)	Recruits poly(A) polymerase to CPF; determines poly(A) site selection
16	PTI1	mRNA 3′ Processing & Polyadenylation	mRNA 3′-end cleavage	Nuclease subunit; RNA binding	CPF / CF IA complex	Involved in poly(A) site cleavage; mutation causes readthrough
17	SSU72	mRNA 3′ Processing & Polyadenylation	mRNA 3′-processing / transcription termination	RNA pol II CTD Ser5 phosphatase	CPF complex / transcription termination	Phosphatase that removes Ser5-P from Pol II CTD; couples termination to re-initiation
18	CWC22	Pre-mRNA Splicing	mRNA splicing via spliceosome	RNA helicase associated factor; MOS2 homolog	Prp19-associated complex (NineTeen Complex)	Required for spliceosome activation (B→Bact transition); also links splicing to export
19	HSH49	Pre-mRNA Splicing	mRNA splicing via spliceosome	SF3B complex subunit; RNA binding	U2 snRNP / SF3B complex	SF3B subunit (SAP45); required for stable U2 snRNP–branch point interaction
20	SNU23	Pre-mRNA Splicing	mRNA splicing via spliceosome	snRNP structural component	U4/U6·U5 tri-snRNP	Component of tri-snRNP; required for U4/U6 base-pairing stability
21	SNU56	Pre-mRNA Splicing	mRNA splicing via spliceosome	snRNP structural component; RNA binding	U1 snRNP	U1 snRNP-specific subunit; required for pre-mRNA recognition at 5′ splice site
22	SPP381	Pre-mRNA Splicing	mRNA splicing via spliceosome	Splicing factor	U4/U6·U5 tri-snRNP	Required for tri-snRNP stability and spliceosome assembly
23	YHC1	Pre-mRNA Splicing	mRNA splicing via spliceosome	snRNP structural component; RNA binding	U1 snRNP	U1-C protein; stabilises U1 snRNA–5′ splice-site base-pairing; conserved from yeast to human
24	AFG2	Ribosome Biogenesis	Ribosome large subunit (60S) assembly	AAA-ATPase; chaperone	60S biogenesis (Drg1/Afg2)	AAA-ATPase that releases assembly factors from nascent 60S at cytoplasmic step
25	CBF5	Ribosome Biogenesis	rRNA pseudouridylation / ribosome biogenesis	Pseudouridine synthase (dyskerin ortholog)	H/ACA snoRNP	Catalytic subunit of H/ACA snoRNPs; pseudouridylates rRNA & snRNA; mutations → dyskeratosis congenita ortholog
26	ENP1	Ribosome Biogenesis	rRNA processing / 18S rRNA maturation	RNA-binding protein	SSU processome / 90S pre-ribosome	Essential for pre-18S rRNA processing; component of the large SSU processome
27	IMP4	Ribosome Biogenesis	rRNA processing / 18S rRNA maturation	U3 snoRNP component; RNA binding	U3 snoRNP / SSU processome	Required for early cleavages of pre-rRNA (A0, A1, A2) generating 18S
28	LAS1	Ribosome Biogenesis	rRNA processing / 60S maturation	Endonuclease (Las1 family); RNA processing	Las1 complex (Las1–Grc3)	Endonuclease that cleaves ITS2 spacer rRNA; essential for 27S pre-rRNA processing
29	NOC2	Ribosome Biogenesis	Ribosome biogenesis / nuclear export of pre-ribosomes	Protein binding; nuclear export factor	Noc2–Noc3 complex	Required for nuclear export of pre-60S; interacts with Noc1/Noc3; inhibits Ran GTPase
30	RIO2	Ribosome Biogenesis	rRNA processing / 40S maturation	Serine/threonine-protein kinase	Rio2 kinase (cytoplasmic pre-40S)	Kinase on cytoplasmic pre-40S; autophosphorylates; triggers release of AFs to produce mature 40S
31	RLP7	Ribosome Biogenesis	rRNA processing / 60S maturation	Ribosomal L7-like protein; RNA binding	Pre-60S ribosomal particle	Assembly factor on pre-60S; placeholder for Rpl7; required for ITS2 processing
32	SHQ1	Ribosome Biogenesis	H/ACA snoRNP biogenesis	H/ACA snoRNP assembly chaperone	H/ACA snoRNP assembly pathway	Co-chaperone that delivers Cbf5 to nascent H/ACA snoRNPs; prevents premature RNA binding
33	SKI6	RNA Degradation & Surveillance	RNA 3′→5′ degradation / RNA quality control	3′→5′ exoribonuclease (Rrp41)	RNA exosome (core ring)	Core exosome subunit (Rrp41/Ski6); 3′→5′ exonuclease activity; cytoplasmic & nuclear surveillance
34	MTR4	RNA Degradation & Surveillance	Nuclear RNA surveillance / TRAMP-exosome pathway	RNA helicase (DExH-box)	TRAMP complex (Trf4/Air2/Mtr4)	Nuclear RNA helicase; cofactor for nuclear exosome; degrades aberrant rRNA/snoRNA/mRNA
35	CDC33	Translation Initiation	Translation initiation / cap-dependent translation	mRNA 5′ cap-binding protein (eIF4E)	eIF4F complex	eIF4E; rate-limiting cap-binding factor; phosphorylation-regulated; target of 4E-BPs
36	DYS1	Translation Initiation	eIF5A hypusination / translation elongation	Deoxyhypusine synthase	eIF5A modification pathway	Transfers aminobutyl group from spermidine to eIF5A Lys51; hypusination essential for eIF5A function
37	RLI1	Translation Initiation	Translation termination / ribosome recycling	ATPase (ABCE-type); Fe-S cluster protein	eRF1–eRF3 termination / ribosome splitting	ABCE1 ortholog; splits post-termination 80S ribosome; facilitates re-initiation
38	TIF11	Translation Initiation	Translation initiation	eIF1A; ribosome scanning factor	43S pre-initiation complex	eIF1A; promotes 48S scanning and AUG recognition; stabilises Met-tRNA in P-site
39	TIF35	Translation Initiation	Translation initiation	eIF3g subunit; RNA binding	eIF3 complex	eIF3g; RNA-binding subunit of eIF3; stimulates mRNA binding to 43S PIC
40	TIF5	Translation Initiation	Translation initiation / GTP hydrolysis	eIF5; GTPase-activating protein	48S/43S pre-initiation complex	eIF5; stimulates GTP hydrolysis by eIF2 upon AUG recognition; triggers 60S joining
41	GRS1	tRNA Biosynthesis & Modification	Glycyl-tRNA aminoacylation	Glycyl-tRNA synthetase	Cytoplasmic & mitochondrial aminoacylation	Dual-localised glycyl-tRNA synthetase; charged tRNA-Gly for translation; mutations linked to CMT neuropathy
42	KAE1	tRNA Biosynthesis & Modification	tRNA threonylcarbamoyladenosine (t6A) modification	Metal-dependent endopeptidase; KEOPS ATPase	KEOPS complex (Kae1–Bud32–Cgi121–Pcc1–Gon7)	Catalytic subunit of KEOPS; installs t6A at tRNA position 37; universally conserved
43	SEN54	tRNA Biosynthesis & Modification	tRNA splicing / intron removal	tRNA splicing endonuclease subunit	tRNA splicing endonuclease (SEN) complex	Largest SEN subunit; contributes to active site; localised to mitochondrial outer membrane in yeast
44	CDC20	Cell Cycle Regulation	Mitotic cell cycle / ubiquitin-mediated proteolysis	E3 ubiquitin ligase activator (APC/C co-activator)	APC/C (anaphase-promoting complex)	Cdc20/Fizzy activator of APC/C; targets securin (Pds1) & cyclin B for destruction; checkpoint regulated
45	DAD2	Cell Cycle Regulation	Chromosome segregation / kinetochore function	Kinetochore structural component	Dam1/DASH complex	Dam1 complex subunit; forms ring around microtubule; couples kinetochore to spindle force
46	IPL1	Cell Cycle Regulation	Chromosome segregation / error correction	Serine/threonine-protein kinase (Aurora B ortholog)	Chromosomal Passenger Complex (CPC)	Aurora B kinase; phosphorylates H3-S10; corrects syntelic/merotelic attachments; SAC signaling
47	CDC45	DNA Replication	DNA replication initiation / fork progression	MCM-interacting helicase accessory protein	CMG helicase (Cdc45–MCM2-7–GINS)	Essential component of CMG replicative helicase; recruited at G1/S; required for fork progression
48	ORC5	DNA Replication	DNA replication initiation / origin recognition	ATPase; origin recognition subunit	ORC (origin recognition complex)	ORC5 subunit of ORC; binds replication origins throughout cell cycle; recruits Cdc6/MCM
49	POL12	DNA Replication	DNA replication / lagging strand synthesis	DNA-directed DNA polymerase (regulatory B-subunit)	DNA pol α–primase complex	Non-catalytic B-subunit of pol α; stabilises catalytic subunit; required for primase coupling
50	SMC1	Chromosome Structure & Cohesion	Sister chromatid cohesion	ABC-type ATPase; structural maintenance of chromosomes	Cohesin complex (Smc1–Smc3–Mcd1–Irr1)	Cohesin ATPase arm; holds sister chromatids from S-phase to anaphase; DSB-repair role
51	SMC4	Chromosome Structure & Cohesion	Chromosome condensation	ABC-type ATPase; structural maintenance of chromosomes	Condensin complex (Smc2–Smc4–Brn1–Ycs4–Ycg1)	Condensin ATPase arm; required for mitotic chromosome condensation and segregation
52	CDC34	Ubiquitin-Proteasome System	Ubiquitin-dependent protein degradation	E2 ubiquitin-conjugating enzyme	SCF E3 ligase complex	E2 (Ubc3); works with SCF (Skp1–Cul1–F-box) to ubiquitinate cell-cycle regulators (Sic1, Cln3)
53	RPN8	Ubiquitin-Proteasome System	Ubiquitin-dependent protein degradation	19S regulatory particle subunit (non-ATPase)	26S Proteasome (19S lid subcomplex)	Lid subunit Rpn8; part of Rpn8–Rpn11 dimer; coordinates deubiquitylase Rpn11 positioning
54	RPT4	Ubiquitin-Proteasome System	Ubiquitin-dependent protein degradation	AAA-ATPase (19S base ATPase ring)	26S Proteasome (19S base ATPase ring)	AAA-ATPase base subunit; unfolds substrates and translocates them into 20S chamber
55	RPT6	Ubiquitin-Proteasome System	Ubiquitin-dependent protein degradation	AAA-ATPase (19S base ATPase ring)	26S Proteasome (19S base ATPase ring)	AAA-ATPase base subunit; also regulates proteasome assembly; interfaces with 20S gate
56	UFD1	Ubiquitin-Proteasome System	Ubiquitin-dependent ERAD / protein quality control	Ubiquitin-binding protein; CDC48 cofactor	Cdc48–Ufd1–Npl4 complex (p97/VCP ortholog)	Ufd1 adaptor; recruits Cdc48 AAA-ATPase to polyubiquitinated ERAD substrates for retrotranslocation
57	ULP2	Ubiquitin-Proteasome System	SUMO deconjugation / protein modification	SUMO isopeptidase (SENP2 ortholog)	Nuclear SUMO protease	Nuclear SUMO protease; removes SUMO chains; regulates cohesin, spindle assembly, DNA repair
58	MTR10	Nuclear Transport	Nuclear import / nucleocytoplasmic transport	Importin-alpha family receptor	Ran-GTP/GDP import cycle	Importin that shuttles Npl3 (mRNA-binding) into nucleus; Ran-GTP–regulated cargo release
59	NTF2	Nuclear Transport	Ran GDP nuclear import	Ran-GDP transport factor	RanGDP import cycle	Imports RanGDP into nucleus; essential for maintaining RanGTP gradient that drives transport
60	DSL1	Vesicle Trafficking / Secretory Pathway	ER–Golgi vesicle tethering (retrograde)	SNARE-tethering complex subunit	Dsl1 complex (ER SNARE tether)	Dsl1 complex subunit; tethers COPI vesicles to ER; connects to ER SNAREs Ufe1/Use1/Sec20
61	SEC13	Vesicle Trafficking / Secretory Pathway	ER-to-Golgi vesicle budding (anterograde)	WD40 repeat structural scaffold	COPII coat complex (Sec13–Sec31 outer cage)	Outer COPII coat; also component of NPC (Nup84 complex); dual role in secretion and nuclear pore
62	USE1	Vesicle Trafficking / Secretory Pathway	ER membrane fusion / SNARE-mediated fusion	SNARE protein (Qc-SNARE)	ER SNARE complex (Use1–Sec20–Ufe1–Sec22)	ER-localized Qc-SNARE; pairs with COPI SNAREs for Golgi→ER retrograde fusion
63	BET4	Protein Lipid Modification	Protein geranylgeranylation	Geranylgeranyl transferase II alpha subunit	Rab GGTase (Bet4–Bet2 heterodimer)	Alpha subunit of GGTase-II; geranylgeranylates Rab GTPases; essential for Rab membrane targeting
64	KEI1	Protein Lipid Modification	GPI anchor biosynthesis	GPI-GnT complex subunit	GPI-GlcNAc transferase (GPI-GnT)	Non-catalytic subunit of GPI-GnT; required for first step of GPI anchor synthesis; ER-localised
65	RAM1	Protein Lipid Modification	Protein farnesylation	Protein farnesyltransferase beta subunit	Farnesyl transferase (Ram1–Ram2 heterodimer)	Beta subunit of FTase; farnesylates CAAX motif proteins including Ras1/2; required for RAS membrane targeting
66	CCT4	Protein Folding & Quality Control	De novo protein folding	Chaperonin subunit (TCP-1 ring complex)	TRiC/CCT chaperonin	CCT delta subunit; TRiC folds actin, tubulin, and ~10% of new proteome; ATP-dependent
67	ROT1	Protein Folding & Quality Control	Glycoprotein folding / ER quality control	ER chaperone; lectin-like	ER folding machinery	ER-luminal chaperone; required for folding of cell wall glucanases and other glycoproteins
68	SRP102	Protein Targeting to ER	Co-translational protein translocation	SRP receptor beta subunit; GTPase	SRP receptor (SRα–SRβ heterodimer)	SRP receptor beta (Srp102/SRβ); anchors SRα to ER membrane; GTP hydrolysis drives SRP–receptor cycle
69	ASA1	Metabolic Biosynthesis	Phosphopantothenate/CoA biosynthesis	Pantothenate kinase regulatory subunit	CoA biosynthesis pathway	Paralog of Cab3/Vhs3; moonlighting phosphopantothenate synthesis regulator; essential under heat stress
70	CAB1	Metabolic Biosynthesis	Coenzyme A (CoA) biosynthesis	Pantothenate kinase (PANK)	CoA biosynthesis pathway	Pantothenate kinase; first committed step of CoA biosynthesis; essential; regulated by CoA feedback
71	CDS1	Metabolic Biosynthesis	Phospholipid biosynthesis	CDP-diacylglycerol synthase	Phosphatidylinositol/phospholipid synthesis	Converts phosphatidic acid + CTP → CDP-diacylglycerol; gateway enzyme for PI, PS, PE synthesis
72	HEM13	Metabolic Biosynthesis	Heme biosynthesis	Coproporphyrinogen III oxidase	Heme biosynthesis pathway	Catalyses step 6 of heme synthesis (coproporphyrinogen → protoporphyrinogen); required under aerobic growth
73	PRO3	Metabolic Biosynthesis	Proline biosynthesis	Δ1-pyrroline-5-carboxylate reductase	Proline biosynthesis pathway	Final step of proline biosynthesis; converts P5C→Pro; important under osmotic/oxidative stress
74	RIB7	Metabolic Biosynthesis	Riboflavin (vitamin B2) biosynthesis	DRAP reductase; riboflavin biosynthesis enzyme	Riboflavin biosynthesis pathway	Catalyses reduction of DRAP to ArATP; mitochondrial; riboflavin used in FAD/FMN cofactors
75	CMD1	Calcium Signaling	Calcium-mediated signal transduction	Calmodulin; calcium sensor	Calmodulin–calcineurin / MLCK signaling	Essential calmodulin; binds 4 Ca2+; activates calcineurin, myosin light-chain kinase, and SPB duplication
76	NFS1	Fe-S Cluster Assembly	Iron-sulfur cluster assembly / tRNA thiolation	Cysteine desulfurase	ISC (iron-sulfur cluster) assembly machinery (mitochondrial)	Provides sulfur for Fe-S clusters AND for tRNA thiolation (mcm5s2U); mitochondrial; Isd11 partner

### Sheet: Functional Group Summary
Functional Group Summary
Functional Group	# Genes	Genes	Key Biological Theme	Shared Complex/Pathway	Color Code
Chromatin Remodeling	4	ARP7, CTR86, RSC6, SFH1	RSC/SWI-SNF complexes remodel nucleosomes to regulate transcription and DNA repair	RSC complex / SWI-SNF complex
Transcription – Mediator	2	MED11, SRB7	Mediator bridges sequence-specific activators/repressors to Pol II	Mediator complex
Transcription – TFIID	3	TAF12, TAF13, TAF9	TFIID recognises core promoters and nucleates PIC assembly	TFIID complex
Transcription – General Factors	4	GPN2, RAD3, RRN9, TFA2	GTFs and RNA Pol assembly factors enable transcription initiation	TFIIE / TFIIH / UAF / GPN module
mRNA Capping	1	CEG1	Co-transcriptional 5′ cap addition protects mRNA and signals export	mRNA capping complex
mRNA 3′ Processing & Polyadenylation	3	FIP1, PTI1, SSU72	Cleavage and polyadenylation determine 3′ end, stability and export	CPF / CF IA complexes
Pre-mRNA Splicing	6	CWC22, HSH49, SNU23, SNU56, SPP381, YHC1	snRNP-based spliceosome removes introns from pre-mRNA	U1/U2/U4/U5/U6 snRNPs; NTC
Ribosome Biogenesis	9	AFG2, CBF5, ENP1, IMP4, LAS1, NOC2, RIO2, RLP7, SHQ1	~200 factors coordinate rRNA transcription, processing and assembly of 40S/60S	SSU processome / H/ACA snoRNPs / pre-60S
RNA Degradation & Surveillance	2	MTR4, SKI6	Nuclear and cytoplasmic exosome degrades aberrant/excess RNAs	RNA exosome / TRAMP complex
Translation Initiation	6	CDC33, DYS1, RLI1, TIF11, TIF35, TIF5	eIFs recruit mRNA to 40S, scan to AUG and join 60S for elongation	eIF4F / 43S–48S PIC / eIF5A
tRNA Biosynthesis & Modification	3	GRS1, KAE1, SEN54	tRNA synthesis, splicing and modification ensure translational fidelity	tRNA ligase / SEN complex / KEOPS
Cell Cycle Regulation	3	CDC20, DAD2, IPL1	Kinases and APC/C orchestrate orderly cell cycle progression and checkpoint control	APC/C / Aurora B CPC / Dam1 DASH
DNA Replication	3	CDC45, ORC5, POL12	ORC, CMG helicase and pol α–primase initiate and propagate replication forks	ORC / CMG helicase / pol α-primase
Chromosome Structure & Cohesion	2	SMC1, SMC4	SMC complexes (cohesin, condensin) organise chromosomes for segregation	Cohesin / Condensin
Ubiquitin-Proteasome System	6	CDC34, RPN8, RPT4, RPT6, UFD1, ULP2	Ubiquitin E2/E3 enzymes tag substrates; 26S proteasome degrades them	SCF E3 / 26S proteasome / Cdc48 complex
Nuclear Transport	2	MTR10, NTF2	Importins/exportins and RanGTP gradient drive bidirectional nuclear traffic	Ran-GTP cycle / importin-α
Vesicle Trafficking / Secretory Pathway	3	DSL1, SEC13, USE1	COPII/COPI coats and SNAREs mediate ER–Golgi antero/retrograde transport	COPII / COPI / SNARE complexes
Protein Lipid Modification	3	BET4, KEI1, RAM1	Prenylation and GPI anchors target proteins to membranes	FTase / GGTase-II / GPI-GnT
Protein Folding & Quality Control	2	CCT4, ROT1	Chaperones ensure correct folding; ERAD clears misfolded proteins	TRiC/CCT / ER chaperones
Protein Targeting to ER	1	SRP102	SRP receptor captures signal-peptide ribosome for co-translational translocation	SRP receptor (SRα–SRβ)
Metabolic Biosynthesis	6	ASA1, CAB1, CDS1, HEM13, PRO3, RIB7	Core anabolic enzymes supply essential cofactors (CoA, heme, riboflavin, amino acids)	CoA / heme / riboflavin / phospholipid pathways
Calcium Signaling	1	CMD1	Calmodulin transduces Ca2+ signals to diverse effectors (calcineurin, kinases)	Calmodulin–calcineurin axis
Fe-S Cluster Assembly	1	NFS1	ISC pathway assembles Fe-S cofactors required for ETC, NER, and tRNA modification	ISC assembly machinery

### Sheet: Color Legend
Color Legend — Functional Groups
Functional Group	Color Swatch	# Genes	General functional group
Chromatin Remodeling		4	Transcription
Transcription – Mediator		2
Transcription – TFIID		3
Transcription – General Factors		4
mRNA Capping		1	mRNA Regulation
mRNA 3′ Processing & Polyadenylation		3
Pre-mRNA Splicing		6
Ribosome Biogenesis		9	RNA Regulation
RNA Degradation & Surveillance		2
Translation Initiation		6
tRNA Biosynthesis & Modification		3
Cell Cycle Regulation		3
DNA Replication		3
Chromosome Structure & Cohesion		2
Ubiquitin-Proteasome System		6	Protein Folding and Turnover
Nuclear Transport		2
Vesicle Trafficking / Secretory Pathway		3	Protein Trafficking
Protein Lipid Modification		3
Protein Folding & Quality Control		2	Protein Folding and Turnover
Protein Targeting to ER		1	Protein Trafficking
Metabolic Biosynthesis		6
Calcium Signaling		1
Fe-S Cluster Assembly		1
