## Supplementary material for "Exploring roles for essential proteins in yeast filamentous growth identifies the WASP homolog Las17 as a regulator of the Cdc42-dependent fMAPK pathway": Table S13

### Sheet: List of Genes
NON-ESSENTIAL GENES		ESSENTIAL GENES				NON-ESSENTIAL GENES
FEN1		RIB7				Term	p-value	fold change	Fraction of input gene list annotated to a bioprocess cluster	Cluster frequency	Background frequency
RPL27A		IPL1				Mitochondria	2.35384e-119	5.14646	205 / 1123, 18.3%	126 / 205, 61.5%	209 / 1750, 11.9%
VMA6		CDC33				Metabolism	0.0219457	1.82927	205 / 1123, 18.3%	3 / 205, 1.5%	14 / 1750, 0.8%
PET8		MGE1				tRNA wobble modification	0.0435176	1.89702	205 / 1123, 18.3%	4 / 205, 2.0%	18 / 1750, 1.0%
UME1		CDC1				MVB Sorting & RIM Signalling	0.0523308	1.64165	205 / 1123, 18.3%	5 / 205, 2.4%	26 / 1750, 1.5%
PET117		MYO2				Glycosylation & Protein folding	0.0794625	0.0862281	205 / 1123, 18.3%	2 / 205, 1.0%	198 / 1750, 11.3%
GTR2		TAF9				Ribosome biogenesis	0.208822	0.367165	205 / 1123, 18.3%	4 / 205, 2.0%	93 / 1750, 5.3%
ARP6		DSL1				Transcription	0.222132	0.166297	205 / 1123, 18.3%	3 / 205, 1.5%	154 / 1750, 8.8%
SHP1		CKS1				Mitosis	0.28124	0.176012	205 / 1123, 18.3%	2 / 205, 1.0%	97 / 1750, 5.5%
GTR1		CDC37
NGG1		SMC4				ESSENTIAL GENES
MEH1		PBR1				Term	p-value	fold change	Fraction of input gene list annotated to a bioprocess cluster	Cluster frequency	Background frequency
RAS2		PBR1				Cell polarity	2.30566e-46	5.95954	78 / 217, 35.9%	34 / 78, 43.6%	128 / 1750, 7.3%
SGO1		CDS1				Transcription	1.4455e-18	2.47669	78 / 217, 35.9%	17 / 78, 21.8%	154 / 1750, 8.8%
HMO1		GRS1				Mitosis	5.52877e-10	2.31298	78 / 217, 35.9%	10 / 78, 12.8%	97 / 1750, 5.5%
PDX3		EXO70				Glycosylation & Protein folding	2.22197e-05	0.679876	78 / 217, 35.9%	6 / 78, 7.7%	198 / 1750, 11.3%
MRT4		CDC42				Protein turnover	0.00550556	1.0355	78 / 217, 35.9%	3 / 78, 3.8%	65 / 1750, 3.7%
ILM1		MTR4
RPL20B		RSC6
TMA19		CDC28
SPO74		VRG4
STE20		PBR1
SNG1		PFY1
YOR022C		RPT6
UBP13		SRB7
MSN1		KEI1
YPR148C		BET4
HIR3		GPI2
TPM1		ACT1
ASE1		CWC22
PDC1		GRS1
MET2		MED11
YLR031W		SKI6
MON2		PKC1
NUC1		SMC1
POL32		CCT4
URM1		YHC1
TOM5		SNU56
ASH1		TAP42
YPK9		RPN8
VAM10		LAS17
PRM6		POL12
MSB2		MTR10
MGR2		SKI6
MEP3		IPL1
YKL077W		RIO2
YCL074W		LAS17
KAR5		RLP7
FET4		CTR86
WSC2		NOC2
RPL34A		ROT1
COX8		TAF12
PLM2		ASA1
YCT1		RIB2
KIP3		GPN2
YKL050C		AFG2
ELC1		TIF5
BHR027C		TIF11
ECM17		CBF5
IKI3		DAD2
gene5650		HSP60
BUD7		DED1
PPR1		ARP7
CHS5		ERG20
SRL1		RPT4
OLA1		LAS1
YOR300W		SHQ1
BOP2		CDC34
STE50		TAF13
SMK1		RLI1
ITR1		PTI1
PRR1		SEC61
RPS7A		DUO1
STE12		ULP2
DAL80		NFS1
gene5656		ACT1
RAX2		RHO3
RPS24A		CAB1
GCN4		NMT1
COT1		RSC9
UBP16		MOT1
BPR070W		ALA1
INP54		RIB5
TOF1		HEM12
SAS3		PGK1
NSR1		SRP102
MCX1		HSH49
YOR008C-A		CAB5
RTG2		YHC1
ATG13		PRO3
EAP1		CAB4
BIO4		SEN54
ALD6		SPP381
TGL1		IMP4
STE23		MAK16
FMP51		HEM13
YCR016W		ERG7
APL3		SEC13
EHT1		MOB2
CCW12		SGV1
HMT1		TFA2
ELP2		CMD1
SWC3		SFH1
RAX1		DYS1
FCY2		ERG25
TPO1		KIN28
MUQ1		USE1
OPY2		RAM1
MET28		NTF2
YKR015C		UFD1
BDS1		PBR1
MET3		SNU23
CAP1		RAD3
URA4		BIG1
NAM8		MOB2
SPO14		MOB2
TEX1		SEC1
YIL055C		HSF1
YBR284W		ENP1
OST3		TIF35
ECM40		FIP1
PEX22		COG2
RTG1		CDC20
SWM1		SSU72
LHS1		CEG1
MET1		RRN9
RNH203		LIP1
TEF2		KAE1
SPE1		ORC5
CAP2		CDC45
NCS2		RHO1
KXD1		IPI1
LOC1		HEM13
MMP1		PDI1
MSB3		BPL1
RHO5
Σ1278b fusion
PDX1
NFU1
OCA1
gene3693
gene2128
gene5781
gene5651
gene5362
TRR1
PEX25
SMF3
SER2
GCN5
YGR017W
PSH1
YBL029W
NPT1
LTE1
ALG5
ADP1
LDB7
GEP4
COX13
LST4
RPS19B
MRN1
PRS5
CAF17
RPL38
SUR1
ARO7
KRE1
YDR161W
VPS17
PUG1
HSV2
UGA1
SCT1
LCL1
ERT1
SHO1
DFG5
SPT8
SHE3
BUD8
PEX27
VPS52
RPS0B
YNG1
ERG5
RTC5
SFG1
VPS54
AHP1
CHK1
DGR2
YLR422W
NUP2
YJR039W
GPD2
YER128W
RPS6A
TPO2
PYC1
ATG22
URA1
SET4
PFK26
MET18
SRX1
RPL37A
SYN8
GIP1
ALG8
BSP1
RME1
GIM5
EGD1
PYK2
PFD1
YDR336W
PMT2
RRT14
APL1
YDR415C
ECM2
YLL058W
STE11
UBC8
MET14
RHO2
TRS33
RPS21B
SLA1
YGR066C
YIL002W-A
YOX1
YJR096W
TAT2
RSB1
RPS17A
EFG1
PNS1
HSD1
MTC7
ENV7
NMD2
SNF11
YGR026W
LSP1
YGL242C
YDR026C
LGE1
OST5
RPS16A
SLC1
BAR1
APM4
MKT1
MSC7
PRM7
YAP1802
VMA4
EAF3
GCV2
RAD54
GAS4
HST2
SDT1
CNL1
SLG1
POF1
YGR079W
RPL12B
STI1
YNR029C
GPX1
YPL260W
NDE1
LTV1
ELP4
MDM32
BUD6
YBR220C
NUM1
RLF2
UBP9
DUF1
HCR1
PUS7
VAC17
SSA2
KTI12
YER156C
YJU3
TMS1
RHO4
JLP1
YGL081W
MSC6
ART5
RAD10
YPL108W
RAD61
UBP12
SLY41
SCP160
DAN2
ELP6
GRD19
TGL4
QCR6
SPE3
SUL2
ELP3
PEA2
AFR1
STE24
CDA2
IMA5
YEL057C
CLD1
NCL1
RTC2
NUP133
CHS1
DCR2
AYR1
PPZ1
LOT5
PEP4
MDM1
TMA10
SPA2
GAL7
APL6
YBL029C-A
TAN1
CTI6
APS2
YDR179W-A
ICS2
APS3
YLR241W
YCK2
RPS10B
YDR307W
RPS23A
GPA2
PTC2
CAX4
SPT23
MMR1
SRB5
BNI1
AVT1
MAD2
THP2
BFR1
SWC7
TLG2
HAT1
SPE2
PCL1
SWD1
PTP1
POA1
RPS22A
DRN1
RPL40A
SHU2
RPL39
MRPL50
BRE5
TPO3
TPO5
RPL42A
YOR186W
RPS16B
GCN1
SSH1
ICY2
MAD3
gene5782
RPS27A
TOS2
DSK2
MEP2
YLR040C
RPS0A
GCY1
YDR370C
YOL024W
SOY1
TPK2
SCJ1
SGN1
MSL1
PGU1
YBR197C
SPE4
YLR271W
ADY4
SCO2
HUF3
PEF1
IES3
MUD1
YOR342C
DSE4
WSS1
SKS1
RMT2
YJL185C
PSK2
LEM3
NFT1
SSO1
ZRG17
GAL4
TRM12
RPS4B
SAM2
YOR225W
ZEO1
DOG1
YMR084W
SFH5
SLM3
TGS1
RRF1
SUS1
KEX2
HRK1
YMR279C
YOR1
YDR133C
MSC3
ICR10
LCB3
ADE17
HLJ1
DCS2
YGL007C-A
YLR312C
COM2
YOR385W
ARI1
LSB6
PHO89
ATO3
SPL2
YJL016W
NRP1
FRE1
CTS1
BTN2
DUG1
MRH1
DAL7
APD1
SPH1 overlap
LSB1
SCW11
SKN1
GPG1
DDR2
DCG1
KEL2
DSE2
SVP26
YDL063C
ZPS1
VAM3
RAD9
SSN8
YNL146W
RCO1
POC4
UBP1
SDH4
HAP2
PTM1
PMT1
HIR1
ZTA1
LRO1
MLH1
RGA2
DUR3
YOD1
ECM15
POG1
IES4
PPM2
DPP1
SPG5
FUN26
YNL165W
MPT5
TMA24
YNL040W
PTC4
NDE2
KAP123
LAT1
YHR192W
RTR1
SED1
YML037C
YOR097C
MNN5
YBR137W
NTG1
MKK1
YFT2
BSC1
YLR407W
INP51
STP3
YOR019W
ARE2
YCR100C
RDS1
GIN4
RPL13B
HHO1
DMA2
CYK3
SAT4
KAR4
RTC3
COX14
BUD14
YET3
PPH3
HUA2
BCK1
IBI1
RHR2
ZUO1
KEL3
YMR105W-A
GSH2
RPL7B
NGL2
YPL264C
YGR016W
AIM31
LSM12
SPS19
MAL33
PRM8
YNL200C
YPR114W
SPT2
YMR272W-B
SAL1
GSY2
ROP1
PAU5
PHR1
LOH1
GOT1
ART10
AIM44
TPO4
YLR287C
VBA2
RED1
HSP31
YOR111W
FKH2
YNL195C
YMR001C-A
OSW1
YHR162W
DOA1
COX11
MTH1
URA7
YCP4
YKL133C
YSN1
HOG1
YOR292C
REH1
MTQ1
IRC7
HAL5
WHI2
GEP7
ECM1
PRM9
OST6
ALR2
COG6
DMA1
YNR014W
ARX1
SSD1
gene5652
SPO21
IME4
PRP12
YMR315W-A
HSL7
FRT2
YDR286C
SSK2
YPL014W
BUB3
SRB8
YMR181C
RCS1
SFB2
PSP2
ERV25
RPN4
MNL1
SUN4
GIS4
OGG1
SOK2
GRH1
UBC4
DIG1
HHF1
TPS2
YDR089W
RFM1
NUT1
CMR3
MCT1
MRH4
RXT2
BJR044W
FLO8
COQ6
BUD3
SIN3
SPC2
RIM101
ARG8
YAL004W
YGR122W
RIM21
NPR1
SMI1
PTC6
SRP101
IMG2
RPD3
GLN3
FYV12
DFG16
KTI11
RIM9
RIM20
MSS11
RIM13
FLO11
ERG6
ADH7
RPL19B
RAM1
MSD1
PHO23
YDL233W
RPP1A
RPS9B
NAS6
TEC1
CYB5
OCT1
FZO1
HMI1
MRPL20
MRP1
OAR1
RIM8
MIT1
RFT1
YJL175W
IRA2
SFL1
VPS25
ATP12
SNF7
VPS36
SHE4
ASM4
LEU4
DOA4
ADH1
HYM1
PCL5
GIS1
THP1
SAC6
GID8
NBP2
MFT1
VPS20
SPT4
SPT7
SOV1
SLM5
MRP21
OPI1
MRPL22
SLS1
MRPL15
SIT4
RSM25
MRPL40
MRPL38
MRPS35
MRPL4
MRPL27
MRPL16
MST1
MRP10
RSM10
RSM19
MRPL31
AIM10
MRPL24
MRP7
RHO3
MRPS28
RRG1
SNF8
MRP4
TUF1
MRPL8
SDS3
PIM1
IMG1
YML6
MRPS5
RIM2
MIP1
PFY1
MSR1
ASC1
MNP1
RRG7
MRPL7
NAM9
CDC50
ECM7
YGR102C
MEF1
VPS33
RSM27
UBA4
SUV3
YDR115W
MSK1
MRPL6
DEM1
RSM7
PCP1
MRPL9
RML2
PPA2
RSM22
MRPL17
MEF2
RMD9
YDR387C
MRPL23
VID21
RSM18
AFG3
VMA9
MRPL3
MTF1
PLP2
ARG3
MRPL13
HER2
DIA4
RIM1
MSU1
MHR1
RSM24
HOP2
SBP1
SAP30
MRPS9
SIT1
MRPL37
MRPL32
VTC3
MRF1
SSA1
ASG1
ATP25
RPL35A
HPR1
MTG1
ATP15
MTG2
MMM1
COX9
MGM1
NCP1
MSW1
DBR1
MRP20
ARC18
SRP14
PLC1
SRP21
BHL026W
MSY1
FLD1
DAD3
GSH1
MRPL51
LDB17
STE2
MRPS8
CCW14
BKL047W
THI2
RPL23B
BRR1
BPR065W
RSM26
NAM2
SNF1
SRP102
RSC2
UBX6
PHO5
MSS116
MRP2
SWS2
SRP68
VPS1
DFG10
OXA1
HTD2
ETR1
ISM1
RPL21A
CBS1
MSM1
BIR1
SEC65
BIL034C
IRC19
YTA12
MRC1
BIL037C
RRG9
PPT1
BPR069W
STP22
TOM70
VPS8
BML057W
ATP14
MRPL49
AIM26
RSM23
CEM1
PAT1
PHO85
IRC3
IDH2
FES1
MTF2
HST1
RSC1
TIF4631
BIR039C
gene5653
BBR015C
ECM8
CKI1
SIR3
CCZ1
ATP2
JIP4
SWI3
IDH1
NCS6
BFL021C
ATP1
RNR4
ATG8
YRB2
RPS8A
BLR054W
PUT4
GEM1
BRO1
TIP41
RPS12
BIL038C
KGD1
MAF1
MTQ2
ALG6
MTM1
CLB3
MOD5
MED2
JEM1
FMP38
BAL001C
RNH70
RRG8
GAL11
DAN4
TRM1
ERI1
UFD2
MRP51
RTT103
PDA1
PER1
ABP1
PLB1
NAB6
SPT3
SWD3
BCR019C
ATP16
MID1
TIF3
HPR5
SDH2
LDB18
FPS1
PGD1
LSM1
CDC10
RPL24A
RMD8
BZZ1
SSA3
CKB1
PBP4
GUP1
SHE10
YGL258W
SAC3
KSS1
YBR296C-A
BUB1
BBR010W
BJL043W
BST1
VRP1
ELO1
SAS5
NAT1
PUF4
RAD59
YCL012C
APT2
SAP190
BAL003C
TOS1
RPS27B
APT1
IST1
BPR066W
ATP5
RTF1
CAF130
gene518
YER030W
URA10
UBS1
MNN10
KIP1
AST1
SEC28
FUM1
DEP1
GYL1
BBR016W
ARV1
SPR6
YPL034W
DIG2
ALO1
VID24
MNN4
FIS1
SUR4
ALG9
RMD1
ENT2
YIL067C
YJL051W
MSG5
MSF1
NOP16
YDR056C
PHB1
YIP3
MRS1
CBP2
QRI5
YPL168W
YPR157W
ISC1
URK1
JID1
EEB1
YOL125W
YPL225W
YOL153C
YPL109C
YPR125W
MSS18
CIT3
ALF1
SKI3
PET127
ISN1
YOR356W
RPS28A
YOR338W
YNL144C
REC8
SOL1
SGF11
NCA2
ATG19
YOR114W
SAM4
YOL114C
YPR174C
NTG2
YOL163W
MET16
HST3
YOL073C
NFI1
HNT3
MPA43
ATX1
YDR458C
MSA1
GDE1
EXO1
NIP100
gene5780
RNH201
HOS1
DCI1
CYT2
YOR044W
FMP40
YOL038C-A
CYC2
ODC1
YPR159C-A
NOP13
YNL080C
CWC27
GCV3
GRE1
GYP5
YTP1
YNL095C
THI22
MSH2
NHP6A
MDH2
RDR1
YOL162W
YDR428C
MAK3
ATG11
PSD1
ELA1
CLN3
APL4
ATP11
TMA16
YPR147C
LDB19
MET12
MKS1
YPR071W
AIM39
TAZ1
MRI1
RAD1
BIO3
OCA2
SQS1
YPR027C
YOR012W
THI20
YPR097W
ASR1
COQ10
ATH1
GOR1
EMI5
GLR1
SYT1
NTO1
PSY2
YPL107W
CLB2
TDA2
MMS1
YME1
SUE1
FAA1
ATP4
LPE10
RTC6
COA2
ATP23
CYT1
COX10
PPT2
MDL2
COQ3
CBP3
CAT5
CSM1
CYM1
PFA5
QCR2
ATP7
YAT2
USO1
ARF1
MET22
PHO80
PAP2
IFM1
AEP3
MSH1
ARC1
IWR1
TCM10
REI1
MRPL35
MRPL28
VMA5
VPS27
YLR062C
CNM67
CAJ1
AEP1
RPS11B
PMR1
RPL22A
VPS4
TCO89
ATS1
RPL43A
SEF1
VMA22
YPK3
HUR1
YJR120W
SNU66
COX20
UPS1
SCO1
DID4
VID27
EST1
FYV6
PET122
SNF4
AAD6
ATP18
MSS51
VHT1
YIR024C
COX15
VPH1
AVT5
PET111
CBS2
MSS2
PRB1
MRS2
APM1
GLO3
SOM1
MDM38
CBP1
HAP4
QRI7
EMI1
MCA1
PET309
PCS60
YJR098C
PET100
KSP1
PMS1
COX19
COQ4
MNE1
CYC3
COX5A
ARD1
RTT106
ATP10
PET191
FUI1
PTH1
CBP6
YFL012W
COQ1
COX23
MRPL39
FMP35
PET54
COX18
HAP3
YPR011C
RVS167
IOC4
RIS1
TOP1
ARP8
QCR7
YDR266C
IMP1
RPN9
NDL1
MRP49
AXL2
MRPL1
RCE1
COR1
YMR244C-A
MDH1
SHY1
COX6
GIM3
TRM82
TPK3
CBP4
SKN7
RPL24B
MAC1
ATG10
ADA2
YGR266W
VPS24
SYC1
PRY2
DAN1
ABC1
COQ9
ENT4
ECM5
YPL077C
COQ5
APL2
YOL107W
ARL3
USV1
VAC8
YMR265C
MAK10
PHB2
SOK1
FBP1
YLR294C
RGT1
IMA1
INO2
YFR035C
UBC13
MIS1
SPH1
REX3
RPS24B
COQ2
END3
HES1
MMF1
VPS60
RSR1
SER1
SWA2
YSP3
ASF1
COX12
YOR139C
QCR9
CKB2
TKL1
DYN3
COA4
ENV9
DOM34
YPR172W
OSM1
GPT2
TGL5
GAS1
SOH1
NEW1
RAD14
RPA34
JJJ1
AIM1
PIR3
TFB5
HBS1
YJL132W
VPS3
YLR099W-A
PEP5
BEM2
MDM20
TEP1
IPK1
UPC2
SEC22
SRB2
SPR1
LAP4
YMR253C
NRK1
SGF73
YMR111C
NRM1
SWC5
AAT1
YJR107W
FMP14
BUD4
AXL1
RPL29
VPS72
RPL12A
ATC1
IRS4
ROX1
RPL43B
YOR071C
FMP41
SDS24
UBP6
JJJ3
HPC2
ULA1
YMR074C
YJL123C
MBR1
SDL1
GDT1
YLR278C
PCT1
RVS161
MGM101
TOP3
HCM1
HTB2
YER093C-A
SPT21
YBR281C
SAP155
HTZ1
NKP2
UBP3
YBL036C
RPP1B
YSW1
YIL059C
DAK1
YIL092W
YGR226C
YAK1
YGR012W
YNR004W
EXG2
YEL001C
RPS30A
IXR1
SSH4
FAT1
ECM34
PRR2
APM2
ATP20
YND1
YDR031W
RSA1
SLX8
SPC72
UTR2
SGF29
CYC1
FUS1
TSL1
DST1
KTR1
ERV2
CLA4
RPL6A
URA2
PDR3
MDM30
PUB1
YFR011C
CAF16
CST6
CCC1
YMR034C
PET18
TAL1
CIN1
SHE9
PMT4
TMA22
VPS13
GYP8
SCY1
SLF1
TRE1
YMR158C-A
MDM31
SHR5
RSM28
IDP3
SSA4
PAA1
YDR444W
YHR045W
SIP4
YCR095C
PEX18

### Sheet: SAFE enrichment scores
ORF	Name	Allele	Feature Qualifier	Annotations	Non Essential Genes	Essential Genes
YJL062W-A	COA3	COA3		Mitochondria	1	0
YHR051W	COX6	COX6		Mitochondria	1	0
YGR183C	QCR9	QCR9		Mitochondria	1	0
YEL024W	RIP1	RIP1		Mitochondria	1	0
YNL169C	PSD1	PSD1		Mitochondria	1	0
YER153C	PET122	PET122		Mitochondria	1	0
YBR120C	CBP6	cbp6-supp1		Mitochondria	1	0
YER077C	MRX1	MRX1		Mitochondria	1	0
YKL138C	MRPL31	MRPL31		Mitochondria	1	0
YLR218C	COA4	COA4		Mitochondria	1	0
YLR038C	COX12	COX12		Mitochondria	1	0
YER141W	COX15	COX15		Mitochondria	1	0
YNL252C	MRPL17	MRPL17		Mitochondria	1	0
YPL078C	ATP4	ATP4		Mitochondria	1	0
YOR358W	HAP5	HAP5		Mitochondria	1	0
YOR065W	CYT1	CYT1		Mitochondria	1	0
YOR278W	HEM4	hem4-5001		Mitochondria	1	0
YDR381C-A	COI1	COI1		Mitochondria	1	0
YPL040C	ISM1	ism1-supp1		Mitochondria	1	0
YMR256C	COX7	COX7		Mitochondria	0.997162	0
YEL059C-A	SOM1	SOM1		Mitochondria	0.997162	0
YDR375C	BCS1	BCS1		Mitochondria	0.997162	0
YOR125C	CAT5	CAT5		Mitochondria	0.997162	0
YKL040C	NFU1	NFU1			0.997162	0
YER087W	AIM10	AIM10		Mitochondria	0.997162	0
YBR039W	ATP3	ATP3		Mitochondria	0.997162	0
YBL059C-A	CMC2	CMC2		Mitochondria	0.978347	0
YPL172C	COX10	COX10		Mitochondria	0.978347	0
YLR204W	QRI5	QRI5			0.959533	0
YGL237C	HAP2	HAP2		Mitochondria	0.959533	0
YGR222W	PET54	PET54		Mitochondria	0.959533	0
YML110C	COQ5	COQ5		Mitochondria	0.959533	0
YPL029W	SUV3	suv3-supp1		Mitochondria	0.953476	0
YDL067C	COX9	COX9		Mitochondria	0.948527	0
YNR036C	MRPS12	mrps12-supp1		Mitochondria	0.92754	0
YIL157C	COA1	COA1		Mitochondria	0.914523	0
YNL213C	RRG9	rrg9-supp1		Mitochondria	0.914523	0
YER058W	PET117	PET117		Mitochondria	0.914523	0
YJL131C	AIM23	AIM23		Mitochondria	0.906714	0
YKL170W	MRPL38	MRPL38		Mitochondria	0.906714	0
YDL107W	MSS2	MSS2		Mitochondria	0.906714	0
YLR203C	MSS51	MSS51		Mitochondria	0.900658	0
YLR069C	MEF1	MEF1		Mitochondria	0.900658	0
YNL252C	MRPL17	mrpl17-supp1		Mitochondria	0.898425	0
YDR197W	CBS2	CBS2			0.898425	0
YDR296W	MHR1	MHR1		Mitochondria	0.891525	0
YPR003C		YPR003C			0.888389	0
YGR076C	MRPL25	MRPL25		Mitochondria	0.884703	0
YGL187C	COX4	COX4		Mitochondria	0.883855	0
YHR050W-A		YHR050W-A		Mitochondria	0.876894	0
YML129C	COX14	COX14		Mitochondria	0.84686	0
YIR026C	YVH1	YVH1			0.845101	0
YBR241C		YBR241C			0.845101	0
YKL109W	HAP4	HAP4		Mitochondria	0.829983	0
YMR282C	AEP2	AEP2		Mitochondria	0.824494	0
YHL038C	CBP2	CBP2		Mitochondria	0.824494	0
YIR021W	MRS1	MRS1		Mitochondria	0.824494	0
YJL180C	ATP12	ATP12		Mitochondria	0.817434	0
YMR064W	AEP1	AEP1		Mitochondria	0.813946	0
YMR267W	PPA2	PPA2		Mitochondria	0.813946	0
YPL132W	COX11	COX11		Mitochondria	0.802729	0
YCR003W	MRPL32	mrpl32-supp1b		Mitochondria	0.795084	0
YHR116W	COX23	COX23		Mitochondria	0.777034	0
YBR126C	TPS1	tps1-supp2			0.752301	0
YJL102W	MEF2	mef2-supp1		Mitochondria	0.74294	0
YNL003C	PET8	PET8		Mitochondria	0.728622	0
YDL069C	CBS1	CBS1		Mitochondria	0.709115	0
YGR215W	RSM27	rsm27-supp1		Mitochondria	0.688238	0
YLL009C	COX17	COX17		Mitochondria	0.671414	0
YNR041C	COQ2	COQ2		Mitochondria	0.663193	0
YJL003W	COX16	COX16		Mitochondria	0.661156	0
YBR163W	EXO5	EXO5		Mitochondria	0.656387	0
YHR011W	DIA4	DIA4			0.651577	0
YDR512C	EMI1	EMI1		Mitochondria	0.641385	0
YLR201C	COQ9	COQ9		Mitochondria	0.641385	0
YGR255C	COQ6	COQ6		Mitochondria	0.635308	0
YLR091W	GEP5	GEP5			0.626379	0
YJL166W	QCR8	QCR8		Mitochondria	0.624636	0
YJR150C	DAN1	DAN1			0.614662	0
YGR132C	PHB1	PHB1		Mitochondria	0.610299	0
YDL045W-A	MRP10	mrp10-supp1b		Mitochondria	0.610299	0
YOR350C	MNE1	MNE1		Mitochondria	0.596036	0
YJR034W	PET191	PET191		Mitochondria	0.594967	0
YPR191W	QCR2	QCR2		Mitochondria	0.589599	0
YDR065W	RRG1	RRG1		Mitochondria	0.587645	0
YFL036W	RPO41	rpo41-supp1		Mitochondria	0.58718	0
YGR082W	TOM20	tom20-5009		Mitochondria	0.583553	0
YAL044C	GCV3	GCV3		Mitochondria	0.583553	0
YPR021C	AGC1	AGC1		Mitochondria	0.580597	0
YNL284C	MRPL10	mrpl10-supp1		Mitochondria	0.578423	0
YNR020C	ATP23	ATP23		Mitochondria	0.576478	0
YPL183W-A	RTC6	RTC6		Mitochondria	0.569774	0
YJR144W	MGM101	MGM101		Mitochondria	0.568706	0
YNL081C	SWS2	sws2-supp2		Mitochondria	0.567499	0
YCR028C-A	RIM1	RIM1		Mitochondria	0.567499	0
YGR257C	MTM1	MTM1		Mitochondria	0.561565	0
YLR152C		YLR152C		Mitochondria	0.561245	0
YJR113C	RSM7	RSM7		Mitochondria	0.561245	0
YMR193W	MRPL24	mrpl24-supp1		Mitochondria	0.552853	0
YER017C	AFG3	AFG3		Mitochondria	0.550764	0
YDR204W	COQ4	COQ4		Mitochondria	0.543596	0
YHR079C-A	SAE3	SAE3		Mitochondria	0.543596	0
YLR290C	COQ11	COQ11		Mitochondria	0.536545	0
YBR037C	SCO1	SCO1		Mitochondria	0.532518	0
YPL005W	AEP3	AEP3		Mitochondria	0.530554	0
YPR117W		ypr117w-supp1		Mitochondria	0.523426	0
YJL023C	PET130	pet130-supp1		Mitochondria	0.507823	0
YAL039C	CYC3	CYC3		Mitochondria	0.505503	0
YMR072W	ABF2	ABF2		Mitochondria	0.491751	0
YLL027W	ISA1	ISA1		Mitochondria	0.487244	0
YOL019W		YOL019W		Mitochondria	0.482745	0
YNL242W	ATG2	ATG2		Mitochondria	0.479449	0
YNR018W	RCF2	RCF2		Mitochondria	0.469771	0
YNL185C	MRPL19	MRPL19		Mitochondria	0.460233	0
YOR187W	TUF1	tuf1-supp1		Mitochondria	0.460233	0
YOR241W	MET7	MET7		Mitochondria	0.460233	0
YOR236W	DFR1	dfr1-td-supp1		Mitochondria	0.460233	0
YIL047C	SYG1	SYG1		Mitochondria	0.454818	0
YMR097C	MTG1	mtg1-supp1		Mitochondria	0.442789	0
YDR194C	MSS116	MSS116		Mitochondria	0.439578	0
YER154W	OXA1	OXA1		Mitochondria	0.438495	0
YDR231C	COX20	COX20		Mitochondria	0.42597	0
YBL090W	MRP21	MRP21		Mitochondria	0.425763	0
YHR038W	RRF1	RRF1		Mitochondria	0.425763	0
YBR251W	MRPS5	mrps5-supp1		Mitochondria	0.424547	0
YPL013C	MRPS16	mrps16-supp1		Mitochondria	0.424547	0
YDR298C	ATP5	ATP5		Mitochondria	0.419601	0
YDR350C	ATP22	ATP22		Mitochondria	0.415166	0
YNL315C	ATP11	ATP11		Mitochondria	0.414111	0
YJR048W	CYC1	CYC1		Mitochondria	0.409489	0
YEL050C	RML2	RML2		Mitochondria	0.407945	0
YGL143C	MRF1	mrf1-supp1		Mitochondria	0.406153	0
YGR062C	COX18	COX18		Mitochondria	0.405854	0
YGL119W	COQ8	COQ8		Mitochondria	0.405854	0
YHR168W	MTG2	mtg2-supp1		Mitochondria	0.396622	0
YKL107W		YKL107W		Mitochondria	0.396622	0
YAR073W	IMD1	IMD1	Dubious	Mitochondria	0.396622	0
YKL155C	RSM22	RSM22		Mitochondria	0.389099	0
YDR079W	PET100	PET100		Mitochondria	0.388792	0
YMR035W	IMP2	IMP2		Mitochondria	0.388792	0
YDR405W	MRP20	MRP20		Mitochondria	0.387481	0
YHR189W	PTH1	PTH1		Mitochondria	0.387481	0
YMR098C	ATP25	ATP25		Mitochondria	0.382533	0
YKR085C	MRPL20	MRPL20		Mitochondria	0.380881	0
YBR003W	COQ1	COQ1		Mitochondria	0.380881	0
YMR150C	IMP1	IMP1		Mitochondria	0.380881	0
YGR220C	MRPL9	mrpl9-supp1		Mitochondria	0.379292	0
YKL016C	ATP7	ATP7		Mitochondria	0.377221	0
YBR299W	MAL32	MAL32			0.351395	0
YJL096W	MRPL49	mrpl49-supp1		Mitochondria	0.351202	0
YPL098C	MGR2	MGR2			0.34539	0
YKL142W	MRP8	MRP8			0.34385	0
YIL120W	QDR1	QDR1			0.335768	0
YJL063C	MRPL8	mrpl8-supp1		Mitochondria	0.335768	0
YDR115W	MRX14	mrx14-supp1		Mitochondria	0.335768	0
YMR066W	SOV1	SOV1		Mitochondria	0.324448	0
YMR023C	MSS1	MSS1		Mitochondria	0.324026	0
YML081C-A	ATP18	ATP18		Mitochondria	0.315278	0
YDR257C	RKM4	RKM4		Mitochondria	0.315278	0
YDL157C		YDL157C			0.312406	0
YNL177C	MRPL22	mrpl22-supp1		Mitochondria	0.308162	0
YNR045W	PET494	PET494		Mitochondria	0.298503	0
YGR099W	TEL2	tel2-15			0.290622	0
YKL055C	OAR1	OAR1		Metabolism	0.269555	0
YGL191W	COX13	COX13		Mitochondria	0.269319	0
YMR164C	MSS11	MSS11		Mitochondria	0.269319	0
YLR295C	ATP14	ATP14		Mitochondria	0.264656	0
YKL137W	CMC1	CMC1		Mitochondria	0.264056	0
YOR211C	MGM1	MGM1		Mitochondria	0.259837	0
YDL197C	ASF2	ASF2			0.250469	0
YDR012W	RPL4B	RPL4B		Mitochondria	0.247505	0
YPL013C	MRPS16	MRPS16			0.24289	0
YBL021C	HAP3	HAP3		Mitochondria	0.240757	0
YCR071C	IMG2	IMG2		Mitochondria	0.23873	0
YLR426W	TDA5	tda5-supp2			0.233207	0
YML027W	YOX1	YOX1			0.232226	0
YPL118W	MRP51	MRP51		Mitochondria	0.227271	0
YDL202W	MRPL11	mrpl11-supp1		Mitochondria	0.227271	0
YMR063W	RIM9	RIM9		MVB Sorting & RIM Signalling	0.22348	0
YBR263W	SHM1	SHM1			0.223325	0
YBR179C	FZO1	FZO1		Mitochondria	0.223325	0
YJR010C-A	SPC1	SPC1			0.207375	0
YOR317W	FAA1	FAA1			0.207044	0
YBR085W	AAC3	AAC3			0.207044	0
YDR291W	HRQ1	HRQ1			0.204099	0
YLR156C-A		YLR156C-A			0.204099	0
YBR026C	ETR1	ETR1		Metabolism	0.204099	0
YLR193C	UPS1	ups1-supp1			0.204099	0
YLR393W	ATP10	ATP10		Mitochondria	0.204099	0
YBL080C	PET112	PET112		Mitochondria	0.19739	0
YJL133C-A	DPI8	DPI8		Mitochondria	0.196944	0
YJR097W	JJJ3	JJJ3			0.196944	0
YGR118W	RPS23A	RPS23A		Ribosome biogenesis	0.195449	0
YNL081C	SWS2	sws2-supp1a		Mitochondria	0.19471	0
YDR056C	EMC10	EMC10			0.19471	0
YPL097W	MSY1	MSY1		Mitochondria	0.192184	0
YER080W	AIM9	AIM9			0.186861	0
YLR384C	IKI3	IKI3		tRNA wobble modification	0.186861	0
YCL008C	STP22	STP22		MVB Sorting & RIM Signalling	0.18557	0
YDR336W	MRX8	MRX8			0.18557	0
YJR131W	MNS1	MNS1			0.18557	0
YNL135C	FPR1	FPR1		Ribosome biogenesis	0.185338	0
YKL195W	MIA40	mia40-5001		Mitochondria	0.181816	0
YOR279C	RFM1	RFM1			0.17682	0
YKL208W	CBT1	CBT1		Mitochondria	0.176813	0
YNL096C	RPS7B	RPS7B		Ribosome biogenesis	0.174883	0
YDR216W	ADR1	ADR1			0.171413	0
YJR114W		YJR114W	Dubious		0.168724	0
YLR439W	MRPL4	MRPL4			0.168055	0
YOR003W	YSP3	YSP3			0.166821	0
YDL059C	RAD59	RAD59			0.166821	0
YIR007W	EGH1	EGH1			0.166821	0
YBR268W	MRPL37	MRPL37		Mitochondria	0.166041	0
YDR462W	MRPL28	MRPL28		Mitochondria	0.164962	0
YGL144C	ROG1	ROG1		Mitochondria	0.164962	0
YLR388W	RPS29A	RPS29A		Ribosome biogenesis	0.164962	0
YGR132C	PHB1	phb1-supp1			0.16097	0
YDL137W	ARF2	ARF2			0.16097	0
YNR008W	LRO1	LRO1			0.16097	0
YPL100W	ATG21	ATG21			0.16097	0
YML101C	CUE4	CUE4			0.16097	0
YPL003W	ULA1	ULA1			0.157484	0
YJR118C	ILM1	ILM1			0.157484	0
YKR016W	MIC60	MIC60		Mitochondria	0.155487	0
YNL181W	PBR1	pbr1-5006			0.155487	0
YKL110C	KTI12	KTI12		tRNA wobble modification	0.155487	0
YJL209W	CBP1	CBP1		Mitochondria	0.154205	0
YBR122C	MRPL36	MRPL36			0.150484	0
YMR158C-A		YMR158C-A			0.150484	0
YNL097C	PHO23	PHO23		Transcription	0.150484	0
YNL042W	BOP3	BOP3			0.150484	0
YBR101C	FES1	FES1			0.147216	0
YMR325W	PAU19	PAU19			0.147216	0
YGL244W	RTF1	RTF1		Transcription	0.146839	0
YKL160W	ELF1	ELF1			0.146839	0
YOR221C	MCT1	MCT1		Metabolism	0.146839	0
YGL050W	TYW3	TYW3			0.146839	0
YMR130W	DPI35	DPI35			0.144863	0
YOL147C	PEX11	PEX11			0.144863	0
YCL056C	PEX34	PEX34			0.144863	0
YMR017W	SPO20	SPO20			0.144863	0
YDL142C	CRD1	CRD1		Mitochondria	0.144863	0
YDR059C	UBC5	UBC5			0.144863	0
YPL189C-A	COA2	COA2		Mitochondria	0.144863	0
YGR200C	ELP2	ELP2		tRNA wobble modification	0.144863	0
YJR092W	BUD4	BUD4			0.144192	0
YHR218W		YHR218W			0.144192	0
YDL121C	EXP1	EXP1			0.143968	0
YJL073W	JEM1	JEM1			0.143968	0
YMR304W	UBP15	UBP15			0.143968	0
YKR049C	FMP46	FMP46			0.143968	0
YHR160C	PEX18	PEX18			0.143968	0
YPL148C	PPT2	PPT2			0.139952	0
YOR183W	FYV12	FYV12		Ribosome biogenesis	0.139167	0
YLL024C	SSA2	SSA2			0.137836	0
YBR238C		YBR238C			0.136105	0
YKL041W	VPS24	VPS24		MVB Sorting & RIM Signalling	0.134156	0
YGR058W	PEF1	PEF1			0.134156	0
YKR028W	SAP190	SAP190			0.134156	0
YHR111W	UBA4	UBA4		tRNA wobble modification	0.134156	0
YPL184C	MRN1	MRN1			0.134156	0
YCR095C	OCA4	OCA4			0.13338	0
YNL259C	ATX1	ATX1			0.13338	0
YDR476C		YDR476C			0.13338	0
YBL022C	PIM1	PIM1			0.13338	0
YGR258C	RAD2	RAD2			0.13338	0
YNL090W	RHO2	RHO2			0.129136	0
YER102W	RPS8B	RPS8B		Ribosome biogenesis	0.127751	0
YLR438W	CAR2	CAR2			0.12526	0
YLR154W-A		YLR154W-A	Dubious		0.12526	0
YLR390W-A	CCW14	CCW14			0.12526	0
YLL023C	POM33	POM33			0.12526	0
YOL008W	COQ10	COQ10		Mitochondria	0.12526	0
YDR035W	ARO3	ARO3		Ribosome biogenesis	0.124741	0
YDR500C	RPL37B	RPL37B		Ribosome biogenesis	0.124741	0
YGL226C-A	OST5	OST5		Glycosylation & Protein folding	0.124112	0
YOR201C	MRM1	MRM1		Mitochondria	0.123625	0
YPR044C	OPI11	OPI11	Dubious		0.123349	0
YDL129W		YDL129W			0.123349	0
YHR049W	FSH1	FSH1			0.123349	0
YOL116W	MSN1	MSN1			0.123349	0
YMR003W	AIM34	AIM34			0.123349	0
YGR264C	MES1	mes1-1		Mitochondria	0.122717	0
YMR257C	PET111	PET111		Mitochondria	0.122717	0
YGR174C	CBP4	CBP4		Mitochondria	0.122717	0
YGL019W	CKB1	CKB1			0.122717	0
YDR283C	GCN2	GCN2			0.121973	0
YDR286C	MGP12	MGP12			0.121973	0
YCR091W	KIN82	KIN82			0.118761	0
YKR042W	UTH1	UTH1			0.118761	0
YLR264C-A		YLR264C-A		Ribosome biogenesis	0.11799	0
YMR238W	DFG5	DFG5		Glycosylation & Protein folding	0.117182	0
YLR048W	RPS0B	RPS0B		Ribosome biogenesis	0.116206	0
YJL066C	MPM1	MPM1			0.116206	0
YJR025C	BNA1	BNA1			0.114278	0
YLL006W	MMM1	MMM1		Mitochondria	0.114278	0
YBR083W	TEC1	TEC1			0.114278	0
YPR189W	SKI3	SKI3			0.114278	0
YHR203C	RPS4B	RPS4B		Ribosome biogenesis	0.113299	0
YLR072W	LAM6	LAM6			0.113299	0
YLR375W	STP3	STP3			0.113299	0
YPR084W		YPR084W			0.113299	0
YJR001W	AVT1	AVT1			0.112416	0
YPR020W	ATP20	ATP20			0.112416	0
YFL018C	LPD1	LPD1		Metabolism	0.112416	0
YOL110W	SHR5	SHR5			0.112416	0
YBR215W	HPC2	HPC2		Mitosis	0.112416	0
YGR101W	PCP1	PCP1			0.112416	0
YCR062W		YCR062W			0.112356	0
YKR065C	PAM17	PAM17		Mitochondria	0.112356	0
YGR041W	BUD9	BUD9			0.112356	0
YPL173W	MRPL40	mrpl40-supp1			0.112356	0
YMR287C	DSS1	DSS1		Mitochondria	0.112356	0
YGL045W	RIM8	RIM8		MVB Sorting & RIM Signalling	0.112356	0
YPL103C	FMP30	FMP30		Mitochondria	0.112356	0
YLL018C-A	COX19	COX19		Mitochondria	0.112356	0
YDR104C	SPO71	SPO71			0.111962	0
YPL102C		YPL102C	Dubious	tRNA wobble modification	0.111962	0
YJR140C	HIR3	HIR3		Mitosis	0.111962	0
YBR095C	RXT2	RXT2		Transcription	0.111962	0
YBR256C	RIB5	rib5-5002		Mitochondria	0.111962	0
YLR008C	PAM18	pam18-1		Mitochondria	0.111962	0
YBR220C		YBR220C			0.108147	0
YLR441C	RPS1A	RPS1A		Ribosome biogenesis	0.108115	0
YLR366W		YLR366W	Dubious	Ribosome biogenesis	0.106287	0
YAL030W	SNC1	SNC1			0.10449	0
YML005W	TRM12	TRM12			0.103119	0
YMR089C	YTA12	YTA12			0.103119	0
YGL146C	RRT6	RRT6			0.102939	0
YNL129W	NRK1	NRK1			0.102939	0
YFL010C	WWM1	WWM1			0.102939	0
YDR539W	FDC1	FDC1			0.102939	0
YNL128W	TEP1	TEP1			0.102939	0
YOR381W	FRE3	FRE3			0.102939	0
YMR115W	MGR3	MGR3			0.101746	0
YJL163C		YJL163C			0.101746	0
YPR074C	TKL1	TKL1			0.101746	0
YOL009C	MDM12	MDM12			0.101746	0
YJL102W	MEF2	MEF2		Mitochondria	0.101746	0
YOL023W	IFM1	IFM1		Mitochondria	0.101324	0
YER130C	COM2	COM2			0.101324	0
YOR229W	WTM2	WTM2			0.101324	0
YDR437W	GPI19	gpi19-2		Glycosylation & Protein folding	0.101249	0
YGL006W	PMC1	PMC1			0.101095	0
YHR171W	ATG7	ATG7			0.101095	0
YPL111W	CAR1	CAR1			0.101095	0
YDL074C	BRE1	BRE1		Transcription	0.101095	0
YDL135C	RDI1	RDI1			0.101095	0
YHL027W	RIM101	RIM101		MVB Sorting & RIM Signalling	0.101095	0
YGL083W	SCY1	SCY1			0.101095	0
YJR120W		YJR120W			0.101095	0
YKL216W	URA1	URA1			0.101095	0
YPL068C		YPL068C			0.101095	0
YLR013W	GAT3	GAT3			0.101095	0
YCR023C		YCR023C			0.101095	0
YJL169W		YJL169W	Dubious	Transcription	0	0.194897
YOR327C	SNC2	SNC2		Cell polarity	0	0.110656
YLR025W	SNF7	SNF7		MVB Sorting & RIM Signalling	0	0.317455
YPL002C	SNF8	SNF8			0	0.144076
YGR122W		YGR122W		MVB Sorting & RIM Signalling	0	0.303142
YCR082W	AHC2	AHC2		Transcription	0	0.106384
YFL039C	ACT1	act1-120		Cell polarity	0	0.769769
YHL015W-A		YHL015W-A			0	0.126985
YLL021W	SPA2	SPA2		Cell polarity	0	0.130962
YGR229C	SMI1	SMI1		Cell polarity	0	0.248115
YFL039C	ACT1	act1-4		Cell polarity	0	0.399845
YGR182C		YGR182C	Dubious		0	0.124217
YKL173W	SNU114	snu114-60		mRNA processing	0	0.108116
YGR067C		YGR067C			0	0.10664
YHR030C	SLT2	SLT2		Glycosylation & Protein folding	0	0.132533
YLR424W	SPP382	spp382-5002			0	0.119418
YHR041C	SRB2	SRB2		Transcription	0	0.177432
YDR308C	SRB7	srb7-5003		Transcription	0	0.14696
YGL097W	SRM1	srm1-g282s		Protein turnover	0	0.159284
YGL081W		YGL081W			0	0.42397
YER087C-A		YER087C-A	Dubious	Glycosylation & Protein folding	0	0.296384
YFL039C	ACT1	act1-121		Cell polarity	0	0.934662
YLR119W	SRN2	SRN2		MVB Sorting & RIM Signalling	0	0.123181
YFL039C	ACT1	act1-122		Cell polarity	0	0.769769
YNL138W	SRV2	srv2-2		Cell polarity	0	0.646738
YDL071C		YDL071C	Dubious	Transcription	0	0.255165
YNL138W	SRV2	srv2-ts		Cell polarity	0	0.641388
YFL039C	ACT1	act1-124		Cell polarity	0	0.490939
YLR086W	SMC4	smc4-1			0	0.16955
YNL243W	SLA2	SLA2		Cell polarity	0	0.10664
YOR008C	SLG1	SLG1		Glycosylation & Protein folding	0	0.20753
YPR161C	SGV1	sgv1-35		Transcription	0	0.10664
YLR166C	SEC10	sec10-2		Cell polarity	0	0.424738
YPR107C	YTH1	yth1-5004		Transcription	0	0.129334
YNL138W-A	YSF3	YSF3			0	0.114907
YGL233W	SEC15	sec15-1		Cell polarity	0	0.806854
YNL272C	SEC2	sec2-41		Cell polarity	0	0.325048
YIL109C	SEC24	sec24-2			0	0.10664
YHR017W	YSC83	YSC83			0	0.112697
YFL005W	SEC4	sec4-8		Cell polarity	0	0.303876
YLR378C	SEC61	sec61-2		Cell polarity	0	0.560559
YPR055W	SEC8	sec8-9		Cell polarity	0	0.490696
YJL168C	SET2	SET2		Transcription	0	0.119418
YKR029C	SET3	SET3		Transcription	0	0.153977
YGL164C	YRB30	YRB30			0	0.147028
YOR035C	SHE4	SHE4		Cell polarity	0	0.349847
YLR337C	VRP1	VRP1		Cell polarity	0	0.226184
YDR393W	SHE9	SHE9			0	0.415863
YDR349C	YPS7	YPS7			0	0.15934
YDL203C	ACK1	ACK1		Glycosylation & Protein folding	0	0.135949
YFL039C	ACT1	act1-101		Cell polarity	0	0.399845
YMR175W	SIP18	SIP18			0	0.13629
YFL039C	ACT1	act1-105		Cell polarity	0	0.684194
YBL007C	SLA1	SLA1		Cell polarity	0	0.144076
YFL039C	ACT1	act1-108		Cell polarity	0	0.110656
YMR075C-A		YMR075C-A	Dubious	Transcription	0	0.255165
YLR278C		YLR278C			0	0.255165
YFL039C	ACT1	act1-112		Cell polarity	0	0.794456
YLR111W		YLR111W		Glycosylation & Protein folding	0	0.192415
YFL039C	ACT1	act1-119		Cell polarity	0	0.721738
YLR005W	SSL1	ssl1-t242i		Transcription	0	0.388785
YLR426W	TDA5	tda5-supp1			0	0.114907
YFL039C	ACT1	act1-136		Cell polarity	0	0.144076
YGR181W	TIM13	TIM13			0	0.177432
YML015C	TAF11	taf11-ts2		Transcription	0	0.16955
YDR145W	TAF12	taf12-9		Transcription	0	0.437214
YOR256C	TRE2	tre2-5005			0	0.387273
YFL039C	ACT1	act1-129		Cell polarity	0	0.396406
YNL079C	TPM1	tpm1-supp1a		Cell polarity	0	0.341217
YDR145W	TAF12	taf12-l464a		Transcription	0	0.144076
YNL079C	TPM1	tpm1-supp1		Cell polarity	0	0.346816
YKL203C	TOR2	tor2-29		Cell polarity	0	0.341217
YDR145W	TAF12	taf12-ts23		Transcription	0	0.22145
YDR145W	TAF12	taf12-w486stop		Transcription	0	0.42397
YML098W	TAF13	taf13-1		Transcription	0	0.14069
YKL203C	TOR2	tor2-21		Cell polarity	0	0.794456
YFL039C	ACT1	act1-132		Cell polarity	0	0.869823
YOR194C	TOA1	toa1-5001		Transcription	0	0.303876
YKL193C	SDS22	sds22-5			0	0.104089
YML041C	VPS71	VPS71		Transcription	0	0.112697
YML098W	TAF13	taf13-2		Transcription	0	0.523429
YHR167W	THP2	THP2		Nuclear transport	0	0.104089
YPL129W	TAF14	TAF14			0	0.124217
YPL011C	TAF3	taf3-5001		Transcription	0	0.415863
YPL011C	TAF3	taf3-5002		Transcription	0	0.159284
YBR198C	TAF5	taf5-15		Transcription	0	0.119418
YGR005C	TFG2	tfg2-5001		Transcription	0	0.197262
YBR198C	TAF5	taf5-20			0	0.16955
YGL112C	TAF6	taf6-ts		Transcription	0	0.144076
YKR062W	TFA2	tfa2-45		Transcription	0	0.14696
YGR099W	TEL2	tel2-7			0	0.122954
YFL039C	ACT1	act1-133		Cell polarity	0	0.757183
YML114C	TAF8	taf8-7		Transcription	0	0.387273
YMR236W	TAF9	taf9-ts2		Transcription	0	0.4746
YDR167W	TAF10	taf10-5004		Transcription	0	0.426281
YDR167W	TAF10	taf10-5002		Transcription	0	0.22145
YGR274C	TAF1	taf1-1		Transcription	0	0.153892
YER093C	TSC11	tsc11-1		Cell polarity	0	0.399845
YDR086C	SSS1	sss1-5001		Glycosylation & Protein folding	0	0.214254
YDR486C	VPS60	VPS60			0	0.218653
YLR452C	SST2	SST2		Transcription	0	0.16373
YPR173C	VPS4	VPS4		MVB Sorting & RIM Signalling	0	0.102839
YLR417W	VPS36	VPS36		MVB Sorting & RIM Signalling	0	0.218653
YKL209C	STE6	STE6			0	0.147028
YPL065W	VPS28	VPS28		MVB Sorting & RIM Signalling	0	0.251134
YNR006W	VPS27	VPS27		MVB Sorting & RIM Signalling	0	0.135126
YJR102C	VPS25	VPS25		MVB Sorting & RIM Signalling	0	0.102839
YMR077C	VPS20	VPS20		MVB Sorting & RIM Signalling	0	0.15934
YOR106W	VAM3	VAM3			0	0.194897
YPR086W	SUA7	sua7-5001		Transcription	0	0.102839
YPR086W	SUA7	sua7-c149r		Transcription	0	0.135126
YMR039C	SUB1	SUB1		Transcription	0	0.110656
YDR310C	SUM1	SUM1		Glycosylation & Protein folding	0	0.231379
YFL039C	ACT1	act1-3		Cell polarity	0	0.266508
YDR346C	SVF1	SVF1			0	0.104089
YGR019W	UGA1	UGA1			0	0.122954
YAL011W	SWC3	SWC3		Transcription	0	0.32131
YGR002C	SWC4	swc4-4		Transcription	0	0.388785
YMR067C	UBX4	UBX4		Protein turnover	0	0.106384
YER111C	SWI4	SWI4			0	0.314729
YMR223W	UBP8	UBP8			0	0.10664
YDR334W	SWR1	SWR1		Transcription	0	0.189082
YFL039C	ACT1	act1-125		Cell polarity	0	0.720056
YFL039C	ACT1	act1-159		Cell polarity	0	0.396406
YER093C	TSC11	tsc11-7		Cell polarity	0	0.214254
YER093C	TSC11	tsc11-5		Cell polarity	0	0.144076
YFL039C	ACT1	act1-155		Cell polarity	0	0.624526
YLR337C	VRP1	vrp1-supp1		Cell polarity	0	0.806854
YJL085W	EXO70	exo70-29/37-supp1		Cell polarity	0	0.646738
YER120W	SCS2	SCS2		Mitosis	0	0.16955
YDR051C	DET1	DET1			0	0.273626
YML070W	DAK1	DAK1			0	0.112697
YOR046C	DBP5	dbp5-1		Nuclear transport	0	0.237207
YOR180C	DCI1	DCI1		Cell polarity	0	0.757183
YGL178W	MPT5	MPT5			0	0.147028
YDL028C	MPS1	mps1-1			0	0.115989
YMR070W	MOT3	MOT3		Transcription	0	0.399845
YJR074W	MOG1	MOG1		Nuclear transport	0	0.463769
YFL034C-B	MOB2	mob2-8		Mitosis	0	0.13481
YFL034C-B	MOB2	mob2-40		Mitosis	0	0.426281
YFL034C-B	MOB2	mob2-38		Mitosis	0	0.473633
YFL034C-B	MOB2	mob2-36		Mitosis	0	0.165014
YFL034C-B	MOB2	mob2-34			0	0.109752
YFL034C-B	MOB2	mob2-28		Mitosis	0	0.437195
YFL034C-B	MOB2	mob2-26-supp1			0	0.104089
YFL034C-B	MOB2	mob2-24		Mitosis	0	0.191564
YFL034C-B	MOB2	mob2-20			0	0.147028
YFL034C-B	MOB2	mob2-19		Mitosis	0	0.119418
YFL034C-B	MOB2	mob2-14		Mitosis	0	0.374453
YOR163W	DDP1	DDP1			0	0.114907
YMR240C	CUS1	cus1-3		mRNA processing	0	0.119967
YPL181W	CTI6	CTI6		Chromatin	0	0.212977
YNR010W	CSE2	CSE2		Transcription	0	0.144076
YBR038W	CHS2	chs2-5006		Cell polarity	0	0.641388
YLR229C	CDC42	cdc42-1		Cell polarity	0	0.212977
YGL130W	CEG1	ceg1-34		Transcription	0	0.124217
YGL130W	CEG1	ceg1-ts		Transcription	0	0.178254
YPL228W	CET1	cet1-1-supp1		Transcription	0	0.143155
YPL228W	CET1	cet1-2		Transcription	0	0.148897
YMR158W	MRPS8	mrps8-supp1			0	0.112697
YOR112W	CEX1	CEX1			0	0.388785
YLR115W	CFT2	cft2-5001		Transcription	0	0.153892
YBR023C	CHS3	CHS3		Cell polarity	0	0.197262
YLR216C	CPR6	CPR6			0	0.15091
YHR142W	CHS7	CHS7		Cell polarity	0	0.202296
YHR147C	MRPL6	mrpl6-supp1		Protein turnover	0	0.16373
YBR135W	CKS1	cks1-35		Mitosis	0	0.144076
YOR250C	CLP1	clp1-5001		Transcription	0	0.124217
YBR109C	CMD1	cmd1-8		Cell polarity	0	0.707699
YPR013C	CMR3	CMR3			0	0.28366
YLL050C	COF1	cof1-8-supp1		Cell polarity	0	0.512015
YLL050C	COF1	cof1-8		Cell polarity	0	0.144076
YLR332W	MID2	MID2		Glycosylation & Protein folding	0	0.224575
YJR008W	MHO1	MHO1			0	0.534904
YMR060C	SAM37	sam37-supp1		Protein turnover	0	0.126041
YKL002W	DID4	DID4		MVB Sorting & RIM Signalling	0	0.159284
YBL047C	EDE1	EDE1			0	0.144076
YPL242C	IQG1	iqg1-5004		Cell polarity	0	0.178889
YGR001C	EFM5	EFM5			0	0.245877
YNR034W-A	EGO4	EGO4			0	0.126041
YNL084C	END3	end3-supp1		Cell polarity	0	0.757183
YPL028W	ERG10	erg10-1		Glycosylation & Protein folding	0	0.159284
YMR208W	ERG12	erg12-5001			0	0.218653
YLR364W	GRX8	GRX8			0	0.147028
YOR262W	GPN2	gpn2-5001		Transcription	0	0.129334
YNL274C	GOR1	GOR1			0	0.112697
YLR100W	ERG27	erg27-5001		Glycosylation & Protein folding	0	0.174686
YGL012W	ERG4	ERG4		Glycosylation & Protein folding	0	0.192415
YER025W	GCD11	gcd11-5001-supp1			0	0.110656
YHR072W	ERG7	erg7-5001		Glycosylation & Protein folding	0	0.35431
YLR060W	FRS1	frs1-5001			0	0.110656
YLR342W	FKS1	FKS1		Glycosylation & Protein folding	0	0.296384
YJR093C	FIP1	fip1-5001		Transcription	0	0.178254
YER183C	FAU1	FAU1			0	0.13629
YJL085W	EXO70	exo70-38		Cell polarity	0	0.245877
YLR443W	ECM7	ECM7		Glycosylation & Protein folding	0	0.135949
YPR106W	ISR1	ISR1		Transcription	0	0.144076
YGL016W	KAP122	KAP122		Transcription	0	0.387273
YPR070W	MED1	MED1		Transcription	0	0.573349
YDR069C	DOA4	doa4-supp1		MVB Sorting & RIM Signalling	0	0.33296
YAL026C	DRS2	drs2-supp1		Cell polarity	0	0.201012
YGL043W	DST1	DST1		Transcription	0	0.378305
YBR193C	MED8	med8-39		Transcription	0	0.168364
YOL135C	MED7	med7-163		Transcription	0	0.16373
YOL135C	MED7	med7-141		Transcription	0	0.183541
YHR058C	MED6	med6-5001		Transcription	0	0.106384
YOR174W	MED4	med4-6		Transcription	0	0.135126
YLR368W	MDM30	MDM30			0	0.112697
YDL108W	KIN28	kin28-ts		Transcription	0	0.448711
YOL009C	MDM12	mdm12-supp1			0	0.161431
YHR024C	MAS2	mas2-10			0	0.148897
YPR023C	EAF3	EAF3		Transcription	0	0.129334
YNL006W	LST8	lst8-6		Cell polarity	0	0.433915
YDL051W	LHP1	LHP1		mRNA processing	0	0.100539
YNL323W	LEM3	LEM3			0	0.122954
YOR181W	LAS17	las17-14		Cell polarity	0	0.948527
YOR181W	LAS17	las17-13		Cell polarity	0	0.15934
YBR160W	CDC28	cdc28-13		Mitosis	0	0.115989
YAL041W	CDC24	cdc24-5		Cell polarity	0	0.426281
YKL112W	ABF1	abf1-103		Cell polarity	0	0.806854
YLR215C	CDC123	cdc123-4			0	0.110656
YFR004W	RPN11	rpn11-14		Protein turnover	0	0.155015
YHR027C	RPN1	rpn1-821		Protein turnover	0	0.16373
YJR065C	ARP3	arp3-f306g-supp2		Cell polarity	0	0.490696
YHR141C	RPL42B	RPL42B			0	0.114907
YIL021W	RPB3	rpb3-5001		Transcription	0	0.14069
YLR371W	ROM2	rom2-supp2		Glycosylation & Protein folding	0	0.242332
YLR371W	ROM2	rom2-supp1		Glycosylation & Protein folding	0	0.248115
YMR239C	RNT1	rnt1-47		Glycosylation & Protein folding	0	0.244016
YGL044C	RNA15	rna15-58		Transcription	0	0.116047
YLR085C	ARP6	ARP6		Transcription	0	0.178254
YPL089C	RLM1	RLM1		Glycosylation & Protein folding	0	0.277509
YDR091C	RLI1	rli1-5001			0	0.139456
YOR058C	ASE1	ASE1			0	0.104089
YOR275C	RIM20	RIM20		MVB Sorting & RIM Signalling	0	0.396406
YJL085W	EXO70	exo70-29/37		Cell polarity	0	0.523215
YIL118W	RHO3	rho3-ser228		Cell polarity	0	0.44346
YIL118W	RHO3	rho3-1		Cell polarity	0	0.325104
YPR165W	RHO1	rho1-5002		Glycosylation & Protein folding	0	0.108914
YOR048C	RAT1	rat1-1-supp1			0	0.114907
YFR004W	RPN11	rpn11-8		Protein turnover	0	0.153977
YDL147W	RPN5	rpn5-5001		Protein turnover	0	0.114269
YDL097C	RPN6	rpn6-1		Protein turnover	0	0.122954
YLR370C	ARC18	ARC18		Cell polarity	0	0.405917
YIL062C	ARC15	arc15-10		Cell polarity	0	0.609701
YDR129C	SAC6	SAC6		Cell polarity	0	0.832888
YDR388W	RVS167	RVS167		Cell polarity	0	0.635447
YCR009C	RVS161	RVS161		Cell polarity	0	0.453401
YPL235W	RVB2	rvb2-5001			0	0.153892
YHR154W	RTT107	RTT107			0	0.119418
YDR289C	RTT103	RTT103		Transcription	0	0.15934
YLR370C	ARC18	arc18-supp1		Cell polarity	0	0.695754
YNR035C	ARC35	arc35-5		Cell polarity	0	0.501267
YDL097C	RPN6	rpn6-5001		Protein turnover	0	0.111551
YNR035C	ARC35	arc35-6		Cell polarity	0	0.597969
YBR234C	ARC40	arc40-5001		Cell polarity	0	0.376168
YGL048C	RPT6	rpt6-1-supp1		Protein turnover	0	0.119967
YOR117W	RPT5	rpt5-5002		Protein turnover	0	0.13629
YOR259C	RPT4	rpt4-150		Protein turnover	0	0.103407
YDL029W	ARP2	arp2-14		Cell polarity	0	0.396406
YOR261C	RPN8	rpn8-5007		Protein turnover	0	0.159284
YPR108W	RPN7	rpn7-3		Protein turnover	0	0.170624
YER171W	RAD3	rad3-ts14		Transcription	0	0.388785
YOL078W	AVO1	avo1-5005		Cell polarity	0	0.317455
YBR200W	BEM1	BEM1		Glycosylation & Protein folding	0	0.189082
YER165W	PAB1	pab1-5003-supp1		Transcription	0	0.114907
YGR193C	PDX1	PDX1			0	0.115989
YDR228C	PCF11	pcf11-ts10		Transcription	0	0.148897
YJL128C	PBS2	PBS2		Transcription	0	0.25862
YNL181W	PBR1	pbr1-5012			0	0.407392
YNL181W	PBR1	pbr1-5007		Glycosylation & Protein folding	0	0.346816
YNL181W	PBR1	pbr1-5005			0	0.189082
YNL181W	PBR1	pbr1-5002			0	0.22145
YDR348C	PAL1	PAL1		Cell polarity	0	0.341217
YGL055W	OLE1	ole1-m2			0	0.14069
YKL007W	CAP1	CAP1		Cell polarity	0	0.42827
YPR168W	NUT2	nut2-ts		Transcription	0	0.102839
YER105C	NUP157	NUP157		Nuclear transport	0	0.448711
YJL116C	NCA3	NCA3			0	0.110656
YMR109W	MYO5	MYO5		Cell polarity	0	0.721738
YOR326W	MYO2	myo2-16		Cell polarity	0	0.287704
YOR326W	MYO2	myo2-14		Cell polarity	0	0.303142
YGR217W	CCH1	CCH1		Glycosylation & Protein folding	0	0.231379
YBR131W	CCZ1	CCZ1			0	0.109752
YIL034C	CAP2	CAP2		Cell polarity	0	0.123181
YLR226W	BUR2	BUR2		Transcription	0	0.10664
YGR156W	PTI1	pti1-ts1-supp1		Transcription	0	0.119539
YDR276C	PMP3	PMP3		Cell polarity	0	0.635447
YAL043C	PTA1	pta1-5001			0	0.109342
YML017W	PSP2	PSP2			0	0.104089
YGL120C	PRP43	prp43-ts2		mRNA processing	0	0.114269
YGR135W	PRE9	PRE9		Protein turnover	0	0.108914
YPR103W	PRE2	pre2-1-supp1		Protein turnover	0	0.119539
YER012W	PRE1	pre1-1		Protein turnover	0	0.114269
YPL084W	BRO1	BRO1			0	0.161365
YLR018C	POM34	POM34		Nuclear transport	0	0.13481
YBL105C	PKC1	pkc1-3		Glycosylation & Protein folding	0	0.289868
YGL247W	BRR6	brr6-5001			0	0.115989
YBL105C	PKC1	pkc1-2		Glycosylation & Protein folding	0	0.20753
YBL105C	PKC1	pkc1-1		Cell polarity	0	0.178254
YGL007W	BRP1	BRP1		Transcription	0	0.4746
YKL127W	PGM1	PGM1		Glycosylation & Protein folding	0	0.25412
YNL149C	PGA2	pga2-5004			0	0.534904
YOR122C	PFY1	pfy1-4		Cell polarity	0	0.959533
YOR122C	PFY1	pfy1-14		Cell polarity	0	0.263917
YOR122C	PFY1	pfy1-13		Cell polarity	0	0.528158
YDR208W	MSS4	mss4-103		Cell polarity	0	0.782422

### Sheet: Non Essential Genes; Functions
Transcription
ORF	Name	Allele	Feature Qualifier
YBR095C	RXT2	rxt2
YGL244W	RTF1	rtf1
YNL097C	PHO23	pho23
tRNA wobble modification
ORF	Name	Allele	Feature Qualifier
YGR200C	ELP2	elp2
YHR111W	UBA4	uba4
YKL110C	KTI12	kti12
YLR384C	IKI3	iki3
Metabolism
ORF	Name	Allele	Feature Qualifier
YBR026C	ETR1	etr1
YKL055C	OAR1	oar1
YOR221C	MCT1	mct1
Ribosome biogenesis
ORF	Name	Allele	Feature Qualifier
YGR118W	RPS23A	rps23a
YHR203C	RPS4B	rps4b
YLR048W	RPS0B	rps0b
YOR183W	FYV12	fyv12
MVB sorting and pH depending signaling
ORF	Name	Allele	Feature Qualifier
YCL008C	STP22	stp22
YGL045W	RIM8	rim8
YHL027W	RIM101	rim101
YKL041W	VPS24	vps24
YMR063W	RIM9	rim9
Mitosis & chromosome segregation
ORF	Name	Allele	Feature Qualifier
YBR215W	HPC2	hpc2
YJR140C	HIR3	hir3
Respiration, oxidative phosphorylation, mitochondrial targeting
ORF	Name	Allele	Feature Qualifier
YAL039C	CYC3	cyc3
YAL044C	GCV3	gcv3
YBL021C	HAP3	hap3
YBL090W	MRP21	mrp21
YBR003W	COQ1	coq1
YBR037C	SCO1	sco1
YBR120C	CBP6	cbp6-supp1
YBR163W	EXO5	exo5
YBR179C	FZO1	fzo1
YBR251W	MRPS5	mrps5-supp1
YBR268W	MRPL37	mrpl37
YCR003W	MRPL32	mrpl32-supp1b
YCR028C-A	RIM1	rim1
YCR071C	IMG2	img2
YDL045W-A	MRP10	mrp10-supp1b
YDL067C	COX9	cox9
YDL069C	CBS1	cbs1
YDL107W	MSS2	mss2
YDR065W	RRG1	rrg1
YDR079W	PET100	pet100
YDR115W	MRX14	mrx14-supp1
YDR194C	MSS116	mss116
YDR204W	COQ4	coq4
YDR231C	COX20	cox20
YDR296W	MHR1	mhr1
YDR298C	ATP5	atp5
YDR350C	ATP22	atp22
YDR405W	MRP20	mrp20
YDR462W	MRPL28	mrpl28
YDR512C	EMI1	emi1
YEL050C	RML2	rml2
YEL059C-A	SOM1	som1
YER017C	AFG3	afg3
YER058W	PET117	pet117
YER087W	AIM10	aim10
YER141W	COX15	cox15
YER153C	PET122	pet122
YER154W	OXA1	oxa1
YGL119W	COQ8	coq8
YGL143C	MRF1	mrf1-supp1
YGL191W	COX13	cox13
YGL237C	HAP2	hap2
YGR062C	COX18	cox18
YGR132C	PHB1	phb1
YGR174C	CBP4	cbp4
YGR183C	QCR9	qcr9
YGR215W	RSM27	rsm27-supp1
YGR220C	MRPL9	mrpl9-supp1
YGR222W	PET54	pet54
YGR255C	COQ6	coq6
YGR257C	MTM1	mtm1
YHL038C	CBP2	cbp2
YHR038W	RRF1	rrf1
YHR051W	COX6	cox6
YHR116W	COX23	cox23
YHR168W	MTG2	mtg2-supp1
YHR189W	PTH1	pth1
YIL157C	COA1	coa1
YIR021W	MRS1	mrs1
YJL063C	MRPL8	mrpl8-supp1
YJL096W	MRPL49	mrpl49-supp1
YJL102W	MEF2	mef2-supp1
YJL102W	MEF2	mef2
YJL180C	ATP12	atp12
YJL209W	CBP1	cbp1
YJR034W	PET191	pet191
YJR048W	CYC1	cyc1
YJR113C	RSM7	rsm7
YJR144W	MGM101	mgm101
YKL016C	ATP7	atp7
YKL109W	HAP4	hap4
YKL138C	MRPL31	mrpl31
YKL155C	RSM22	rsm22
YKL170W	MRPL38	mrpl38
YKR085C	MRPL20	mrpl20
YLL006W	MMM1	mmm1
YLL018C-A	COX19	cox19
YLR038C	COX12	cox12
YLR069C	MEF1	mef1
YLR201C	COQ9	coq9
YLR203C	MSS51	mss51
YLR218C	COA4	coa4
YLR295C	ATP14	atp14
YLR393W	ATP10	atp10
YML081C-A	ATP18	atp18
YML110C	COQ5	coq5
YML129C	COX14	cox14
YMR064W	AEP1	aep1
YMR066W	SOV1	sov1
YMR097C	MTG1	mtg1-supp1
YMR098C	ATP25	atp25
YMR150C	IMP1	imp1
YMR164C	MSS11	mss11
YMR193W	MRPL24	mrpl24-supp1
YMR257C	PET111	pet111
YMR267W	PPA2	ppa2
YMR287C	DSS1	dss1
YNL003C	PET8	pet8
YNL081C	SWS2	sws2-supp2
YNL081C	SWS2	sws2-supp1a
YNL169C	PSD1	psd1
YNL177C	MRPL22	mrpl22-supp1
YNL213C	RRG9	rrg9-supp1
YNL252C	MRPL17	mrpl17
YNL252C	MRPL17	mrpl17-supp1
YNL315C	ATP11	atp11
YNR020C	ATP23	atp23
YNR041C	COQ2	coq2
YOL008W	COQ10	coq10
YOL023W	IFM1	ifm1
YOR065W	CYT1	cyt1
YOR125C	CAT5	cat5
YOR187W	TUF1	tuf1-supp1
YOR211C	MGM1	mgm1
YOR350C	MNE1	mne1
YPL005W	AEP3	aep3
YPL029W	SUV3	suv3-supp1
YPL040C	ISM1	ism1-supp1
YPL078C	ATP4	atp4
YPL097W	MSY1	msy1
YPL118W	MRP51	mrp51
YPL132W	COX11	cox11
YPL172C	COX10	cox10
YPL183W-A	RTC6	rtc6
YPL189C-A	COA2	coa2
YPR191W	QCR2	qcr2
Glycosylation, protein folding/targeting, cell wall biosynthesis
ORF	Name	Allele	Feature Qualifier
YGL226C-A	OST5	ost5
YMR238W	DFG5	dfg5

### Sheet: Essential Genes; Functions
Transcription
ORF	Name	Allele	Feature Qualifier
YDL108W	KIN28	kin28-ts
YDR145W	TAF12	taf12-ts23
YDR145W	TAF12	taf12-9
YDR145W	TAF12	taf12-l464a
YDR145W	TAF12	taf12-w486stop
YDR308C	SRB7	srb7-5003
YER171W	RAD3	rad3-ts14
YGL130W	CEG1	ceg1-ts
YGL130W	CEG1	ceg1-34
YGR156W	PTI1	pti1-ts1-supp1
YJR093C	FIP1	fip1-5001
YKR062W	TFA2	tfa2-45
YML098W	TAF13	taf13-1
YML098W	TAF13	taf13-2
YMR236W	TAF9	taf9-ts2
YOR262W	GPN2	gpn2-5001
YPR161C	SGV1	sgv1-35
Protein degradation/turnover
ORF	Name	Allele	Feature Qualifier
YGL048C	RPT6	rpt6-1-supp1
YOR259C	RPT4	rpt4-150
YOR261C	RPN8	rpn8-5007
Mitosis & chromosome segregation
ORF	Name	Allele	Feature Qualifier
YBR135W	CKS1	cks1-35
YBR160W	CDC28	cdc28-13
YFL034C-B	MOB2	mob2-28
YFL034C-B	MOB2	mob2-19
YFL034C-B	MOB2	mob2-38
YFL034C-B	MOB2	mob2-24
YFL034C-B	MOB2	mob2-14
YFL034C-B	MOB2	mob2-40
YFL034C-B	MOB2	mob2-36
YFL034C-B	MOB2	mob2-8
Glycosylation, protein folding/targeting, cell wall biosynthesis
ORF	Name	Allele	Feature Qualifier
YBL105C	PKC1	pkc1-2
YBL105C	PKC1	pkc1-3
YHR072W	ERG7	erg7-5001
YLR342W	FKS1	fks1
YNL181W	PBR1	pbr1-5007
YPR165W	RHO1	rho1-5002
Cell polarity & morphogenesis
ORF	Name	Allele	Feature Qualifier
YBL105C	PKC1	pkc1-1
YBR109C	CMD1	cmd1-8
YFL039C	ACT1	act1-155
YFL039C	ACT1	act1-132
YFL039C	ACT1	act1-136
YFL039C	ACT1	act1-122
YFL039C	ACT1	act1-4
YFL039C	ACT1	act1-159
YFL039C	ACT1	act1-133
YFL039C	ACT1	act1-125
YFL039C	ACT1	act1-112
YFL039C	ACT1	act1-105
YFL039C	ACT1	act1-101
YFL039C	ACT1	act1-120
YFL039C	ACT1	act1-108
YFL039C	ACT1	act1-119
YFL039C	ACT1	act1-129
YFL039C	ACT1	act1-3
YFL039C	ACT1	act1-121
YFL039C	ACT1	act1-124
YIL118W	RHO3	rho3-1
YIL118W	RHO3	rho3-ser228
YJL085W	EXO70	exo70-38
YJL085W	EXO70	exo70-29/37-supp1
YJL085W	EXO70	exo70-29/37
YLR229C	CDC42	cdc42-1
YLR378C	SEC61	sec61-2
YOR122C	PFY1	pfy1-4
YOR122C	PFY1	pfy1-14
YOR122C	PFY1	pfy1-13
YOR181W	LAS17	las17-13
YOR181W	LAS17	las17-14
YOR326W	MYO2	myo2-14
YOR326W	MYO2	myo2-16
